# A chromosome-scale genome and transcriptomic atlas of taro (Colocasia esculenta) corm development

**DOI:** 10.64898/2026.10.11.758265

**Authors:** Xiaolin Cai, Fanglian He

## Abstract

**Aims:** Taro corm development depends on carbohydrate metabolism, but cultivar-level annotation differences complicate the integration of genome comparisons and expression data. We assembled a GY2 reference genome and analysed developmental and tissue transcriptomes to characterise corm-associated transcription in a sequence-aware comparative framework.

**Data resources generated:** The 2.309-Gb GY2 assembly contains 14 pseudomolecules and 20,063 primary gene models. Comparisons with LXY and Bun Long were integrated with six-stage corm and four-tissue RNA-seq datasets. Gene annotations, genomic comparisons, processed expression matrices and analysis scripts are supplied in Data S1, with figure source data in Data S2.

**Key results:** The 14 GY2 pseudomolecules represent 98.83% of the assembly; contig and scaffold N50 values are 11.55 and 182.12 Mb, and liliopsid BUSCO completeness is 97.7%. Genome sequence searches reduced candidate assembly-specific orthogroups from 1,820 to 168. A total of 11,884 genes varied significantly across corm stages. Among 593 strictly corm-enriched genes, 522 were also development-responsive, including nine of 20 selected carbohydrate-associated genes.

**Utility of the resource:** Consistent GY2 v3 gene identifiers link genomic homology, collinearity and gene-level expression, supporting cross-cultivar comparisons and prioritisation of corm-associated candidate genes.
