## Supplementary material for "A chromosome-scale genome and transcriptomic atlas of taro (Colocasia esculenta) corm development": Data S1: proteome_sources.tsv

proteome	protein_file	data_location
GY2	GY2.uniform_reannotated.v3.primary.pep.fa	included
LXY	LXY.fa	external reference
Bun_Long	Bun_Long.fa	external reference
A_amnicola	A_amnicola.fa	external reference
A_konjac	A_konjac.fa	external reference
C_crispatula	C_crispatula.fa	external reference
O_sativa	O_sativa.fa	external reference
