## Supplementary material for "A chromosome-scale genome and transcriptomic atlas of taro (Colocasia esculenta) corm development": Data S1: contrast_summary.tsv

contrast	tested_genes	DE_genes	up_later	down_later
S2_vs_S1	17174	249	173	76
S3_vs_S1	17174	1195	672	523
S3_vs_S2	17174	663	356	307
S4_vs_S1	17174	2809	1162	1647
S4_vs_S2	17174	1890	712	1178
S4_vs_S3	17174	1244	432	812
S5_vs_S1	17174	6212	2290	3922
S5_vs_S2	17174	5543	1909	3634
S5_vs_S3	17174	4405	1334	3071
S5_vs_S4	17174	2253	719	1534
S6_vs_S1	17174	5475	1749	3726
S6_vs_S2	17174	5039	1435	3604
S6_vs_S3	17174	5099	1510	3589
S6_vs_S4	17174	3556	1047	2509
S6_vs_S5	17174	3566	1544	2022
