## Supplementary material for "A chromosome-scale genome and transcriptomic atlas of taro (Colocasia esculenta) corm development": Data S1: S2_vs_S1.DE.tsv

gene_id	baseMean	log2FoldChange	lfcSE	stat	pvalue	padj_BH_all_eligible	DE
GY2U000210	45.767981687774	4.51670379922778	1.32606830641715	3.40608683381572	0.000659012151435746	0.0276750346031061	TRUE
GY2U000395	325.617086974176	1.11564746355403	0.349318884247226	3.19377942007981	0.00140423368468024	0.0453018336860422	TRUE
GY2U000526	1668.54921634016	1.0582084011138	0.275810923659272	3.83671678798727	0.000124690127675898	0.00897899001395277	TRUE
GY2U000603	258.342570865579	1.78468629208413	0.475228704030956	3.75542612840128	0.000173046797645523	0.0111938422839229	TRUE
GY2U000677	1316.7589244713	1.00106175937284	0.295728051315949	3.38507542628523	0.000711586982767657	0.0285926718941186	TRUE
GY2U000800	1658.12567872774	1.16785399433831	0.276406048665436	4.22513906615658	2.38793268530575e-05	0.00257446176676171	TRUE
GY2U000901	1782.3999516655	2.52717112065137	0.469168793242162	5.3864859663566	7.18485363605458e-08	3.07906902573119e-05	TRUE
GY2U000967	168.855290418663	-1.22563885514777	0.292325138278824	-4.19272479392019	2.75623737615111e-05	0.00288094031109649	TRUE
GY2U001082	407.0839339325	-1.39387153253581	0.356344543149596	-3.91158377287303	9.16928395615395e-05	0.00717716281170735	TRUE
GY2U001107	1176.67333920224	2.01712882888338	0.520146543420798	3.87800102566773	0.000105318273460216	0.007918271244101	TRUE
GY2U001111	1325.84188449699	1.43491131114376	0.333705005086984	4.29993943533972	1.70844792920381e-05	0.00197379917485151	TRUE
GY2U001135	14704.160426294	-1.42601916644038	0.266374341522942	-5.35344041880086	8.6297459358146e-08	3.52216916266033e-05	TRUE
GY2U001220	103.078557001769	1.46131558836174	0.404724492653804	3.61064283206534	0.000305439040089863	0.0165168328871307	TRUE
GY2U001245	1182.57994895507	-1.3715979823352	0.389605967778145	-3.52047477649582	0.000430774962230924	0.0212193804671336	TRUE
GY2U001356	324.27229215994	5.97554653431726	1.78276888721542	3.35183465292057	0.000802779492165015	0.0313468019469082	TRUE
GY2U001374	242.902448122178	-2.41410864841493	0.614901340376281	-3.92600973505384	8.63666614601042e-05	0.00694396430040777	TRUE
GY2U001384	2164.71160278473	-1.22480363394882	0.310612171388942	-3.94319265878073	8.04040123658504e-05	0.006626372980651	TRUE
GY2U001411	5338.08884401317	-1.9512036807531	0.506943333959756	-3.84895815773366	0.000118621265471045	0.0086161259860367	TRUE
GY2U001476	3864.31331107619	1.19378711704018	0.360447479838359	3.311958562106	0.00092645267523569	0.0345244603454135	TRUE
GY2U001508	12483.0998127415	1.81494203126979	0.403998720645916	4.49244499677636	7.04101069204441e-06	0.00102285597697479	TRUE
GY2U001618	273.666991118677	1.25473079380252	0.359247923066195	3.49265984085126	0.000478235283073553	0.0223986590777236	TRUE
GY2U001680	5721.66436307207	1.92564176869476	0.364921304015227	5.27686859469957	1.31410045669331e-07	4.69298125596597e-05	TRUE
GY2U001698	892.582533660911	1.57020224614796	0.364472819758563	4.3081463445974	1.64628448671644e-05	0.00193291840214337	TRUE
GY2U001700	1197.76495484243	-2.62926729718455	0.281395582734206	-9.34366940531558	9.30520767280535e-21	7.97549349636147e-17	TRUE
GY2U001703	958.747276479466	1.2791596135612	0.240161751162877	5.3262420321614	1.00265509531176e-07	3.99709619624052e-05	TRUE
GY2U001714	500.407073559092	2.09047150768213	0.541255815998429	3.86226151459626	0.000112342213771694	0.0082651082767141	TRUE
GY2U001732	314.264516646314	1.29085517896868	0.331483192820395	3.89417987677007	9.85315170695432e-05	0.00747357197170845	TRUE
GY2U001911	13272.1139798094	1.02815449306938	0.168004815448316	6.11979180671566	9.36976961830694e-10	9.44803475276574e-07	TRUE
GY2U001921	2269.14920853764	1.78364290222811	0.368912602232164	4.83486574173909	1.33235527431845e-06	0.000250980594641394	TRUE
GY2U001977	2583.91978543627	-1.57304173833197	0.446997587040982	-3.51912803097021	0.000432967708552646	0.0212662821203709	TRUE
GY2U002085	1807.18345096934	1.15555409169018	0.211233453645078	5.47050702315264	4.48749922755456e-08	2.18530738160334e-05	TRUE
GY2U002133	1163.68958042319	1.80737469854928	0.450629507749631	4.01077751782171	6.0519118607859e-05	0.00545035123532362	TRUE
GY2U002296	2420.03824821513	1.55579005893432	0.362679950526736	4.28970517028796	1.78910466732419e-05	0.00204458881381808	TRUE
GY2U002421	447.038461561762	-1.58030740265935	0.284197293612619	-5.5605997600154	2.6884911991373e-08	1.58917641846936e-05	TRUE
GY2U002517	630.655896951691	1.94223035290176	0.599823834278834	3.2380012962254	0.00120370262624885	0.0408320033284765	TRUE
GY2U002629	72.7151702018212	-1.27572304269854	0.383395025377226	-3.3274376511363	0.000876486003411991	0.0331671590960008	TRUE
GY2U002753	1299.27019096247	-1.21451497662924	0.292837783854139	-4.14739846970766	3.36274513527342e-05	0.00341089805377852	TRUE
GY2U002763	3188.62138345214	1.34098079863345	0.422964925680138	3.17043025843602	0.00152213367065203	0.0482299729802534	TRUE
GY2U002806	1265.29423420625	-1.0825669826567	0.23568767949244	-4.59322687120532	4.36444130911411e-06	0.000686880766294575	TRUE
GY2U002850	649.548435388405	-2.03497461359528	0.513020234079403	-3.96665565686112	7.28881796606257e-05	0.00624724587871223	TRUE
GY2U002961	944.122401580314	1.35307510827919	0.243051105010967	5.56703952536291	2.59103639262881e-08	1.58626949437297e-05	TRUE
GY2U003040	556.53769431487	-1.45515531333014	0.318447566817477	-4.56952875436534	4.88822099382071e-06	0.000754899858343015	TRUE
GY2U003061	8.40273870571203	-7.02205568838181	1.962671579132	-3.57780474484037	0.000346492128213878	0.0181084392129338	TRUE
GY2U003081	409.674478548907	1.50189836029242	0.382531732567038	3.92620593908302	8.629627804473e-05	0.00694396430040777	TRUE
GY2U003148	2357.74779677922	1.21044726530457	0.351008688837445	3.44848234188625	0.000563746329435112	0.0249221027724575	TRUE
GY2U003436	546.68971311736	3.14902858881512	0.732501291715892	4.29900755729521	1.71564623178669e-05	0.00197379917485151	TRUE
GY2U003455	206.334253211099	-2.14336971170006	0.448515362200101	-4.77881003046627	1.76335700401508e-06	0.000318183850135016	TRUE
GY2U003577	2351.46035882064	1.05926509186123	0.32103118862555	3.29957066288893	0.000968328458582664	0.0352629248416825	TRUE
GY2U003880	690.832962676615	-2.55922422048281	0.593933371641195	-4.30894161311562	1.64037662768531e-05	0.00193291840214337	TRUE
GY2U003945	457.893365172595	1.16376295466567	0.359817848549887	3.23431135880499	0.00121936443070457	0.0410655109452609	TRUE
GY2U004238	3095.39683699594	2.54845411229051	0.487682947439392	5.22563711868812	1.73556446741327e-07	5.95020922007965e-05	TRUE
GY2U004418	447.638984909616	1.31497442177172	0.307083559015225	4.28213879632196	1.85105455984576e-05	0.00208755113584711	TRUE
GY2U004454	197.916583944136	1.70389459456015	0.383365942601848	4.44456433191761	8.8070152740378e-06	0.00122739720185005	TRUE
GY2U004509	33354.3282386683	1.0141945476733	0.284870445608517	3.56019574268881	0.000370578458146727	0.0192259563058316	TRUE
GY2U004590	1491.66410291996	-1.72846423128665	0.393271694041329	-4.39508934275093	1.10727203309154e-05	0.00143794372661024	TRUE
GY2U004629	610.359952015259	-1.19868162986649	0.262717709638677	-4.5626221068807	5.05186945351201e-06	0.000762707900188282	TRUE
GY2U004664	542.055626575327	-1.03648903777691	0.311156903042398	-3.33108161073219	0.000865092360598967	0.0328084363836006	TRUE
GY2U004692	3123.10067735995	1.09191668585573	0.247824171878077	4.40601365710577	1.05290327670211e-05	0.00138837445917135	TRUE
GY2U004751	255.646481384154	1.63347482266791	0.348415012641976	4.68830206333972	2.75481190499644e-06	0.000481867200769887	TRUE
GY2U005020	2578.39447400099	1.23257447898154	0.239006068261855	5.15708445373502	2.50824690809786e-07	7.67792294618098e-05	TRUE
GY2U005049	2412.80865500243	1.27257115689451	0.325764988811825	3.90640860927385	9.36780505563994e-05	0.00723346460647657	TRUE
GY2U005068	182.603081879725	1.92636476265428	0.492996042941435	3.90746495886808	9.32695629654164e-05	0.00723346460647657	TRUE
GY2U005252	866.716380654308	-1.14643859088004	0.224063022470598	-5.11658986939927	3.11109085594358e-07	8.60166442783627e-05	TRUE
GY2U005391	2330.85312611172	4.84975862278596	0.929698786024369	5.21648376408533	1.82351551101765e-07	6.01128901728163e-05	TRUE
GY2U005392	973.078170075242	3.7353538387513	1.15268825416379	3.24055860312473	0.00119295748227436	0.0406554217915448	TRUE
GY2U005395	201.163207345609	4.14713831467643	1.26335978034129	3.28262651638007	0.00102844824443575	0.0363992088976718	TRUE
GY2U005405	851.493084294678	1.55285318786354	0.47076469920009	3.2985761050098	0.000971765340889204	0.0352629248416825	TRUE
GY2U005413	66.2301505804764	3.1020888594596	0.974826503082616	3.18219585705775	0.00146162940122502	0.0468322452257931	TRUE
GY2U005507	4075.0164452503	1.35401583201264	0.206607199663567	6.55357525883646	5.61756014631475e-11	7.40740123293288e-08	TRUE
GY2U005580	981.001441679475	1.77082947999324	0.538974880737383	3.28555104009769	0.00101783100016109	0.0361984626654801	TRUE
GY2U005586	2098.12422463369	1.04474672467583	0.293969722934852	3.55392628276676	0.000379525578215109	0.0193625817314387	TRUE
GY2U005622	553.083143569431	-1.50920002988186	0.402425140077148	-3.75026279320556	0.000176649342188303	0.0113206900031561	TRUE
GY2U005735	285.451672015429	1.04836770044003	0.331350375761509	3.16392488775869	0.00155656961989718	0.048602397858429	TRUE
GY2U005744	6340.88851848623	1.32244905598063	0.414185971315093	3.19288712696301	0.00140857994135226	0.0453018336860422	TRUE
GY2U005750	303.066220784898	-1.04459396975564	0.262628402099667	-3.97746002109556	6.96553293069877e-05	0.00606184270086241	TRUE
GY2U005843	10482.1321999715	-1.24796734866757	0.178953012976607	-6.97371521110239	3.08678641630662e-12	5.29136927483282e-09	TRUE
GY2U005890	7561.29319042233	1.22866032430057	0.275564734529763	4.45869942827488	8.24584551451127e-06	0.00115860888368649	TRUE
GY2U005896	906.538375441891	2.23321760490615	0.705650213923203	3.16476571655825	0.00155207870524936	0.04855060796603	TRUE
GY2U005899	2839.10817064157	1.74839205219679	0.451785935973614	3.86995679365041	0.000108854643232105	0.00811298388819456	TRUE
GY2U005914	840.984550713015	1.35614030041664	0.374042711400315	3.62562953128966	0.000288258360916444	0.0159913424687045	TRUE
GY2U005962	599.05769988088	3.00401524139084	0.293813341597552	10.2242302036289	1.54450167140549e-24	2.64758476512329e-20	TRUE
GY2U006028	1301.08494328084	3.06396928769822	0.421969048891432	7.26112328794651	3.83888838359461e-13	9.40088923879696e-10	TRUE
GY2U006058	8387.21617970537	1.34461919435066	0.349124725315808	3.85140065096894	0.000117444174665749	0.00856692783880965	TRUE
GY2U006194	73.620585779382	2.90644069134395	0.906927189326106	3.20471226968461	0.00135197558410068	0.0441439342145788	TRUE
GY2U006260	876.496868588073	-1.08159716624932	0.201806608132684	-5.35957259406584	8.34190692165017e-08	3.48773093782749e-05	TRUE
GY2U006304	1651.81417397563	1.45453295536875	0.27444245074075	5.29995615271184	1.15830495043637e-07	4.41236965786229e-05	TRUE
GY2U006397	6287.52124340181	1.02413014836956	0.251517693469054	4.07180160665542	4.66509062448014e-05	0.00446754097680663	TRUE
GY2U006528	90990.6978649917	1.25506425357798	0.247768085552723	5.06547988526519	4.07372794539939e-07	0.000104226633492592	TRUE
GY2U006530	3080.84740632499	-1.27574592762012	0.199214214663058	-6.40389005261426	1.51467205992487e-10	1.73096723008215e-07	TRUE
GY2U006635	8410.36740222915	1.28577913873378	0.366355888880112	3.50964506852665	0.000448705214982574	0.021666774071074	TRUE
GY2U006680	407.16745029239	1.07482098602493	0.265295849613091	4.05140520514155	5.09109519889562e-05	0.00474301923366678	TRUE
GY2U006717	97.134333832411	3.06203813524593	0.944147654454623	3.24317718822771	0.00118204674853202	0.0405252907266716	TRUE
GY2U006847	2791.99844116466	1.09118290692025	0.143925455357855	7.58158384287997	3.41361728678645e-14	1.17032455060186e-10	TRUE
GY2U006897	105.920601641863	-2.40028537442776	0.755976938466077	-3.17507750871089	0.0014979648309471	0.0477288348180207	TRUE
GY2U006930	304.786725176524	2.78606975586579	0.792154536305238	3.51707858527271	0.000436324581396085	0.0213403429551108	TRUE
GY2U006953	919.531352209427	2.08555073716939	0.57076485085671	3.65395790234631	0.000258228625162136	0.0146574671938057	TRUE
GY2U007141	560.051067308619	1.25657108389353	0.342155982241384	3.67250946677016	0.000240180250816824	0.0140998967791164	TRUE
GY2U007220	761.457293266502	1.93557231285518	0.508039568322899	3.80988496475726	0.000139031466558349	0.00944976716250256	TRUE
GY2U007342	201.811833842798	1.11859273309035	0.301532286440193	3.70969472720864	0.000207509303629941	0.0126588059886991	TRUE
GY2U007444	420.029339800732	2.18744279477066	0.421363185173788	5.19134768232889	2.08777345559504e-07	6.62752084737224e-05	TRUE
GY2U007602	9825.70110218691	1.78627345032419	0.501800607875877	3.55972755371001	0.000371239734991848	0.0192259563058316	TRUE
GY2U007904	881.522638619029	1.09318266348902	0.292578543738201	3.73637331542399	0.000186693438713738	0.0117658048765842	TRUE
GY2U008002	332.172772685515	2.23942559866395	0.681765429362864	3.28474501964229	0.00102074701891189	0.0362270091059785	TRUE
GY2U008020	880.207426489706	2.3178872918764	0.68769264702375	3.37052795592324	0.000750242932489496	0.0297013033458082	TRUE
GY2U008164	9770.06568197873	-5.30383924402303	1.56593776005412	-3.38700514114923	0.000706600636644102	0.0285673304560217	TRUE
GY2U008170	1227.18421023456	1.90868401693728	0.536619553255152	3.55686632244229	0.000375305010026035	0.0192619116223542	TRUE
GY2U008306	26.919045228799	-8.31550988069869	2.42891074576616	-3.4235551451174	0.000618077098795616	0.0266878529661321	TRUE
GY2U008307	87.8980336906144	-4.49989887154592	1.310465879304	-3.43381612799858	0.000595147762607254	0.0260921302982444	TRUE
GY2U008348	986.296011707585	1.05295383612615	0.275855585688478	3.81704736374358	0.000135058250889108	0.00944976716250256	TRUE
GY2U008381	61.0970394645104	1.52496394925675	0.419228846967093	3.63754536523211	0.000275248723338217	0.0154925760239372	TRUE
GY2U008391	1898.43154223259	1.96938694672721	0.385152115733219	5.11327048789038	3.16628401178101e-07	8.615308020627e-05	TRUE
GY2U008494	1161.49100507241	1.16782635083759	0.199195460301758	5.86271569175553	4.55357523568878e-09	3.54806303137168e-06	TRUE
GY2U008642	438.420399453104	-1.56941111871073	0.354331892165423	-4.42921214096651	9.45779569202107e-06	0.00128870891960789	TRUE
GY2U008698	37.1741338870482	7.27784908163523	1.54847312051944	4.70001641306749	2.60140581915822e-06	0.000459724727340311	TRUE
GY2U008807	9002.81880788375	3.40506735703248	1.06364516612509	3.20131888479059	0.00136800045412425	0.0444133783799204	TRUE
GY2U008809	279.58826968748	-1.77325362759722	0.509610724757233	-3.47962384120145	0.000502118241384192	0.023075900519592	TRUE
GY2U008878	553.120272064423	1.33784542990591	0.382074617671378	3.50152919882416	0.000462596278213179	0.0219662753493914	TRUE
GY2U009066	5239.58355404763	1.10985987907033	0.245159892625622	4.52708584256551	5.98026515327112e-06	0.000882806011916731	TRUE
GY2U009118	541.472241185207	2.21153067443358	0.565069899788762	3.91372939039986	9.08814822087356e-05	0.0071462860918447	TRUE
GY2U009130	606.65672182475	-1.15641483452204	0.327709138689671	-3.5287842113464	0.000417473395163733	0.0207570222300264	TRUE
GY2U009783	232.344277516715	3.716137418488	0.889748102151075	4.17661741509061	2.95876047547993e-05	0.00307388315579861	TRUE
GY2U009849	125.58705093809	-3.30739299492469	0.988048547917263	-3.34739927698537	0.000815736253662647	0.0315749176056693	TRUE
GY2U009872	144.137104870101	1.48873742803996	0.438024257664974	3.39875566704033	0.000676931608510564	0.027853596759561	TRUE
GY2U009878	139.20467503602	2.51115969378756	0.793087112428808	3.16631004896449	0.00154386140682183	0.0484704619702195	TRUE
GY2U010072	1724.81700967669	1.2419457747483	0.308351623330585	4.02769332404911	5.63267478943662e-05	0.00516338562783543	TRUE
GY2U010141	130.422222970988	1.38415933151203	0.395634030555288	3.49858511809338	0.000467733767814841	0.0220878574321818	TRUE
GY2U010240	1386.36537626478	1.85293638443115	0.234892054379455	7.88845918746076	3.05940244145415e-15	1.7481425550469e-11	TRUE
GY2U010373	1220.28534822276	1.57688760996235	0.242350591916198	6.50663816207068	7.68512214586056e-11	9.40988313031012e-08	TRUE
GY2U010463	14727.9626435325	1.31032508323886	0.2805117345028	4.6711952552052	2.99452117069411e-06	0.000513320819080385	TRUE
GY2U010511	296.706967622355	1.7470734948311	0.340442126322077	5.13177823703954	2.87017546490467e-07	8.33907590159251e-05	TRUE
GY2U010645	338.761604835316	1.53870826480937	0.348631822205877	4.41356229352099	1.01683441797936e-05	0.00135120741031025	TRUE
GY2U010801	4190.10833704502	1.41004671000268	0.303790763040554	4.64150619949707	3.45878642479043e-06	0.000575636086347161	TRUE
GY2U010876	497.516402339363	-1.39686479002359	0.373568315172189	-3.7392485746007	0.000184571148314021	0.0117182171274035	TRUE
GY2U010886	1275.30519427574	-1.40310752466544	0.319203217953566	-4.3956559512804	1.10438740100244e-05	0.00143794372661024	TRUE
GY2U010934	2353.38196604005	1.71322556958309	0.473272731333476	3.61995411135555	0.000294655267109907	0.0161373181750736	TRUE
GY2U010939	47.897018258514	-2.6390402039537	0.693001409665311	-3.80813107613769	0.000140021051176972	0.00944976716250256	TRUE
GY2U010978	250.773935710361	2.66021690322602	0.537370235035901	4.95043590021001	7.40474432465023e-07	0.000162101323753533	TRUE
GY2U010988	19.1995053732896	-7.55925152781567	1.75122252863471	-4.31655680772277	1.58481908415232e-05	0.00188659505142633	TRUE
GY2U011046	391.021922236137	1.36224735336557	0.431993072967978	3.15340091915444	0.00161380001064738	0.0499345844449773	TRUE
GY2U011083	3934.08877226091	-1.22191578886278	0.24220492030937	-5.04496682933615	4.53600053368181e-07	0.000112690030649817	TRUE
GY2U011190	2641.20659106031	1.22929668020782	0.326571123152512	3.76425407225526	0.000167046974934909	0.0108879058719932	TRUE
GY2U011225	14018.7591348609	2.11063022763535	0.271005123705266	7.78815617497616	6.79941067493475e-15	2.91388744474328e-11	TRUE
GY2U011300	9448.36217276413	-2.42030194144557	0.608509017079887	-3.97742987122872	6.96641589120228e-05	0.00606184270086241	TRUE
GY2U011325	301.246847699936	1.67368326824546	0.504821463445995	3.31539641127898	0.000915132510404441	0.0343264802918007	TRUE
GY2U011346	3639.84359347578	-2.17788320920672	0.545507866556998	-3.99239560549795	6.54091314351515e-05	0.0058095509381418	TRUE
GY2U011378	51.8392576803573	-6.85268850582897	1.81210472050106	-3.78161837354199	0.000155812100026978	0.0103124749755307	TRUE
GY2U011384	2165.74484952106	-4.04437460581785	0.831077671403486	-4.86642193020045	1.13636782217058e-06	0.000226507176833116	TRUE
GY2U011431	1204.85216121676	-1.4262059441482	0.366001380106564	-3.89672285862133	9.75030859909716e-05	0.00742843511136549	TRUE
GY2U011438	4368.5989118226	-1.07958136891741	0.197906689008998	-5.45500192198319	4.89723157776287e-08	2.20916693963187e-05	TRUE
GY2U011553	167.44707754258	1.50619267059863	0.389854966391352	3.8634692397035	0.000111787975823556	0.00825978224813536	TRUE
GY2U011555	677.612286097308	-1.03841401164919	0.182032066457159	-5.70456640887268	1.16639613578213e-08	7.99774502383088e-06	TRUE
GY2U011603	2576.90929609391	1.07352523114119	0.221722976718046	4.84174101859701	1.28706440486969e-06	0.000247897281216588	TRUE
GY2U011837	130.636891568831	1.70785375147446	0.517497985912092	3.30021333023037	0.000966113591354585	0.0352629248416825	TRUE
GY2U011874	870.686440819884	1.05567507125038	0.26917193598023	3.92193587123407	8.78403736150573e-05	0.00700353341632238	TRUE
GY2U012165	577.008075291295	1.72554711171185	0.324644082735522	5.31519655978947	1.06542255699397e-07	4.1507894254524e-05	TRUE
GY2U012241	774.237656961079	2.23566124669492	0.655846430246914	3.4088181982682	0.000652449450909047	0.0276616176855912	TRUE
GY2U012408	1548.96101109577	1.03742793929741	0.298323282047236	3.47752925007424	0.000506057832467443	0.0231329156377518	TRUE
GY2U012419	29566.0865586029	1.30175658247056	0.246230988572376	5.28672930250584	1.24522697985124e-07	4.64036541056739e-05	TRUE
GY2U012423	1342.51604511329	-1.54406369755325	0.411674208887958	-3.75069330120092	0.000176346295423793	0.0113206900031561	TRUE
GY2U012460	1302.6518103263	1.94725866551563	0.600166418862336	3.24453119054347	0.00117644132544487	0.0404139422861242	TRUE
GY2U012684	175.078181467201	3.36911811399733	1.03366921898944	3.25937742181306	0.00111657019047157	0.0388900788840194	TRUE
GY2U012824	1224.77531357064	1.38601155775874	0.429923774440293	3.22385418104211	0.00126477785364205	0.0418548686624171	TRUE
GY2U012862	1202.7125825599	1.31753114741054	0.354476167161157	3.7168398596782	0.000201730217942114	0.0124390625754091	TRUE
GY2U012908	857.188420467835	-1.33310659373636	0.284601348922452	-4.68411902748784	2.81166593535993e-06	0.000486844216807474	TRUE
GY2U012915	1131.49293684225	1.11931298619086	0.323781483555658	3.45700122780013	0.000546222360365684	0.0243203732503599	TRUE
GY2U012977	1468.41082390973	1.08940729212712	0.328864059873916	3.3126371198628	0.000924208091815884	0.0345244603454135	TRUE
GY2U013379	79.3960225649528	2.30885966690467	0.51018950531339	4.52549423862889	6.02545230394689e-06	0.000882806011916731	TRUE
GY2U013390	2102.37855906457	-1.29162692137276	0.189803027112175	-6.80509126237169	1.00985198913298e-11	1.57371661797433e-08	TRUE
GY2U013490	184.759519370828	3.44236861382459	0.815290833840106	4.22225845176091	2.41866540682723e-05	0.00258350591314136	TRUE
GY2U013501	6871.80515633966	1.14011143922955	0.339787881497671	3.35536227544172	0.000792611120892334	0.0310913955019139	TRUE
GY2U013651	1585.09544383325	1.04190895361997	0.320983533696838	3.2459887945655	0.00117043446293452	0.0402883284410111	TRUE
GY2U013751	11480.5691976983	1.0779631540995	0.306926640569084	3.51211987366366	0.000444547437742379	0.0215309553764862	TRUE
GY2U013786	710.027156515823	-1.9789242171743	0.42726995708653	-4.63155479188893	3.6292992085425e-06	0.000598206221469572	TRUE
GY2U013820	287.025817111134	1.86618203926521	0.521486946215278	3.57857862561879	0.000345467941443991	0.0181084392129338	TRUE
GY2U013833	383.664990960547	3.15364586485777	0.942522264573669	3.34596431659284	0.000819969471935607	0.0315749176056693	TRUE
GY2U013983	286.59303796803	-2.15794413470176	0.591077208802327	-3.65086676083199	0.000261356805157022	0.014786067174923	TRUE
GY2U014013	805.268398301896	1.29568916069845	0.217395255611443	5.96006181024609	2.52142543363394e-09	2.05820356111205e-06	TRUE
GY2U014044	525.647637427945	1.13550795421959	0.354475989676076	3.20334236250312	0.00135842385564025	0.0442217991333931	TRUE
GY2U014062	7783.876713328	-2.93961291212134	0.590130006192942	-4.98129714007498	6.31594713679228e-07	0.000142457849761702	TRUE
GY2U014277	1113.52311600977	-1.2147383687275	0.316689696295416	-3.83573694672516	0.000125188345195118	0.00897899001395277	TRUE
GY2U014308	261.94013761531	1.24530325891643	0.31548066427564	3.94732039054029	7.90307656674229e-05	0.00657102107410982	TRUE
GY2U014438	101.110696378437	3.16584768199469	0.934214873118214	3.38877893415222	0.000702045847384696	0.0285177012224371	TRUE
GY2U014469	1909.31362687948	2.21688369876533	0.701825198609342	3.1587405284935	0.00158452495362141	0.0492063890488736	TRUE
GY2U014501	726.699403239183	1.16619597570323	0.2392335292284	4.87471793550245	1.08964032765864e-06	0.000219748405843817	TRUE
GY2U014521	1829.92315893244	1.08950291548903	0.196519344665668	5.54399831397038	2.95641681862624e-08	1.68929657016303e-05	TRUE
GY2U014551	1300.947547383	2.58475386758584	0.346030966925929	7.46971836234276	8.03666419210957e-14	2.2960749596857e-10	TRUE
GY2U014718	28.9093228152952	3.10805410469039	0.918239496872192	3.38479679351344	0.000712309659795194	0.0285926718941186	TRUE
GY2U014735	1022.83758997782	1.36066180613079	0.404142449289789	3.36678764757802	0.000760492241798712	0.0300376912647777	TRUE
GY2U014921	79.0123224530772	3.12692567660269	0.621828755138913	5.02859613802221	4.94083779625534e-07	0.000117633113199179	TRUE
GY2U015098	3423.97129371527	1.13284961540023	0.262128284971134	4.32173741008141	1.54805360581534e-05	0.00188203793694231	TRUE
GY2U015355	374.859475928028	-1.00522589656384	0.248626153376697	-4.04312210486082	5.27441347612587e-05	0.00486799837914343	TRUE
GY2U015580	535.077781885841	1.32679139199961	0.288335971592433	4.60154653847719	4.19365428913461e-06	0.000678185111550429	TRUE
GY2U015638	1036.67913531183	-1.06924905793305	0.256577985452598	-4.16734528508716	3.08167532224499e-05	0.0031822938779472	TRUE
GY2U015675	842.280625084045	1.9013978274523	0.411878148178688	4.61640860497266	3.90437851675915e-06	0.000637417681278907	TRUE
GY2U015687	191.456884557331	-4.50656980024199	0.817445150981737	-5.51299349544087	3.52781274946099e-08	1.88980519222688e-05	TRUE
GY2U015725	906.008781963156	1.10526814246221	0.237683312361241	4.65017140447107	3.31659274172229e-06	0.000557382674300034	TRUE
GY2U015845	789.177352724724	1.64555788648855	0.340286711598074	4.83579825600765	1.32612368492015e-06	0.000250980594641394	TRUE
GY2U015848	549.133294843442	-1.89070733276615	0.411207061403057	-4.59794471017829	4.26679182888175e-06	0.000683563976922345	TRUE
GY2U015884	3525.56244590461	4.05681907609824	1.01168567008795	4.0099600063976	6.07290331318873e-05	0.00545035123532362	TRUE
GY2U015891	946.355306382605	-2.27033338683034	0.532599368503638	-4.26274141707855	2.01934146987338e-05	0.00223326138558513	TRUE
GY2U015938	317.921132273144	1.57073291216181	0.479517470900879	3.27565314609048	0.00105417942017842	0.0371826000425896	TRUE
GY2U015947	3336.82739191776	2.13801296346286	0.560176400897654	3.81667803219986	0.000135260487491106	0.00944976716250256	TRUE
GY2U015960	471.220747736526	2.60166303926971	0.383377126877482	6.78617177936423	1.1514803947319e-11	1.64488974387451e-08	TRUE
GY2U016064	264.342391097182	1.74463398329086	0.364001928909805	4.79292510486436	1.64366998249665e-06	0.00029974245574423	TRUE
GY2U016111	19.6508599833006	-4.12767204318496	1.23832744720554	-3.33326379262578	0.000858335193601782	0.0326243500858575	TRUE
GY2U016292	547.469967742358	1.60170960545081	0.293160332759838	5.4635959455093	4.66584897507431e-08	2.18530738160334e-05	TRUE
GY2U016303	231.035354746951	-1.17013022718514	0.336465009187263	-3.47771743044428	0.000505702720616711	0.0231329156377518	TRUE
GY2U016372	1442.7881199775	1.19849593114069	0.358009865760726	3.347661742768	0.00081496416111749	0.0315749176056693	TRUE
GY2U016378	1641.99330237744	-1.56250156191805	0.269271003027415	-5.8027100740549	6.5251563380082e-09	4.66059291442236e-06	TRUE
GY2U016384	1068.0055748042	5.51483058211066	1.16700641379351	4.72562148496167	2.29412631499682e-06	0.000409644930121621	TRUE
GY2U016395	10472.0620606742	1.04355465933452	0.297564195656671	3.50699000271716	0.000453206175056867	0.0217007269631978	TRUE
GY2U016398	2171.15708608973	-1.11988164736618	0.215253025463992	-5.20262906852158	1.96488805040783e-07	6.35511527548888e-05	TRUE
GY2U016498	47.2392650264241	-1.76590952027877	0.479470986436082	-3.68303728533151	0.000230471434127173	0.0136703852034879	TRUE
GY2U016506	253.977474225305	-4.03039938974104	0.930172803662849	-4.33295767611143	1.47119401019072e-05	0.0018013719801921	TRUE
GY2U016520	1065.60445539583	1.55575104924227	0.378431724486521	4.11104817217215	3.93867007762159e-05	0.00388026910750513	TRUE
GY2U016699	357.052037867478	-1.16305084191093	0.235687569927381	-4.93471438595293	8.0268134100182e-07	0.000171994544343165	TRUE
GY2U016736	104.405826263986	-4.23423525706922	0.976847440178692	-4.3345921613867	1.46030600756059e-05	0.00180090399867653	TRUE
GY2U016789	373.813199664422	1.12555092449206	0.286567698742294	3.92769642018952	8.57633711567607e-05	0.00694396430040777	TRUE
GY2U016796	303.447424293137	-2.00248567195395	0.507314343608898	-3.94722857175455	7.90610700678663e-05	0.00657102107410982	TRUE
GY2U016910	503.430936490685	2.99430174782227	0.793597506244458	3.77307353445729	0.000161248736359505	0.0106312532256717	TRUE
GY2U016967	3752.01205606105	1.21190213476065	0.305738410262866	3.96385306549702	7.37496558575196e-05	0.006289634829401	TRUE
GY2U017162	741.429475274432	3.64897024268894	0.727643966729826	5.01477427084034	5.30957633771902e-07	0.000124680489837232	TRUE
GY2U017220	579.318738471659	1.40255232597974	0.398888023595945	3.51615551987708	0.000437844431002523	0.0213403429551108	TRUE
GY2U017224	2012.40682886247	1.58173934582797	0.406840612187329	3.8878600081834	0.000101131923562648	0.00763701953176614	TRUE
GY2U017291	457.647080653007	1.41335779661543	0.402429091948325	3.51206665942758	0.000444636460347457	0.0215309553764862	TRUE
GY2U017381	2074.26544846621	-1.57029084946972	0.425260690948681	-3.69253703173619	0.000222027998047349	0.013261337778842	TRUE
GY2U017488	2109.80243933519	-2.76588741985455	0.616947148991472	-4.48318372874559	7.35375617510179e-06	0.00105931166683693	TRUE
GY2U017716	11.1472420762761	7.34917401281603	2.29064642068688	3.208340644128	0.00133503270226971	0.043673913325014	TRUE
GY2U017772	257.282439621884	-1.24415115579132	0.375920870480872	-3.30960915843757	0.000934263283709735	0.0346648078124508	TRUE
GY2U017779	274.182718401761	2.04755021809924	0.601474789327797	3.40421619397807	0.000663542131716055	0.0276750346031061	TRUE
GY2U017870	1695.28627748971	1.66734462865751	0.347676788257508	4.79567427268855	1.62128546285837e-06	0.000298839520476539	TRUE
GY2U017908	1847.59316400185	1.54100123517608	0.420897784661438	3.66122439065729	0.000251012791021212	0.0143428708789521	TRUE
GY2U017932	1587.42995417364	-1.27519260481883	0.251292401147112	-5.07453706915835	3.88440504927273e-07	0.000102661488496725	TRUE
GY2U017960	1514.27526125181	1.05141340659342	0.208759743112546	5.03647585936422	4.74180880809024e-07	0.000116120123697547	TRUE
GY2U017992	1099.63285391207	4.2020327250342	1.21420596533166	3.4607248234746	0.000538723183031243	0.0241117305574976	TRUE
GY2U018051	1315.86402293224	-1.88578240261518	0.426745688925836	-4.41898407307146	9.91659543497314e-06	0.0013381854504888	TRUE
GY2U018136	4418.11498879981	1.36106380820178	0.418596321796404	3.25149490650273	0.00114799832574458	0.0396466733603367	TRUE
GY2U018172	3130.9570942538	1.08637727936953	0.310084298645965	3.50349012869525	0.000459203674973489	0.021865748323321	TRUE
GY2U018351	909.108130997938	1.06911243917279	0.289880043402173	3.68812018456037	0.000225916942213532	0.0134467646646679	TRUE
GY2U018496	8892.39811256648	1.67125528369826	0.48192759778354	3.46785552722986	0.000524629256569142	0.0236013766170573	TRUE
GY2U018773	131.750179199334	-1.81216744579132	0.533430307959069	-3.39719625741695	0.000680801211743727	0.0279193645256243	TRUE
GY2U018865	975.007802606255	1.84488172295919	0.50770132178689	3.63379342103345	0.000279284502094073	0.0155438147236902	TRUE
GY2U018963	3683.30680487596	-8.58305890370429	1.53481233113117	-5.59225302638694	2.24141853542663e-08	1.42305172349197e-05	TRUE
GY2U019121	17526.1760908716	1.04346809688678	0.272509413730543	3.82910844290523	0.000128608330446562	0.00914773444197081	TRUE
GY2U019154	42.2244965291379	-1.76929385400138	0.451286685887577	-3.92055407201209	8.83456096516766e-05	0.00701120574374556	TRUE
GY2UPG000124	416.453200311036	1.77295427554198	0.364708403972257	4.86129262784098	1.16621707727979e-06	0.000229784978606093	TRUE
GY2UPG000244	155.047757695062	2.39048636715564	0.699243299663066	3.41867611503393	0.000629265805200757	0.0269671860818784	TRUE
GY2UPG000391	167.691679649398	1.40228168752962	0.343512650343314	4.08218354150319	4.46145396874323e-05	0.0043246850060049	TRUE
GY2UPG000476	159.742884247421	10.1445360006701	2.49816443601847	4.06079594057399	4.89057027039853e-05	0.00460819422646406	TRUE
