## Supplementary material for "A chromosome-scale genome and transcriptomic atlas of taro (Colocasia esculenta) corm development": Data S1: PCA_scores.tsv

sample_id	stage	replicate	PC1	PC2	PC3	PC4	PC5	PC6
DEV_S1_R1	S1	1	-45.3954958482031	-14.5740512566836	3.79648529792341	23.377960377347	5.64931994925334	-3.29158091351931
DEV_S1_R2	S1	2	-48.9193886257245	-13.8092876881583	12.6895394237055	15.4897840529113	3.64036613405345	-0.105926462148851
DEV_S1_R3	S1	3	-49.7902480180612	-18.6336496656215	16.9634757026002	20.7870381073677	-0.873705219371291	-7.55247309399278
DEV_S2_R1	S2	1	-52.827912439103	-10.2109586312591	3.05914413677217	-13.8265601888866	4.53478250083756	-4.361701785868
DEV_S2_R2	S2	2	-47.4484750091059	-6.2396985766257	-11.86201068417	-3.1321493811823	10.8692510015052	-4.02514285859641
DEV_S2_R3	S2	3	-15.6326624062027	-5.57642347456865	-32.5015383283242	9.91135725553987	17.8145101711415	22.0512554203855
DEV_S3_R1	S3	1	-38.1126686037896	15.1139753714624	9.38587818018213	-23.4554038428101	-4.35284046908696	7.40099153773641
DEV_S3_R2	S3	2	-45.6472704158849	12.2667266871439	17.4148487787021	-29.8328955914539	-3.90723590107781	-2.20377897248573
DEV_S3_R3	S3	3	-7.48155288223645	23.6717206133529	-8.51157942050789	-8.76208167827107	3.59549778394395	14.777217717744
DEV_S4_R1	S4	1	6.90228720068219	21.307029779909	-17.8559917809988	4.66171946069859	-15.4508241209387	-5.90033457258766
DEV_S4_R2	S4	2	-1.84377671150843	20.1845672837391	-12.4681542664725	2.54287260043929	-20.4255444310325	-7.74290772815198
DEV_S4_R3	S4	3	23.217591882429	24.9084631023713	-30.028327802977	4.05268562293389	-7.20127089993874	-13.2181853374731
DEV_S5_R1	S5	1	70.8116910392238	17.0476484946154	6.56471851832335	-6.43373059230636	41.8678371729666	-18.1847103140079
DEV_S5_R2	S5	2	59.3902152425945	30.4534372880452	27.4400147877162	14.7702229991573	1.19202052898215	18.0830865747771
DEV_S5_R3	S5	3	34.5285786270052	28.3007937142624	17.7283411675953	10.3800366473721	-13.903389874912	0.409263404276231
DEV_S6_R1	S6	1	50.5034739549702	-38.9249482973516	0.831824388708602	-2.25729278510731	-11.3384260119147	-6.18260846690226
DEV_S6_R2	S6	2	54.9196340990707	-40.3747610444372	2.85552832545586	-6.53960476793592	-9.82783349795005	-0.421588431895713
DEV_S6_R3	S6	3	52.8259789138443	-44.910583700196	-5.50219642423443	-11.7339582958135	-1.88251481646094	10.4691242827105
