## Supplementary material for "A chromosome-scale genome and transcriptomic atlas of taro (Colocasia esculenta) corm development": Data S1: PCA_variance.tsv

component	variance_fraction
PC1	0.516632458602264
PC2	0.15767154001809
PC3	0.0697806412768674
PC4	0.0544026768996407
PC5	0.0514231427666207
PC6	0.0290978116099256
PC7	0.0247856852674019
PC8	0.0207737400482472
PC9	0.0163781448915109
PC10	0.0127726299479529
PC11	0.0109188602337779
PC12	0.0092703018062066
PC13	0.00709627665109683
PC14	0.00614727680672521
PC15	0.00458692368538391
PC16	0.0045448966981071
PC17	0.00371699279018152
PC18	1.1908821042805e-30
