## Supplementary material for "A chromosome-scale genome and transcriptomic atlas of taro (Colocasia esculenta) corm development": Data S1: size_factors.tsv

sample_id	size_factor
DEV_S1_R1	1.31916766587555
DEV_S1_R2	1.4831611679683
DEV_S1_R3	1.35143770431524
DEV_S2_R1	1.37041893450556
DEV_S2_R2	1.34502216931196
DEV_S2_R3	1.09673831814864
DEV_S3_R1	1.19300555677921
DEV_S3_R2	1.3191709761828
DEV_S3_R3	1.02727246787178
DEV_S4_R1	1.09856231276775
DEV_S4_R2	1.05768899777886
DEV_S4_R3	0.71813837142039
DEV_S5_R1	0.561301766685712
DEV_S5_R2	0.458865419423008
DEV_S5_R3	0.81416145256069
DEV_S6_R1	0.932306333962059
DEV_S6_R2	0.888482746926283
DEV_S6_R3	1.07039416772995
