## Supplementary material for "A chromosome-scale genome and transcriptomic atlas of taro (Colocasia esculenta) corm development": Data S1: WGCNA_module_eigengenes.tsv

sample_id	MEbrown	MEgreen	MEblue	MEsalmon	MEpurple	MEred	MEyellow	MEtan	MEcyan	MEpink	MEmagenta	MEblack	MEgreenyellow	MEturquoise	MEgrey
DEV_S1_R1	0.198072487998048	-0.0194907775233592	-0.217815703441012	0.0442162390760329	0.145227879302788	-0.151430990762992	-0.301784467557029	-0.182087870760037	-0.255153792571828	-0.176157039874872	-0.0167166308159582	-0.0441425552914826	0.117799441912956	0.254542069681842	0.0200829638994202
DEV_S1_R2	0.187592762261602	-0.0479384600540819	-0.216440153633549	-0.00593659264476162	0.093353802453045	-0.189115238130581	-0.294072068702578	-0.161494383304036	-0.161634425735718	-0.112991971520772	-0.196161349197036	-0.00558098713642428	0.0283710453202174	0.275825691427016	0.012307644886798
DEV_S1_R3	0.239951614917841	-0.0863988069394761	-0.242771888538595	0.0935702069594248	0.189852170670116	-0.216246951143566	-0.341149422365187	-0.318729438041893	-0.259373270367834	-0.156283125695012	-0.227593510976432	-0.053041985515925	0.0315437170836143	0.29364466728683	0.0487492092909639
DEV_S2_R1	0.162702643881628	-0.142156340032755	-0.276710484022805	-0.351776051911741	-0.249550852873483	-0.294319675718361	-0.319792403082869	-0.195855957566403	-0.1792111210362	-0.0351943369397435	0.0905416265344914	0.0716910573397875	0.242712240214807	0.287466086583982	-0.0314299198897106
DEV_S2_R2	0.129521433239281	-0.0600193769770521	-0.228124489281878	-0.268295719911768	-0.171585863474272	-0.1888261696487	-0.250386436622781	-0.0167963130571469	-0.19928697096212	-0.0690125979531436	0.338839972097152	0.0755835804749649	0.408753142516578	0.242628559128368	-0.0327881329775816
DEV_S2_R3	0.107399145619298	0.145942570192337	-0.0992026465786752	-0.151710015772124	-0.217971267329509	-0.0331529637597325	-0.107399444956288	0.176602060390317	-0.207496163296445	-0.111891052399504	0.285084900425483	0.00920643708978468	0.229427363130994	0.0773315105175662	-0.0512919876626644
DEV_S3_R1	-0.11240979970386	-0.28054405009209	-0.200506496675481	-0.4188110268309	-0.0408625809844581	-0.128324552783858	-0.0756483816779156	0.165841270798062	0.121983191502059	0.186270393767365	-0.0352014971596102	0.298129495883668	0.0365350361425671	0.197597642623871	0.012880173813384
DEV_S3_R2	-0.0958279565494418	-0.266931524988353	-0.201952673136968	-0.418609507768521	-0.0103642346550869	-0.180657169476517	-0.0926478830426646	0.146815824265404	0.203799381330346	0.169617854212051	-0.00584842545125492	0.292623277075672	0.0671188395127762	0.240056858283315	-0.0260115671858574
DEV_S3_R3	-0.188251318395849	-0.170027427546583	-0.0832518469210351	-0.220264229674537	0.157782956429982	0.0862113448046484	0.085559402563753	0.299783794061821	0.149853548359311	0.183970489147927	0.23625196338127	0.233059936166104	0.0546114985605663	0.0292545525628682	-0.00741672443686591
DEV_S4_R1	-0.119401442701232	-0.13838075122855	-0.0516512489888209	0.121380451150797	0.185171168096614	0.237617667202145	0.107397473385746	0.145032352046994	-0.128024943438645	-0.00949730650250232	0.112179145624202	0.191942368109254	0.140565105930741	-0.0573422371026888	0.0578804036872935
DEV_S4_R2	-0.097327852401422	-0.188305008535274	-0.0783176464960016	0.0641460989900412	0.142101218225674	0.176700518604402	0.0638680264635801	0.114527647368957	-0.0886269438694992	-0.018882266016706	0.0236932470950248	0.222399660024114	0.116948095497855	-0.00305322044552996	0.0982071340970874
DEV_S4_R3	-0.16646335773827	-0.0390691292863288	0.0609288424995224	0.150076684129076	0.108752481402171	0.321176431974308	0.220049447992438	0.25770447703503	-0.138289019525296	-0.0394111049779907	0.461330736616257	0.17356513127953	0.335392075641302	-0.142283614538709	0.0183485943831087
DEV_S5_R1	-0.395894112341018	0.241176777580485	0.384977530424905	0.183862581876124	-0.0365148168905873	0.298763374560326	0.411266485738883	0.293323659627812	0.440766339803323	0.411409757164886	0.252061336670453	-0.2865658756717	-0.315512848732753	-0.3858711582132	-0.884937901018292
DEV_S5_R2	-0.439646164828263	-0.0493395817396332	0.310699672719595	0.265653175575927	0.381816780693919	0.44685634170517	0.436560715326872	0.265333240146782	0.513742075533464	0.445097864240331	-0.332009561109488	-0.0271507783677884	-0.31420608535181	-0.307328810389694	0.393699341961466
DEV_S5_R3	-0.300065155476294	-0.229452029364385	0.11929749671057	0.198492235087574	0.404810463436704	0.364254108075951	0.261840441875964	0.0506675151288121	0.338472523851572	0.334446941247842	-0.273275793999622	0.122167961983716	-0.240269861628256	-0.16738161986746	0.0526760728875083
DEV_S6_R1	0.312977746383438	0.399591969682135	0.308268801285282	0.292622572168144	-0.339955682941184	-0.171581895176475	0.0235794260543737	-0.393731165195932	0.0156888493268424	-0.323498046101688	-0.230848448007691	-0.413032004018495	-0.311767905115038	-0.264018916268675	0.141966901535256
DEV_S6_R2	0.28809539206006	0.426144897186544	0.357881435363552	0.287501411917537	-0.365910682040869	-0.163351480472802	0.0779185564174799	-0.38073342967354	-0.176812702191678	-0.349721963841537	-0.28612438589903	-0.437558471933598	-0.330516461107223	-0.29593255621433	0.115222948901271
DEV_S6_R3	0.288973933774455	0.505197049666421	0.354691498711394	0.133881487583675	-0.376152939521563	-0.214572699853366	0.0948405321882218	-0.266203283271005	0.00960344328834369	-0.328272487956932	-0.196203325828211	-0.423296247491183	-0.297504439529895	-0.275135505055372	0.0618548438274145
