## Supplementary material for "A chromosome-scale genome and transcriptomic atlas of taro (Colocasia esculenta) corm development": Data S1: WGCNA_module_stage_summary.tsv

module_id	genes	stage_ANOVA_F	stage_ANOVA_p	stage_mean_Spearman_rho	peak_stage	S1_mean	S2_mean	S3_mean	S4_mean	S5_mean	S6_mean	stage_ANOVA_q_BH_modules
brown	1366	111.738723671009	1.23324043325141e-09	-0.0857142857142857	S6	0.208538955059164	0.133207740913402	-0.13216302488305	-0.127730884280308	-0.378535144215192	0.296682357405984	9.24930324938557e-09
green	574	10.648499039832	0.000439019428516629	0.542857142857143	S6	-0.0512760148389724	-0.0187443822724901	-0.239167667542342	-0.121918296350051	-0.0125382778411779	0.443644638845033	0.000506560879057649
blue	1971	28.9331396183988	2.67453156586096e-06	1	S6	-0.225675915204386	-0.201345873294453	-0.161903672244494	-0.0230133509951	0.271658233285023	0.340280578453409	6.22336180468292e-06
salmon	66	29.4691629083303	2.4200042948142e-06	0.771428571428571	S6	0.043949951130232	-0.257260595865211	-0.352561588091319	0.111867744756638	0.216002664179875	0.238001823889785	6.22336180468292e-06
purple	179	12.819442351949	0.000181377084022559	-0.0285714285714286	S5	0.142811284141983	-0.213035994559088	0.0355187135968122	0.145341622574819	0.250037475746679	-0.360673101501205	0.000226721355028199
red	554	21.6753488174637	1.25863801810735e-05	0.428571428571429	S5	-0.185597726679047	-0.172099603042265	-0.0742567924852421	0.245164872593618	0.369957941447149	-0.183168691834214	1.88795702716103e-05
yellow	1288	28.4981533455576	2.90423550885203e-06	0.828571428571429	S5	-0.312335319541598	-0.225859428220646	-0.0275789540522757	0.130438315947255	0.369889214313907	0.0654461715533585	6.22336180468292e-06
tan	96	13.1463455997498	0.000160449515707554	-0.0285714285714286	S3	-0.220770564035322	-0.012016736744411	0.204146963041763	0.172421492150327	0.203108138301135	-0.346889292713492	0.000218794794146665
cyan	58	44.8300050570996	2.36146400010531e-07	0.714285714285714	S5	-0.225387162891793	-0.195331418431588	0.158545373730572	-0.118313635611147	0.430993646396119	-0.0505068031921641	1.18073200005266e-06
pink	363	189.657128174668	5.49408468760382e-11	0.0857142857142857	S5	-0.148477379030218	-0.0720326624307972	0.179952912375781	-0.0225968924990664	0.396984854217687	-0.333830832633386	8.24112703140573e-10
magenta	300	3.281012874369	0.0425728976555863	-0.371428571428571	S2	-0.146823830329809	0.238155499685709	0.0650673469234682	0.199067709778495	-0.117741339479552	-0.237725386578311	0.0456138189166996
black	522	23.2070629000939	8.76606211697045e-06	-0.485714285714286	S3	-0.0342551759812773	0.0521603583015124	0.274604236375148	0.195969053137633	-0.0638495640185908	-0.424628907814425	1.46101035282841e-05
greenyellow	177	38.5608664834405	5.49187375495498e-07	-0.714285714285714	S2	0.0592380681055959	0.29363091528746	0.0527551247386365	0.197635092356633	-0.289996265237606	-0.313262935250719	2.05945265810812e-06
turquoise	5430	25.8371564816373	4.93527465471787e-06	-0.942857142857143	S1	0.274670809465229	0.202475385409972	0.155636351156685	-0.0675596906956427	-0.286860529490118	-0.278362325846126	9.25363997759601e-06
grey	3771	0.311765332974425	0.896498183853687	0.257142857142857	S6	0.0270466060257274	-0.0385033468433189	-0.00684937260311309	0.0581453773891632	-0.146187495389772	0.106348231421314	0.896498183853687
