## Supplementary material for "A chromosome-scale genome and transcriptomic atlas of taro (Colocasia esculenta) corm development": Data S1: WGCNA_soft_threshold.tsv

Power	SFT.R.sq	slope	truncated.R.sq	mean.k.	median.k.	max.k.	selected
1	0.379882886690034	1.0632321848512	0.337093503685603	1377.93805129239	1288.47268296133	2203.00124063534	FALSE
2	0.0135145857796846	0.0762368109158835	-0.0141697440802497	885.371544301898	772.690990950734	1738.83533388135	FALSE
3	0.317906379593679	-0.329598278979276	0.359048970779676	625.401410917248	544.671743427747	1437.39684810921	FALSE
4	0.56848211613314	-0.567702704471963	0.616382592967981	465.875796236022	400.188667378605	1216.47746792051	FALSE
5	0.634958652075568	-0.725755040402264	0.708310168963972	359.425971504459	299.004561491641	1045.14905410906	FALSE
6	0.664895400712999	-0.836932649213489	0.752970452125458	284.443278329689	227.442950764623	907.749229313134	FALSE
7	0.70019318758831	-0.906707461497875	0.807093479903271	229.562228687146	175.963245244793	795.116826875498	FALSE
8	0.716273429849614	-0.969445713856062	0.83865194729455	188.215850949517	137.757445620251	701.245613570687	FALSE
9	0.741868073795023	-1.01127323694461	0.871157160868113	156.347866560705	108.976328072549	621.993970838827	FALSE
10	0.750817856518408	-1.05420743832898	0.886569113876356	131.324466871854	87.3629536004112	554.413929397457	FALSE
11	0.76618042048377	-1.08849803597432	0.90041999830318	111.367627141394	70.947674422756	496.321298332597	FALSE
12	0.780101819497902	-1.11917551397536	0.912409719677105	95.2389189176831	58.1439776982419	446.0938452337	FALSE
13	0.783697985686504	-1.14381823946075	0.918428260496123	82.0532365576818	47.6236157978557	402.363027337211	FALSE
14	0.789005169768839	-1.16721066431534	0.923826289772113	71.1641326912271	39.1590375951182	364.083701481694	FALSE
15	0.796910489487312	-1.18735512912142	0.929110139640414	62.0906288151039	32.6967551885475	330.415323693118	FALSE
16	0.808762200740762	-1.19739169667186	0.936754248476511	54.4690545734759	27.2810838941001	300.674144513627	TRUE
17	0.818463102365174	-1.20634524501263	0.942555726023565	48.0205225407721	22.8657568098221	274.29848250237	FALSE
18	0.83016560051774	-1.21403845883214	0.947518360666585	42.5284635882639	19.2786250959991	250.822969019119	FALSE
19	0.836360418505758	-1.21815857208751	0.950463894516735	37.8228033290678	16.3508081408409	229.859108306915	FALSE
20	0.848668632456691	-1.22757205810799	0.953868627962225	33.7686214936773	13.9152203189451	211.08038206901	FALSE
