## Supplementary material for "A chromosome-scale genome and transcriptomic atlas of taro (Colocasia esculenta) corm development": Data S1: sample_metadata.tsv

sample_id	sample	dataset	stage	tissue	replicate	read1	read2	group	sizeFactor
DEV_S1_R1	DEV_S1_R1	PRJNA756190	S1	corm	1	PROJECT_ROOT/07_gene_reannotation/uniform_taro_v2/rna_sources/public_fastq/SRR15584573_1.fastq.gz	PROJECT_ROOT/07_gene_reannotation/uniform_taro_v2/rna_sources/public_fastq/SRR15584573_2.fastq.gz	S1	1.31916766587555
DEV_S1_R2	DEV_S1_R2	PRJNA756190	S1	corm	2	PROJECT_ROOT/07_gene_reannotation/uniform_taro_v2/rna_sources/public_fastq/SRR15584572_1.fastq.gz	PROJECT_ROOT/07_gene_reannotation/uniform_taro_v2/rna_sources/public_fastq/SRR15584572_2.fastq.gz	S1	1.4831611679683
DEV_S1_R3	DEV_S1_R3	PRJNA756190	S1	corm	3	PROJECT_ROOT/07_gene_reannotation/uniform_taro_v2/rna_sources/public_fastq/SRR15584563_1.fastq.gz	PROJECT_ROOT/07_gene_reannotation/uniform_taro_v2/rna_sources/public_fastq/SRR15584563_2.fastq.gz	S1	1.35143770431524
DEV_S2_R1	DEV_S2_R1	PRJNA756190	S2	corm	1	PROJECT_ROOT/07_gene_reannotation/uniform_taro_v2/rna_sources/public_fastq/SRR15584562_1.fastq.gz	PROJECT_ROOT/07_gene_reannotation/uniform_taro_v2/rna_sources/public_fastq/SRR15584562_2.fastq.gz	S2	1.37041893450556
DEV_S2_R2	DEV_S2_R2	PRJNA756190	S2	corm	2	PROJECT_ROOT/07_gene_reannotation/uniform_taro_v2/rna_sources/public_fastq/SRR15584561_1.fastq.gz	PROJECT_ROOT/07_gene_reannotation/uniform_taro_v2/rna_sources/public_fastq/SRR15584561_2.fastq.gz	S2	1.34502216931196
DEV_S2_R3	DEV_S2_R3	PRJNA756190	S2	corm	3	PROJECT_ROOT/07_gene_reannotation/uniform_taro_v2/rna_sources/public_fastq/SRR15584560_1.fastq.gz	PROJECT_ROOT/07_gene_reannotation/uniform_taro_v2/rna_sources/public_fastq/SRR15584560_2.fastq.gz	S2	1.09673831814864
DEV_S3_R1	DEV_S3_R1	PRJNA756190	S3	corm	1	PROJECT_ROOT/07_gene_reannotation/uniform_taro_v2/rna_sources/public_fastq/SRR15584559_1.fastq.gz	PROJECT_ROOT/07_gene_reannotation/uniform_taro_v2/rna_sources/public_fastq/SRR15584559_2.fastq.gz	S3	1.19300555677921
DEV_S3_R2	DEV_S3_R2	PRJNA756190	S3	corm	2	PROJECT_ROOT/07_gene_reannotation/uniform_taro_v2/rna_sources/public_fastq/SRR15584558_1.fastq.gz	PROJECT_ROOT/07_gene_reannotation/uniform_taro_v2/rna_sources/public_fastq/SRR15584558_2.fastq.gz	S3	1.3191709761828
DEV_S3_R3	DEV_S3_R3	PRJNA756190	S3	corm	3	PROJECT_ROOT/07_gene_reannotation/uniform_taro_v2/rna_sources/public_fastq/SRR15584557_1.fastq.gz	PROJECT_ROOT/07_gene_reannotation/uniform_taro_v2/rna_sources/public_fastq/SRR15584557_2.fastq.gz	S3	1.02727246787178
DEV_S4_R1	DEV_S4_R1	PRJNA756190	S4	corm	1	PROJECT_ROOT/07_gene_reannotation/uniform_taro_v2/rna_sources/public_fastq/SRR15584556_1.fastq.gz	PROJECT_ROOT/07_gene_reannotation/uniform_taro_v2/rna_sources/public_fastq/SRR15584556_2.fastq.gz	S4	1.09856231276775
DEV_S4_R2	DEV_S4_R2	PRJNA756190	S4	corm	2	PROJECT_ROOT/07_gene_reannotation/uniform_taro_v2/rna_sources/public_fastq/SRR15584571_1.fastq.gz	PROJECT_ROOT/07_gene_reannotation/uniform_taro_v2/rna_sources/public_fastq/SRR15584571_2.fastq.gz	S4	1.05768899777886
DEV_S4_R3	DEV_S4_R3	PRJNA756190	S4	corm	3	PROJECT_ROOT/07_gene_reannotation/uniform_taro_v2/rna_sources/public_fastq/SRR15584570_1.fastq.gz	PROJECT_ROOT/07_gene_reannotation/uniform_taro_v2/rna_sources/public_fastq/SRR15584570_2.fastq.gz	S4	0.71813837142039
DEV_S5_R1	DEV_S5_R1	PRJNA756190	S5	corm	1	PROJECT_ROOT/07_gene_reannotation/uniform_taro_v2/rna_sources/public_fastq/SRR15584569_1.fastq.gz	PROJECT_ROOT/07_gene_reannotation/uniform_taro_v2/rna_sources/public_fastq/SRR15584569_2.fastq.gz	S5	0.561301766685712
DEV_S5_R2	DEV_S5_R2	PRJNA756190	S5	corm	2	PROJECT_ROOT/07_gene_reannotation/uniform_taro_v2/rna_sources/public_fastq/SRR15584568_1.fastq.gz	PROJECT_ROOT/07_gene_reannotation/uniform_taro_v2/rna_sources/public_fastq/SRR15584568_2.fastq.gz	S5	0.458865419423008
DEV_S5_R3	DEV_S5_R3	PRJNA756190	S5	corm	3	PROJECT_ROOT/07_gene_reannotation/uniform_taro_v2/rna_sources/public_fastq/SRR15584567_1.fastq.gz	PROJECT_ROOT/07_gene_reannotation/uniform_taro_v2/rna_sources/public_fastq/SRR15584567_2.fastq.gz	S5	0.81416145256069
DEV_S6_R1	DEV_S6_R1	PRJNA756190	S6	corm	1	PROJECT_ROOT/07_gene_reannotation/uniform_taro_v2/rna_sources/public_fastq/SRR15584566_1.fastq.gz	PROJECT_ROOT/07_gene_reannotation/uniform_taro_v2/rna_sources/public_fastq/SRR15584566_2.fastq.gz	S6	0.932306333962059
DEV_S6_R2	DEV_S6_R2	PRJNA756190	S6	corm	2	PROJECT_ROOT/07_gene_reannotation/uniform_taro_v2/rna_sources/public_fastq/SRR15584565_1.fastq.gz	PROJECT_ROOT/07_gene_reannotation/uniform_taro_v2/rna_sources/public_fastq/SRR15584565_2.fastq.gz	S6	0.888482746926283
DEV_S6_R3	DEV_S6_R3	PRJNA756190	S6	corm	3	PROJECT_ROOT/07_gene_reannotation/uniform_taro_v2/rna_sources/public_fastq/SRR15584564_1.fastq.gz	PROJECT_ROOT/07_gene_reannotation/uniform_taro_v2/rna_sources/public_fastq/SRR15584564_2.fastq.gz	S6	1.07039416772995
