## Supplementary material for "A chromosome-scale genome and transcriptomic atlas of taro (Colocasia esculenta) corm development": Data S1: sample_metadata.tsv

sample_id	sample	dataset	stage	tissue	replicate	read1	read2	group	sizeFactor
TIS_leaf_R1	TIS_leaf_R1	PRJNA1493089	S3	leaf	1	PROJECT_ROOT/07_gene_reannotation/uniform_taro_v2/rna_sources_expanded_staging/local_fastq/GY-Le-1_1.fastq.gz	PROJECT_ROOT/07_gene_reannotation/uniform_taro_v2/rna_sources_expanded_staging/local_fastq/GY-Le-1_2.fastq.gz	leaf	0.622815964446558
TIS_leaf_R2	TIS_leaf_R2	PRJNA1493089	S3	leaf	2	PROJECT_ROOT/07_gene_reannotation/uniform_taro_v2/rna_sources_expanded_staging/local_fastq/GY-Le-2_1.fastq.gz	PROJECT_ROOT/07_gene_reannotation/uniform_taro_v2/rna_sources_expanded_staging/local_fastq/GY-Le-2_2.fastq.gz	leaf	0.697833713647956
TIS_leaf_R3	TIS_leaf_R3	PRJNA1493089	S3	leaf	3	PROJECT_ROOT/07_gene_reannotation/uniform_taro_v2/rna_sources_expanded_staging/local_fastq/GY-Le-3_1.fastq.gz	PROJECT_ROOT/07_gene_reannotation/uniform_taro_v2/rna_sources_expanded_staging/local_fastq/GY-Le-3_2.fastq.gz	leaf	0.767679010415783
TIS_petiole_R1	TIS_petiole_R1	PRJNA1493089	S3	petiole	1	PROJECT_ROOT/07_gene_reannotation/uniform_taro_v2/rna_sources_expanded_staging/local_fastq/GY-Pe-1_1.fastq.gz	PROJECT_ROOT/07_gene_reannotation/uniform_taro_v2/rna_sources_expanded_staging/local_fastq/GY-Pe-1_2.fastq.gz	petiole	1.23363355232828
TIS_petiole_R2	TIS_petiole_R2	PRJNA1493089	S3	petiole	2	PROJECT_ROOT/07_gene_reannotation/uniform_taro_v2/rna_sources_expanded_staging/local_fastq/GY-Pe-2_1.fastq.gz	PROJECT_ROOT/07_gene_reannotation/uniform_taro_v2/rna_sources_expanded_staging/local_fastq/GY-Pe-2_2.fastq.gz	petiole	1.44691772045582
TIS_petiole_R3	TIS_petiole_R3	PRJNA1493089	S3	petiole	3	PROJECT_ROOT/07_gene_reannotation/uniform_taro_v2/rna_sources_expanded_staging/local_fastq/GY-Pe-3_1.fastq.gz	PROJECT_ROOT/07_gene_reannotation/uniform_taro_v2/rna_sources_expanded_staging/local_fastq/GY-Pe-3_2.fastq.gz	petiole	1.63806858111852
TIS_corm_R1	TIS_corm_R1	PRJNA1493089	S3	corm	1	PROJECT_ROOT/07_gene_reannotation/uniform_taro_v2/rna_sources_expanded_staging/local_fastq/GY-Co-1_1.fastq.gz	PROJECT_ROOT/07_gene_reannotation/uniform_taro_v2/rna_sources_expanded_staging/local_fastq/GY-Co-1_2.fastq.gz	corm	0.754214444653087
TIS_corm_R2	TIS_corm_R2	PRJNA1493089	S3	corm	2	PROJECT_ROOT/07_gene_reannotation/uniform_taro_v2/rna_sources_expanded_staging/local_fastq/GY-Co-2_1.fastq.gz	PROJECT_ROOT/07_gene_reannotation/uniform_taro_v2/rna_sources_expanded_staging/local_fastq/GY-Co-2_2.fastq.gz	corm	0.962563468343207
TIS_corm_R3	TIS_corm_R3	PRJNA1493089	S3	corm	3	PROJECT_ROOT/07_gene_reannotation/uniform_taro_v2/rna_sources_expanded_staging/local_fastq/GY-Co-3_1.fastq.gz	PROJECT_ROOT/07_gene_reannotation/uniform_taro_v2/rna_sources_expanded_staging/local_fastq/GY-Co-3_2.fastq.gz	corm	0.968760991934753
TIS_root_R1	TIS_root_R1	PRJNA1493089	S3	root	1	PROJECT_ROOT/07_gene_reannotation/uniform_taro_v2/rna_sources_expanded_staging/local_fastq/GY-Ro-1_1.fastq.gz	PROJECT_ROOT/07_gene_reannotation/uniform_taro_v2/rna_sources_expanded_staging/local_fastq/GY-Ro-1_2.fastq.gz	root	1.07019679422845
TIS_root_R2	TIS_root_R2	PRJNA1493089	S3	root	2	PROJECT_ROOT/07_gene_reannotation/uniform_taro_v2/rna_sources_expanded_staging/local_fastq/GY-Ro-2_1.fastq.gz	PROJECT_ROOT/07_gene_reannotation/uniform_taro_v2/rna_sources_expanded_staging/local_fastq/GY-Ro-2_2.fastq.gz	root	1.17693051003746
TIS_root_R3	TIS_root_R3	PRJNA1493089	S3	root	3	PROJECT_ROOT/07_gene_reannotation/uniform_taro_v2/rna_sources_expanded_staging/local_fastq/GY-Ro-3_1.fastq.gz	PROJECT_ROOT/07_gene_reannotation/uniform_taro_v2/rna_sources_expanded_staging/local_fastq/GY-Ro-3_2.fastq.gz	root	1.23371664622257
