## Supplementary material for "A chromosome-scale genome and transcriptomic atlas of taro (Colocasia esculenta) corm development": Data S1: developmental_sample_map.tsv

run	sample_id	stage	replicate
SRR15584573	DEV_S1_R1	S1	1
SRR15584572	DEV_S1_R2	S1	2
SRR15584563	DEV_S1_R3	S1	3
SRR15584562	DEV_S2_R1	S2	1
SRR15584561	DEV_S2_R2	S2	2
SRR15584560	DEV_S2_R3	S2	3
SRR15584559	DEV_S3_R1	S3	1
SRR15584558	DEV_S3_R2	S3	2
SRR15584557	DEV_S3_R3	S3	3
SRR15584556	DEV_S4_R1	S4	1
SRR15584571	DEV_S4_R2	S4	2
SRR15584570	DEV_S4_R3	S4	3
SRR15584569	DEV_S5_R1	S5	1
SRR15584568	DEV_S5_R2	S5	2
SRR15584567	DEV_S5_R3	S5	3
SRR15584566	DEV_S6_R1	S6	1
SRR15584565	DEV_S6_R2	S6	2
SRR15584564	DEV_S6_R3	S6	3
