## Supplementary material for "A chromosome-scale genome and transcriptomic atlas of taro (Colocasia esculenta) corm development": Data S1: GY2_starch_sucrose_supported_genes.tsv

gene_id	seqid	start	end	strand	gene_biotype	map00500_KO	starch_sucrose_class	sugar_transporter_class	evidence_status	COG_class	COG_class_annotation	GO_annotation	KEGG_annotation	KOG_class	KOG_class_annotation	Pfam_annotation	Swissprot_annotation	nr_annotation
gene-Cesc_000037	chr02	3846134	3868900	-	protein_coding	K00703	soluble_starch_synthase		multi_annotation_supported	[G]	Carbohydrate transport and metabolism	Molecular Function: glycogen (starch) synthase activity (GO:0004373);; Molecular Function: starch synthase activity (GO:0009011);; Cellular Component: amyloplast (GO:0009501);; Cellular Component: chloroplast (GO:0009507);; Biological Process: starch biosynthetic process (GO:0019252);; Molecular Function: alpha-1,4-glucan synthase activity (GO:0033201);;	K00703|0.0|cpap:110823529|K00703 glgA; starch synthase [EC:2.4.1.21]			Starch synthase catalytic domain	Soluble starch synthase 1, chloroplastic/amyloplastic OS=Solanum tuberosum OX=4113 PE=2 SV=1	LOW QUALITY PROTEIN: soluble starch synthase 1, chloroplastic/amyloplastic [Carica papaya]
gene-Cesc_000591	chr02	62639243	62932395	-	protein_coding	K00688	starch_phosphorylase		multi_annotation_supported	[G]	Carbohydrate transport and metabolism	Molecular Function: 1,4-alpha-oligoglucan phosphorylase activity (GO:0004645);; Cellular Component: cytosol (GO:0005829);; Biological Process: glycogen catabolic process (GO:0005980);; Molecular Function: glycogen phosphorylase activity (GO:0008184);; Biological Process: response to water deprivation (GO:0009414);; Cellular Component: chloroplast (GO:0009507);; Molecular Function: pyridoxal phosp…	K00688|0.0|csin:114269896|K00688 PYG; glycogen phosphorylase [EC:2.4.1.1]	[G]	Carbohydrate transport and metabolism	Carbohydrate phosphorylase	Alpha-glucan phosphorylase 2, cytosolic OS=Arabidopsis thaliana OX=3702 GN=PHS2 PE=1 SV=1	glycogen phosphorylase 1-like [Camellia sinensis]
gene-Cesc_000660	chr02	209613660	209629162	+	protein_coding	K00700	starch_branching_enzyme		multi_annotation_supported	[G]	Carbohydrate transport and metabolism	Molecular Function: 1,4-alpha-glucan branching enzyme activity (GO:0003844);; Molecular Function: hydrolase activity, hydrolyzing O-glycosyl compounds (GO:0004553);; Cellular Component: amyloplast (GO:0009501);; Cellular Component: chloroplast (GO:0009507);; Biological Process: embryo development (GO:0009790);; Biological Process: starch biosynthetic process (GO:0019252);; Molecular Function: cat…	K00700|0.0|tss:122642412|K00700 GBE1; 1,4-alpha-glucan branching enzyme [EC:2.4.1.18]	[G]	Carbohydrate transport and metabolism	Alpha amylase, C-terminal all-beta domain	1,4-alpha-glucan-branching enzyme 1, chloroplastic/amyloplastic OS=Pisum sativum OX=3888 GN=SBEI PE=1 SV=1	hypothetical protein F0562_016808 [Nyssa sinensis]
gene-Cesc_001315	chr01	23903771	23923659	-	protein_coding	K00688	starch_phosphorylase		multi_annotation_supported	[G]	Carbohydrate transport and metabolism	Cellular Component: cytoplasm (GO:0005737);; Biological Process: carbohydrate metabolic process (GO:0005975);; Molecular Function: glycogen phosphorylase activity (GO:0008184);; Molecular Function: pyridoxal phosphate binding (GO:0030170);;	K00688|0.0|tss:122662053|K00688 PYG; glycogen phosphorylase [EC:2.4.1.1]	[G]	Carbohydrate transport and metabolism	Carbohydrate phosphorylase	Alpha-glucan phosphorylase, H isozyme OS=Solanum tuberosum OX=4113 PE=1 SV=1	Glycogen/starch/alpha-glucan phosphorylase [Trema orientale]
gene-Cesc_001580	chr03	83981781	83987198	+	protein_coding	K00975	ADP-glucose_pyrophosphorylase		multi_annotation_supported	[G]	Carbohydrate transport and metabolism	Molecular Function: ATP binding (GO:0005524);; Biological Process: glycogen biosynthetic process (GO:0005978);; Molecular Function: glucose-1-phosphate adenylyltransferase activity (GO:0008878);; Cellular Component: chloroplast (GO:0009507);; Biological Process: starch biosynthetic process (GO:0019252);;	K00975|0.0|tss:122651309|K00975 glgC; glucose-1-phosphate adenylyltransferase [EC:2.7.7.27]	[M]	Cell wall/membrane/envelope biogenesis	Nucleotidyl transferase	Glucose-1-phosphate adenylyltransferase small subunit 2, chloroplastic OS=Vicia faba OX=3906 GN=AGPP PE=2 SV=1	glucose-1-phosphate adenylyltransferase small subunit 2, chloroplastic [Ricinus communis] EEF37791.1 glucose-1-phosphate adenylyltransferase, putative [Ricinus communis]
gene-Cesc_001696	chr03	5966344	5973163	+	protein_coding	K00696	sucrose_synthase;sucrose_phosphate_synthase		multi_annotation_supported	[M]	Cell wall/membrane/envelope biogenesis	Biological Process: sucrose biosynthetic process (GO:0005986);; Molecular Function: sucrose synthase activity (GO:0016157);; Molecular Function: sucrose-phosphate synthase activity (GO:0046524);;	K00696|0.0|nnu:104590896|K00696 E2.4.1.14; sucrose-phosphate synthase [EC:2.4.1.14]	[M]	Cell wall/membrane/envelope biogenesis	Glycosyl transferases group 1	Probable sucrose-phosphate synthase 2 OS=Craterostigma plantagineum OX=4153 GN=SPS2 PE=2 SV=1	probable sucrose-phosphate synthase 2 [Rosa chinensis] PRQ38459.1 putative sucrose-phosphate synthase [Rosa chinensis]
gene-Cesc_002980	chr04	195216448	195230725	+	protein_coding	K01214	starch_debranching_enzyme		multi_annotation_supported	[G]	Carbohydrate transport and metabolism	Cellular Component: chloroplast (GO:0009507);; Biological Process: amylopectin biosynthetic process (GO:0010021);; Cellular Component: chloroplast isoamylase complex (GO:0010368);; Molecular Function: isoamylase activity (GO:0019156);; Biological Process: starch biosynthetic process (GO:0019252);;	K01214|0.0|nnu:104601598|K01214 ISA; isoamylase [EC:3.2.1.68]	[G]	Carbohydrate transport and metabolism	Isoamylase 1-3, C-terminal	Isoamylase 1, chloroplastic OS=Arabidopsis thaliana OX=3702 GN=ISA1 PE=1 SV=1	hypothetical protein FH972_020723 [Carpinus fangiana]
gene-Cesc_004589	chr05	138130416	138148479	+	protein_coding	K00695	sucrose_synthase		multi_annotation_supported	[M]	Cell wall/membrane/envelope biogenesis	Biological Process: sucrose metabolic process (GO:0005985);; Molecular Function: sucrose synthase activity (GO:0016157);;	K00695|0.0|vri:117917576|K00695 SUS; sucrose synthase [EC:2.4.1.13]	[M]	Cell wall/membrane/envelope biogenesis	Sucrose synthase first GT-B domain	Sucrose synthase 4 OS=Oryza sativa subsp. japonica OX=39947 GN=SUS4 PE=2 SV=1	PREDICTED: sucrose synthase 2 [Vitis vinifera] CAN68704.1 hypothetical protein VITISV_035889 [Vitis vinifera] CBI36885.3 unnamed protein product, partial [Vitis vinifera]
gene-Cesc_006085	chr06	8672253	8678658	+	protein_coding	K01176	starch_turnover		multi_annotation_supported	[G]	Carbohydrate transport and metabolism	Molecular Function: alpha-amylase activity (GO:0004556);; Molecular Function: calcium ion binding (GO:0005509);; Cellular Component: extracellular region (GO:0005576);; Cellular Component: cytosol (GO:0005829);; Biological Process: carbohydrate metabolic process (GO:0005975);;	K01176|0.0|mesc:110615281|K01176 AMY; alpha-amylase [EC:3.2.1.1]	[G]	Carbohydrate transport and metabolism	Alpha-amylase C-terminal beta-sheet domain	Probable alpha-amylase 2 OS=Arabidopsis thaliana OX=3702 GN=AMY2 PE=2 SV=1	Alpha-amylase [Trema orientale]
gene-Cesc_007246	chr06	143251587	143422986	-	protein_coding	K00703	soluble_starch_synthase		multi_annotation_supported	[G]	Carbohydrate transport and metabolism	Molecular Function: glycogen (starch) synthase activity (GO:0004373);; Molecular Function: starch synthase activity (GO:0009011);; Cellular Component: amyloplast (GO:0009501);; Cellular Component: chloroplast (GO:0009507);; Biological Process: starch biosynthetic process (GO:0019252);; Molecular Function: alpha-1,4-glucan synthase activity (GO:0033201);; Molecular Function: starch binding (GO:200…	K00703|0.0|vvi:100241917|K00703 glgA; starch synthase [EC:2.4.1.21]			Starch synthase catalytic domain	Soluble starch synthase 3, chloroplastic/amyloplastic OS=Solanum tuberosum OX=4113 GN=SS3 PE=1 SV=1	PREDICTED: starch synthase 3, chloroplastic/amyloplastic [Vitis vinifera] XP_010655391.1 PREDICTED: starch synthase 3, chloroplastic/amyloplastic [Vitis vinifera] XP_019078182.1 PREDICTED: starch synthase 3, chloroplastic/amyloplastic [Vitis vinifera]
gene-Cesc_007274	chr06	57195019	57277355	+	protein_coding	K00705	starch_turnover		multi_annotation_supported	[G]	Carbohydrate transport and metabolism	Molecular Function: 4-alpha-glucanotransferase activity (GO:0004134);; Cellular Component: amyloplast (GO:0009501);; Cellular Component: chloroplast (GO:0009507);;	K00705|0.0|nnu:104600019|K00705 malQ; 4-alpha-glucanotransferase [EC:2.4.1.25]			4-alpha-glucanotransferase	4-alpha-glucanotransferase, chloroplastic/amyloplastic OS=Solanum tuberosum OX=4113 GN=DPEP PE=1 SV=1	DISPROPORTIONATING ENZYME family protein [Populus alba]
gene-Cesc_008026	chr07	95625041	95627634	-	protein_coding	K01177	starch_turnover		multi_annotation_supported			Cellular Component: nucleus (GO:0005634);; Cellular Component: cytosol (GO:0005829);; Biological Process: starch catabolic process (GO:0005983);; Biological Process: response to water deprivation (GO:0009414);; Cellular Component: chloroplast (GO:0009507);; Molecular Function: beta-amylase activity (GO:0016161);;	K01177|0.0|twl:120012097|K01177 E3.2.1.2; beta-amylase [EC:3.2.1.2]			Glycosyl hydrolase family 14	Beta-amylase 1, chloroplastic OS=Arabidopsis thaliana OX=3702 GN=BAM1 PE=1 SV=1	beta-amylase 1, chloroplastic [Quercus suber]
gene-Cesc_008483	chr07	116254168	116263404	-	protein_coding	K01177	starch_turnover		multi_annotation_supported			Biological Process: polysaccharide catabolic process (GO:0000272);; Molecular Function: DNA-binding transcription factor activity (GO:0003700);; Cellular Component: nucleus (GO:0005634);; Cellular Component: cytoplasm (GO:0005737);; Molecular Function: beta-amylase activity (GO:0016161);; Biological Process: regulation of shoot system development (GO:0048831);;	K01177|0.0|vvi:100254478|K01177 E3.2.1.2; beta-amylase [EC:3.2.1.2]			Glycosyl hydrolase family 14	Beta-amylase 8 OS=Arabidopsis thaliana OX=3702 GN=BAM8 PE=1 SV=1	unnamed protein product, partial [Vitis vinifera]
gene-Cesc_008862	chr07	103406531	103420624	+	protein_coding	K00703	granule_bound_starch_synthase;soluble_starch_synthase		multi_annotation_supported	[G]	Carbohydrate transport and metabolism	Molecular Function: glycogen (starch) synthase activity (GO:0004373);; Molecular Function: starch synthase activity (GO:0009011);; Cellular Component: amyloplast (GO:0009501);; Cellular Component: chloroplast (GO:0009507);; Biological Process: amylopectin biosynthetic process (GO:0010021);; Biological Process: starch biosynthetic process (GO:0019252);; Molecular Function: alpha-1,4-glucan synthas…	K00703|0.0|vri:117931242|K00703 glgA; starch synthase [EC:2.4.1.21]			Starch synthase catalytic domain	Starch synthase 2, chloroplastic/amyloplastic OS=Arabidopsis thaliana OX=3702 GN=SS2 PE=1 SV=1	PREDICTED: granule-bound starch synthase 2, chloroplastic/amyloplastic isoform X2 [Vitis vinifera]
gene-Cesc_009580	chr08	176583518	176618217	-	protein_coding	K01176	starch_turnover		multi_annotation_supported	[G]	Carbohydrate transport and metabolism	Molecular Function: alpha-amylase activity (GO:0004556);; Molecular Function: calcium ion binding (GO:0005509);; Biological Process: starch catabolic process (GO:0005983);; Cellular Component: chloroplast (GO:0009507);; Cellular Component: chloroplast stroma (GO:0009570);;	K01176|0.0|nnu:104598963|K01176 AMY; alpha-amylase [EC:3.2.1.1]	[G]	Carbohydrate transport and metabolism	Alpha-amylase C-terminal beta-sheet domain	Alpha-amylase 3, chloroplastic OS=Arabidopsis thaliana OX=3702 GN=AMY3 PE=1 SV=1	hypothetical protein CCACVL1_17349 [Corchorus capsularis]
gene-Cesc_009988	chr08	6467513	6486055	-	protein_coding	K01177	starch_turnover		multi_annotation_supported			Biological Process: polysaccharide catabolic process (GO:0000272);; Molecular Function: beta-amylase activity (GO:0016161);;	K01177|0.0|ming:122062681|K01177 E3.2.1.2; beta-amylase [EC:3.2.1.2]			Glycosyl hydrolase family 14	Beta-amylase OS=Glycine max OX=3847 GN=BMY1 PE=1 SV=3	Beta-amylase [Glycine soja]
gene-Cesc_011511	chr09	25731788	25840174	+	protein_coding	K00703	soluble_starch_synthase		multi_annotation_supported	[G]	Carbohydrate transport and metabolism	Molecular Function: glycogen (starch) synthase activity (GO:0004373);; Biological Process: starch metabolic process (GO:0005982);; Molecular Function: starch synthase activity (GO:0009011);; Cellular Component: amyloplast (GO:0009501);; Cellular Component: chloroplast (GO:0009507);; Biological Process: starch biosynthetic process (GO:0019252);; Molecular Function: alpha-1,4-glucan synthase activi…	K00703|0.0|cill:122275440|K00703 glgA; starch synthase [EC:2.4.1.21]			Starch synthase catalytic domain	Probable starch synthase 4, chloroplastic/amyloplastic OS=Arabidopsis thaliana OX=3702 GN=SS4 PE=1 SV=1	PREDICTED: probable starch synthase 4, chloroplastic/amyloplastic [Juglans regia]
gene-Cesc_011589	chr09	29410290	29416510	+	protein_coding	K00975	ADP-glucose_pyrophosphorylase		multi_annotation_supported	[G]	Carbohydrate transport and metabolism	Molecular Function: ATP binding (GO:0005524);; Biological Process: glycogen biosynthetic process (GO:0005978);; Molecular Function: glucose-1-phosphate adenylyltransferase activity (GO:0008878);; Cellular Component: amyloplast (GO:0009501);; Cellular Component: chloroplast (GO:0009507);; Biological Process: starch biosynthetic process (GO:0019252);;	K00975|0.0|tss:122658151|K00975 glgC; glucose-1-phosphate adenylyltransferase [EC:2.7.7.27]	[M]	Cell wall/membrane/envelope biogenesis	Nucleotidyl transferase	Glucose-1-phosphate adenylyltransferase large subunit, chloroplastic/amyloplastic OS=Beta vulgaris OX=161934 GN=AGPS1 PE=2 SV=1	glucose-1-phosphate adenylyltransferase large subunit, chloroplastic/amyloplastic-like isoform X2 [Herrania umbratica]
gene-Cesc_011884	chr09	12509614	12522803	+	protein_coding	K01176	starch_turnover		multi_annotation_supported	[G]	Carbohydrate transport and metabolism	Molecular Function: ATP binding (GO:0005524);; Biological Process: carbohydrate metabolic process (GO:0005975);; Cellular Component: chloroplast (GO:0009507);; Molecular Function: metal ion binding (GO:0046872);; Molecular Function: alpha-glucan, water dikinase activity (GO:0050521);;	K01176|2e-06|twl:119991590|K01176 AMY; alpha-amylase [EC:3.2.1.1]			Alpha-glucan water dikinase 1 Ig-like N-terminal domain	Alpha-glucan water dikinase, chloroplastic OS=Citrus reticulata OX=85571 GN=R1 PE=2 SV=1	PREDICTED: alpha-glucan water dikinase, chloroplastic isoform X2 [Daucus carota subsp. sativus]
gene-Cesc_012851	chr09	71934639	71956056	-	protein_coding	K00696	sucrose_synthase;sucrose_phosphate_synthase		multi_annotation_supported	[M]	Cell wall/membrane/envelope biogenesis	Biological Process: sucrose biosynthetic process (GO:0005986);; Molecular Function: sucrose synthase activity (GO:0016157);; Molecular Function: sucrose-phosphate synthase activity (GO:0046524);;	K00696|0.0|tss:122667329|K00696 E2.4.1.14; sucrose-phosphate synthase [EC:2.4.1.14]	[M]	Cell wall/membrane/envelope biogenesis	Glycosyl transferases group 1	Probable sucrose-phosphate synthase 1 OS=Citrus unshiu OX=55188 GN=SPS1 PE=2 SV=1	probable sucrose-phosphate synthase 1 [Quercus lobata]
gene-Cesc_014278	chr10	160146954	160153768	-	protein_coding	K00975	ADP-glucose_pyrophosphorylase		multi_annotation_supported	[G]	Carbohydrate transport and metabolism	Molecular Function: ATP binding (GO:0005524);; Biological Process: glycogen biosynthetic process (GO:0005978);; Molecular Function: glucose-1-phosphate adenylyltransferase activity (GO:0008878);; Cellular Component: chloroplast (GO:0009507);; Biological Process: starch biosynthetic process (GO:0019252);;	K00975|0.0|pvy:116115998|K00975 glgC; glucose-1-phosphate adenylyltransferase [EC:2.7.7.27]	[M]	Cell wall/membrane/envelope biogenesis	Nucleotidyl transferase	Glucose-1-phosphate adenylyltransferase large subunit 2, chloroplastic OS=Arabidopsis thaliana OX=3702 GN=APL2 PE=1 SV=2	glucose-1-phosphate adenylyltransferase large subunit 1-like [Pistacia vera] XP_031257973.1 glucose-1-phosphate adenylyltransferase large subunit 1-like [Pistacia vera]
gene-Cesc_014382	chr10	9054465	9165256	+	protein_coding	K00700	starch_branching_enzyme;starch_debranching_enzyme		multi_annotation_supported	[G]	Carbohydrate transport and metabolism	Molecular Function: 1,4-alpha-glucan branching enzyme activity (GO:0003844);; Biological Process: carbohydrate metabolic process (GO:0005975);; Biological Process: glycogen biosynthetic process (GO:0005978);; Cellular Component: amyloplast (GO:0009501);; Cellular Component: chloroplast (GO:0009507);; Cellular Component: plastid (GO:0009536);; Cellular Component: chloroplast stroma (GO:0009570);; …	K00700|0.0|nnu:104594060|K00700 GBE1; 1,4-alpha-glucan branching enzyme [EC:2.4.1.18]	[G]	Carbohydrate transport and metabolism	Carbohydrate-binding module 48 (Isoamylase N-terminal domain)	1,4-alpha-glucan-branching enzyme 3, chloroplastic/amyloplastic OS=Arabidopsis thaliana OX=3702 GN=SBE3 PE=1 SV=1	1,4-alpha-glucan-branching enzyme 3, chloroplastic/amyloplastic isoform X2 [Olea europaea var. sylvestris]
gene-Cesc_014585	chr10	48655628	48726581	-	protein_coding	K01176	starch_turnover		multi_annotation_supported	[G]	Carbohydrate transport and metabolism	Molecular Function: ATP binding (GO:0005524);; Biological Process: carbohydrate metabolic process (GO:0005975);; Cellular Component: chloroplast (GO:0009507);; Molecular Function: metal ion binding (GO:0046872);; Molecular Function: alpha-glucan, water dikinase activity (GO:0050521);;	K01176|3e-10|twl:119991590|K01176 AMY; alpha-amylase [EC:3.2.1.1]			Alpha-glucan water dikinase 1 Ig-like N-terminal domain	Alpha-glucan water dikinase, chloroplastic OS=Citrus reticulata OX=85571 GN=R1 PE=2 SV=1	hypothetical protein FH972_009191 [Carpinus fangiana]
gene-Cesc_014835	chr11	5816876	5819878	+	protein_coding	K01177	starch_turnover		multi_annotation_supported			Biological Process: polysaccharide catabolic process (GO:0000272);; Cellular Component: cytoplasm (GO:0005737);; Molecular Function: beta-amylase activity (GO:0016161);;	K01177|1e-121|soe:110781747|K01177 E3.2.1.2; beta-amylase [EC:3.2.1.2]			Glycosyl hydrolase family 14	Inactive beta-amylase 9 OS=Arabidopsis thaliana OX=3702 GN=BAM9 PE=2 SV=1	PREDICTED: inactive beta-amylase 9 [Juglans regia]
gene-Cesc_015340	chr11	17271831	17273010	-	protein_coding	K01176	starch_turnover		multi_annotation_supported	[G]	Carbohydrate transport and metabolism	Molecular Function: alpha-amylase activity (GO:0004556);; Molecular Function: calcium ion binding (GO:0005509);; Biological Process: carbohydrate metabolic process (GO:0005975);;	K01176|0.0|nau:109224978|K01176 AMY; alpha-amylase [EC:3.2.1.1]	[G]	Carbohydrate transport and metabolism	Alpha-amylase C-terminal beta-sheet domain	Alpha-amylase type B isozyme OS=Hordeum vulgare OX=4513 GN=AMY1.2 PE=1 SV=3	PREDICTED: alpha-amylase-like [Nicotiana attenuata] OIT04161.1 alpha-amylase [Nicotiana attenuata]
gene-Cesc_015434	chr11	8708591	8715218	+	protein_coding	K01214	starch_debranching_enzyme		multi_annotation_supported	[G]	Carbohydrate transport and metabolism	Cellular Component: chloroplast (GO:0009507);; Biological Process: amylopectin biosynthetic process (GO:0010021);; Molecular Function: isoamylase activity (GO:0019156);; Biological Process: starch biosynthetic process (GO:0019252);;	K01214|0.0|nnu:104612753|K01214 ISA; isoamylase [EC:3.2.1.68]	[G]	Carbohydrate transport and metabolism	Carbohydrate-binding module 48 (Isoamylase N-terminal domain)	Isoamylase 2, chloroplastic OS=Arabidopsis thaliana OX=3702 GN=ISA2 PE=1 SV=2	hypothetical protein EZV62_010586 [Acer yangbiense]
gene-Cesc_015832	chr11	7586159	7604167	-	protein_coding	K00975	ADP-glucose_pyrophosphorylase		multi_annotation_supported	[G]	Carbohydrate transport and metabolism	Molecular Function: ATP binding (GO:0005524);; Biological Process: glycogen biosynthetic process (GO:0005978);; Molecular Function: glucose-1-phosphate adenylyltransferase activity (GO:0008878);; Cellular Component: chloroplast (GO:0009507);; Cellular Component: chloroplast stroma (GO:0009570);; Cellular Component: chloroplast envelope (GO:0009941);; Biological Process: starch biosynthetic proces…	K00975|0.0|nnu:104596455|K00975 glgC; glucose-1-phosphate adenylyltransferase [EC:2.7.7.27]	[M]	Cell wall/membrane/envelope biogenesis	Nucleotidyl transferase	Glucose-1-phosphate adenylyltransferase large subunit 1, chloroplastic OS=Arabidopsis thaliana OX=3702 GN=ADG2 PE=1 SV=3	PREDICTED: glucose-1-phosphate adenylyltransferase large subunit 3, chloroplastic/amyloplastic [Vitis vinifera] RVX21657.1 Glucose-1-phosphate adenylyltransferase large subunit 1, chloroplastic [Vitis vinifera]
gene-Cesc_016166	chr11	20565890	20570594	-	protein_coding	K01177	starch_turnover		multi_annotation_supported			Biological Process: polysaccharide catabolic process (GO:0000272);; Molecular Function: DNA-binding transcription factor activity (GO:0003700);; Cellular Component: nucleus (GO:0005634);; Cellular Component: cytoplasm (GO:0005737);; Molecular Function: beta-amylase activity (GO:0016161);; Biological Process: regulation of shoot system development (GO:0048831);;	K01177|7e-40|nnu:104586384|K01177 E3.2.1.2; beta-amylase [EC:3.2.1.2]			BES1/BZR1 plant transcription factor, N-terminal	Beta-amylase 7 OS=Arabidopsis thaliana OX=3702 GN=BAM7 PE=1 SV=2	beta-amylase 7 [Prosopis alba]
gene-Cesc_016458	chr11	13911757	13917964	+	protein_coding	K00695	sucrose_synthase		multi_annotation_supported	[M]	Cell wall/membrane/envelope biogenesis	Biological Process: sucrose metabolic process (GO:0005985);; Molecular Function: sucrose synthase activity (GO:0016157);;	K00695|0.0|cqi:110715868|K00695 SUS; sucrose synthase [EC:2.4.1.13]	[M]	Cell wall/membrane/envelope biogenesis	Sucrose synthase first GT-B domain	Sucrose synthase 2 OS=Tulipa gesneriana OX=13306 PE=2 SV=1	sucrose synthase-like [Chenopodium quinoa] XP_021750182.1 sucrose synthase-like [Chenopodium quinoa]
gene-Cesc_017566	chr12	28861136	28863508	-	protein_coding	K01177	starch_turnover		multi_annotation_supported			Cellular Component: nucleus (GO:0005634);; Cellular Component: cytosol (GO:0005829);; Biological Process: starch catabolic process (GO:0005983);; Biological Process: response to water deprivation (GO:0009414);; Cellular Component: chloroplast (GO:0009507);; Molecular Function: beta-amylase activity (GO:0016161);;	K01177|0.0|twl:120012097|K01177 E3.2.1.2; beta-amylase [EC:3.2.1.2]			Glycosyl hydrolase family 14	Beta-amylase 1, chloroplastic OS=Arabidopsis thaliana OX=3702 GN=BAM1 PE=1 SV=1	beta-amylase 1, chloroplastic [Rhodamnia argentea]
gene-Cesc_017864	chr12	83106257	83115236	+	protein_coding	K00696	sucrose_synthase;sucrose_phosphate_synthase		multi_annotation_supported	[M]	Cell wall/membrane/envelope biogenesis	Biological Process: sucrose biosynthetic process (GO:0005986);; Molecular Function: sucrose synthase activity (GO:0016157);; Molecular Function: sucrose-phosphate synthase activity (GO:0046524);;	K00696|0.0|nnu:104590896|K00696 E2.4.1.14; sucrose-phosphate synthase [EC:2.4.1.14]	[M]	Cell wall/membrane/envelope biogenesis	Glycosyl transferases group 1	Probable sucrose-phosphate synthase 2 OS=Craterostigma plantagineum OX=4153 GN=SPS2 PE=2 SV=1	probable sucrose-phosphate synthase 2 [Ziziphus jujuba]
gene-Cesc_018212	chr12	89294557	89300789	+	protein_coding	K01177	starch_turnover		multi_annotation_supported			Biological Process: maltose biosynthetic process (GO:0000024);; Biological Process: starch catabolic process (GO:0005983);; Biological Process: response to cold (GO:0009409);; Cellular Component: chloroplast stroma (GO:0009570);; Molecular Function: beta-amylase activity (GO:0016161);;	K01177|0.0|twl:119987419|K01177 E3.2.1.2; beta-amylase [EC:3.2.1.2]			Glycosyl hydrolase family 14	Beta-amylase 3, chloroplastic OS=Arabidopsis thaliana OX=3702 GN=BAM3 PE=1 SV=3	beta-amylase 1, chloroplastic-like [Cannabis sativa]
gene-Cesc_018285	chr12	101579581	101587478	+	protein_coding	K01176	starch_turnover		multi_annotation_supported	[G]	Carbohydrate transport and metabolism	Molecular Function: alpha-amylase activity (GO:0004556);; Molecular Function: calcium ion binding (GO:0005509);; Biological Process: starch catabolic process (GO:0005983);; Cellular Component: chloroplast (GO:0009507);; Cellular Component: chloroplast stroma (GO:0009570);;	K01176|0.0|nnu:104586740|K01176 AMY; alpha-amylase [EC:3.2.1.1]	[G]	Carbohydrate transport and metabolism	Alpha-glucan water dikinase 1 Ig-like N-terminal domain	Alpha-amylase 3, chloroplastic OS=Arabidopsis thaliana OX=3702 GN=AMY3 PE=1 SV=1	PREDICTED: alpha-amylase 3, chloroplastic [Prunus mume]
gene-Cesc_018795	chr13	93420306	93439572	-	protein_coding	K00700	starch_branching_enzyme		multi_annotation_supported	[G]	Carbohydrate transport and metabolism	Molecular Function: 1,4-alpha-glucan branching enzyme activity (GO:0003844);; Molecular Function: hydrolase activity, hydrolyzing O-glycosyl compounds (GO:0004553);; Biological Process: glycogen biosynthetic process (GO:0005978);; Biological Process: starch metabolic process (GO:0005982);; Cellular Component: amyloplast (GO:0009501);; Cellular Component: chloroplast (GO:0009507);; Biological Proc…	K00700|0.0|tss:122657900|K00700 GBE1; 1,4-alpha-glucan branching enzyme [EC:2.4.1.18]	[G]	Carbohydrate transport and metabolism	Alpha amylase, C-terminal all-beta domain	1,4-alpha-glucan-branching enzyme, chloroplastic/amyloplastic OS=Oryza sativa subsp. japonica OX=39947 GN=SBE1 PE=1 SV=2	1,4-alpha-glucan-branching enzyme 1, chloroplastic/amyloplastic-like isoform X1 [Prosopis alba]
gene-Cesc_018911	chr13	96243819	96248940	-	protein_coding	K00695	sucrose_synthase		multi_annotation_supported	[M]	Cell wall/membrane/envelope biogenesis	Cellular Component: cytoplasm (GO:0005737);; Biological Process: sucrose metabolic process (GO:0005985);; Cellular Component: membrane (GO:0016020);; Molecular Function: sucrose synthase activity (GO:0016157);;	K00695|0.0|psom:113298313|K00695 SUS; sucrose synthase [EC:2.4.1.13]	[M]	Cell wall/membrane/envelope biogenesis	Sucrose synthase first GT-B domain	Sucrose synthase 7 OS=Oryza sativa subsp. japonica OX=39947 GN=SUS7 PE=2 SV=2	sucrose synthase 7-like isoform X1 [Prunus avium]
gene-Cesc_019290	chr13	48048408	48086976	+	protein_coding	K01176	starch_turnover		multi_annotation_supported	[G]	Carbohydrate transport and metabolism	Molecular Function: alpha-amylase activity (GO:0004556);; Molecular Function: calcium ion binding (GO:0005509);; Cellular Component: extracellular region (GO:0005576);; Cellular Component: cytosol (GO:0005829);; Biological Process: carbohydrate metabolic process (GO:0005975);;	K01176|0.0|jre:108984526|K01176 AMY; alpha-amylase [EC:3.2.1.1]	[G]	Carbohydrate transport and metabolism	Alpha-amylase C-terminal beta-sheet domain	Probable alpha-amylase 2 OS=Arabidopsis thaliana OX=3702 GN=AMY2 PE=2 SV=1	PREDICTED: probable alpha-amylase 2 isoform X1 [Juglans regia]
gene-Cesc_019322	chr13	107274835	107405679	-	protein_coding	K01214	starch_debranching_enzyme		multi_annotation_supported	[G]	Carbohydrate transport and metabolism	Biological Process: starch catabolic process (GO:0005983);; Cellular Component: chloroplast (GO:0009507);; Cellular Component: chloroplast stroma (GO:0009570);; Molecular Function: limit dextrinase activity (GO:0010303);; Biological Process: starch biosynthetic process (GO:0019252);; Molecular Function: pullulanase activity (GO:0051060);;	K01214|2e-26|sind:105177368|K01214 ISA; isoamylase [EC:3.2.1.68]	[G]	Carbohydrate transport and metabolism	Alpha-1,6-glucosidases, pullulanase-type, C-terminal	Pullulanase 1, chloroplastic OS=Arabidopsis thaliana OX=3702 GN=PU1 PE=1 SV=2	hypothetical protein F0562_031975 [Nyssa sinensis]
gene-Cesc_019845	chr13	102716925	102727605	+	protein_coding	K01177	starch_turnover		multi_annotation_supported			Biological Process: polysaccharide catabolic process (GO:0000272);; Molecular Function: DNA-binding transcription factor activity (GO:0003700);; Cellular Component: nucleus (GO:0005634);; Cellular Component: cytoplasm (GO:0005737);; Molecular Function: beta-amylase activity (GO:0016161);; Biological Process: regulation of shoot system development (GO:0048831);;	K01177|0.0|nnu:104596060|K01177 E3.2.1.2; beta-amylase [EC:3.2.1.2]			Glycosyl hydrolase family 14	Beta-amylase 7 OS=Arabidopsis thaliana OX=3702 GN=BAM7 PE=1 SV=2	PREDICTED: beta-amylase 7 [Vitis vinifera]
gene-Cesc_019909	chr13	93179400	93184174	-	protein_coding	K13679	granule_bound_starch_synthase;soluble_starch_synthase		multi_annotation_supported	[G]	Carbohydrate transport and metabolism	Molecular Function: glycogen (starch) synthase activity (GO:0004373);; Molecular Function: starch synthase activity (GO:0009011);; Cellular Component: amyloplast (GO:0009501);; Cellular Component: chloroplast (GO:0009507);; Biological Process: starch biosynthetic process (GO:0019252);; Molecular Function: alpha-1,4-glucan synthase activity (GO:0033201);;	K13679|0.0|nnu:104593836|K13679 WAXY; granule-bound starch synthase [EC:2.4.1.242]			Starch synthase catalytic domain	Granule-bound starch synthase 1, chloroplastic/amyloplastic OS=Antirrhinum majus OX=4151 GN=WAXY PE=2 SV=1	granule-bound starch synthase 1, chloroplastic/amyloplastic-like [Pistacia vera]
gene-Cesc_020119	chr14	121569027	121576644	-	protein_coding	K00696	sucrose_synthase;sucrose_phosphate_synthase		multi_annotation_supported	[M]	Cell wall/membrane/envelope biogenesis	Cellular Component: plasma membrane (GO:0005886);; Biological Process: sucrose biosynthetic process (GO:0005986);; Molecular Function: sucrose synthase activity (GO:0016157);; Molecular Function: sucrose-phosphate synthase activity (GO:0046524);;	K00696|0.0|nnu:104593975|K00696 E2.4.1.14; sucrose-phosphate synthase [EC:2.4.1.14]	[M]	Cell wall/membrane/envelope biogenesis	Glycosyl transferases group 1	Probable sucrose-phosphate synthase 4 OS=Arabidopsis thaliana OX=3702 GN=SPS4 PE=1 SV=1	probable sucrose-phosphate synthase 4 [Quercus suber]
gene-Cesc_020364	chr14	122175380	122178982	-	protein_coding	K00975	ADP-glucose_pyrophosphorylase		multi_annotation_supported	[G]	Carbohydrate transport and metabolism	Molecular Function: ATP binding (GO:0005524);; Biological Process: glycogen biosynthetic process (GO:0005978);; Molecular Function: glucose-1-phosphate adenylyltransferase activity (GO:0008878);; Cellular Component: chloroplast (GO:0009507);;	K00975|0.0|nnu:104612203|K00975 glgC; glucose-1-phosphate adenylyltransferase [EC:2.7.7.27]	[M]	Cell wall/membrane/envelope biogenesis	Nucleotidyl transferase	Inactive glucose-1-phosphate adenylyltransferase small subunit 2, chloroplastic OS=Arabidopsis thaliana OX=3702 GN=APS2 PE=1 SV=1	hypothetical protein F0562_006668 [Nyssa sinensis]
gene-Cesc_020453	chr14	106720448	106726709	+	protein_coding	K00975	ADP-glucose_pyrophosphorylase		multi_annotation_supported	[G]	Carbohydrate transport and metabolism	Molecular Function: ATP binding (GO:0005524);; Biological Process: glycogen biosynthetic process (GO:0005978);; Molecular Function: glucose-1-phosphate adenylyltransferase activity (GO:0008878);; Cellular Component: amyloplast (GO:0009501);; Cellular Component: chloroplast (GO:0009507);; Biological Process: starch biosynthetic process (GO:0019252);;	K00975|0.0|tss:122658151|K00975 glgC; glucose-1-phosphate adenylyltransferase [EC:2.7.7.27]	[M]	Cell wall/membrane/envelope biogenesis	Nucleotidyl transferase	Glucose-1-phosphate adenylyltransferase large subunit, chloroplastic/amyloplastic OS=Beta vulgaris OX=161934 GN=AGPS1 PE=2 SV=1	PREDICTED: glucose-1-phosphate adenylyltransferase large subunit 1-like isoform X1 [Juglans regia]
gene-Cesc_020720	chr14	11389563	11710355	+	protein_coding	K01214	starch_debranching_enzyme		multi_annotation_supported	[G]	Carbohydrate transport and metabolism		K01214|0.0|psom:113330538|K01214 ISA; isoamylase [EC:3.2.1.68]	[G]	Carbohydrate transport and metabolism	Alpha amylase, catalytic domain	Isoamylase 3, chloroplastic OS=Oryza sativa subsp. japonica OX=39947 GN=ISA3 PE=2 SV=1	ISA3 [Actinidia deliciosa]
gene-Cesc_021301	chr14	118436119	118462724	-	protein_coding	K01176	starch_turnover		multi_annotation_supported			Molecular Function: alpha-amylase activity (GO:0004556);; Molecular Function: calcium ion binding (GO:0005509);; Cellular Component: extracellular region (GO:0005576);; Cellular Component: cytosol (GO:0005829);; Biological Process: carbohydrate metabolic process (GO:0005975);;	K01176|1e-116|pper:18791969|K01176 AMY; alpha-amylase [EC:3.2.1.1]	[G]	Carbohydrate transport and metabolism	Alpha amylase, catalytic domain	Probable alpha-amylase 2 OS=Arabidopsis thaliana OX=3702 GN=AMY2 PE=2 SV=1	putative alpha-amylase 2 [Prunus yedoensis var. nudiflora]
gene-Cesc_021465	chr14	3021825	3028811	+	protein_coding	K00695	sucrose_synthase		multi_annotation_supported	[M]	Cell wall/membrane/envelope biogenesis	Biological Process: sucrose metabolic process (GO:0005985);; Molecular Function: sucrose synthase activity (GO:0016157);;	K00695|0.0|nnu:104607856|K00695 SUS; sucrose synthase [EC:2.4.1.13]	[M]	Cell wall/membrane/envelope biogenesis	Sucrose synthase first GT-B domain	Sucrose synthase 2 OS=Tulipa gesneriana OX=13306 PE=2 SV=1	Sucrose synthase [Trema orientale]
