## Supplementary material for "A chromosome-scale genome and transcriptomic atlas of taro (Colocasia esculenta) corm development": Data S1: Figure4_selected_genes.tsv

order	category	gene_id	symbol	display_label	description	annotation_source	development_variability	tissue_variability	expression_strength	combined_score	selection_reason
1	Sucrose metabolism	GY2U014151	SUS2	SUS2 (GY2U014151)	Sucrose synthase 2 OS=Tulipa gesneriana OX=13306 PE=2 SV=1	v3 candidate catalog / Swiss-Prot	2.0492439185365194	2.5849163014945296	11.413366439300614	5.790239315307429	top within-category combined variability/expression score
2	Sucrose metabolism	GY2U017926	SUS2	SUS2 (GY2U017926)	Sucrose synthase 2 OS=Tulipa gesneriana OX=13306 PE=2 SV=1	v3 candidate catalog / Swiss-Prot	0.7930742856541981	2.5768710186245216	14.244777668137022	3.5909845251436683	manual D-panel focus gene retained; B/C category set unchanged
3	Sucrose metabolism	GY2U015920	SPS2	SPS2	Probable sucrose-phosphate synthase 2 OS=Craterostigma plantagineum OX=4153 GN=SPS2 PE=2 SV=1	v3 candidate catalog / Swiss-Prot	0.5174360884772864	1.8384758535000232	12.951337499160786	1.6425960094891106	top within-category combined variability/expression score
4	Sucrose metabolism	GY2U018833	INV	INV	acid invertase [Dimocarpus longan]	homology-supported annotation transfer by one-to-one ID mapping	0.8022620892254435	2.2899195149210416	10.394293722330922	2.130135639449942	top within-category combined variability/expression score
5	ADP-glucose formation	GY2U018566	AGPS1	AGPS1 (GY2U018566)	Glucose-1-phosphate adenylyltransferase large subunit, chloroplastic/amyloplastic OS=Beta vulgaris OX=161934 GN=AGPS1 PE=2 SV=1	v3 candidate catalog / Swiss-Prot	0.9520172061208484	2.284256349756233	12.935366734751065	3.229762900981457	top within-category combined variability/expression score
6	ADP-glucose formation	GY2U011651	AGPS1	AGPS1 (GY2U011651)	Glucose-1-phosphate adenylyltransferase large subunit, chloroplastic/amyloplastic OS=Beta vulgaris OX=161934 GN=AGPS1 PE=2 SV=1	v3 candidate catalog / Swiss-Prot	0.8440019059313779	0.894076446421254	10.042822609021753	0.4154584482552285	top within-category combined variability/expression score
7	ADP-glucose formation	GY2U003909	AGPP	AGPP	Glucose-1-phosphate adenylyltransferase small subunit 2, chloroplastic OS=Vicia faba OX=3906 GN=AGPP PE=2 SV=1	v3 candidate catalog / Swiss-Prot	1.590692318567568	2.0908916840077003	14.091928729629524	4.868364886581183	manual D-panel focus gene retained; B/C category set unchanged
8	ADP-glucose formation	GY2U014008	ADG2	ADG2	Glucose-1-phosphate adenylyltransferase large subunit 1, chloroplastic OS=Arabidopsis thaliana OX=3702 GN=ADG2 PE=1 SV=3	v3 candidate catalog / Swiss-Prot	0.30123491754729015	1.8959296187887118	10.659947800941216	0.5200223566449067	top within-category combined variability/expression score
9	Starch biosynthesis	GY2U017301	GBSS1	GBSS1	Granule-bound starch synthase 1, chloroplastic/amyloplastic OS=Antirrhinum majus OX=4151 GN=WAXY PE=2 SV=1	v3 candidate catalog / Swiss-Prot	0.7125786434066951	1.7960581222378287	14.104977134749653	2.398762121537079	top within-category combined variability/expression score
10	Starch biosynthesis	GY2U009245	SS2	SS2	Starch synthase 2, chloroplastic/amyloplastic OS=Arabidopsis thaliana OX=3702 GN=SS2 PE=1 SV=1	v3 candidate catalog / Swiss-Prot	0.42976089353359503	1.1724100609296364	11.15961715328828	0.08859624085385749	top within-category combined variability/expression score
11	Starch biosynthesis	GY2U007541	SS3	SS3	Soluble starch synthase 3, chloroplastic/amyloplastic OS=Solanum tuberosum OX=4113 GN=SS3 PE=1 SV=1	v3 candidate catalog / Swiss-Prot	0.30174470739172965	1.0061576874385092	11.3354448305268	-0.37152182494909314	top within-category combined variability/expression score
12	Starch biosynthesis	GY2U011631	SS4	SS4	Probable starch synthase 4, chloroplastic/amyloplastic OS=Arabidopsis thaliana OX=3702 GN=SS4 PE=1 SV=1	v3 candidate catalog / Swiss-Prot	0.5010725980751601	0.474531465461972	10.895868492991328	-0.6732302125570196	top within-category combined variability/expression score
13	Starch biosynthesis	GY2U003073	SBE1	SBE1 (GY2U003073)	1,4-alpha-glucan-branching enzyme 1, chloroplastic/amyloplastic OS=Pisum sativum OX=3888 GN=SBEI PE=1 SV=1	v3 candidate catalog / Swiss-Prot	0.5682879747619257	1.8394893196941242	12.914447256751737	1.7553014131461382	manual D-panel focus gene retained; B/C category set unchanged
14	Starch biosynthesis	GY2U017306	SBE1	SBE1 (GY2U017306)	1,4-alpha-glucan-branching enzyme, chloroplastic/amyloplastic OS=Oryza sativa subsp. japonica OX=39947 GN=SBE1 PE=1 SV=2	v3 candidate catalog / Swiss-Prot	0.3702944294658671	0.5879361044021091	10.33597147394804	-1.0131386816102657	top within-category combined variability/expression score
15	Starch biosynthesis	GY2U005453	ISA1	ISA1	Isoamylase 1, chloroplastic OS=Arabidopsis thaliana OX=3702 GN=ISA1 PE=1 SV=1	v3 candidate catalog / Swiss-Prot	0.5111341539474056	1.3443444850056547	11.517998483676424	0.6004244610290732	top within-category combined variability/expression score
16	Starch degradation	GY2U009875	BAM	BAM	Beta-amylase OS=Glycine max OX=3847 GN=BMY1 PE=1 SV=3	v3 candidate catalog / Swiss-Prot	1.714697109319757	4.537680810881628	15.049856487178086	8.448646290676882	manual D-panel focus gene retained; B/C category set unchanged
17	Starch degradation	GY2U013960	BAM9	BAM9	Inactive beta-amylase 9 OS=Arabidopsis thaliana OX=3702 GN=BAM9 PE=2 SV=1	v3 candidate catalog / Swiss-Prot	1.1716696756392493	1.027767538589052	12.693921615053025	2.146183884051181	top within-category combined variability/expression score
18	Starch degradation	GY2U007074	AMY2	AMY2	Probable alpha-amylase 2 OS=Arabidopsis thaliana OX=3702 GN=AMY2 PE=2 SV=1	v3 candidate catalog / Swiss-Prot	0.7686649062142238	1.1223686772653059	10.535455916014788	0.6589495838102306	top within-category combined variability/expression score
19	Starch degradation	GY2U000484	PHS1	PHS1	Alpha-glucan phosphorylase, H isozyme OS=Solanum tuberosum OX=4113 PE=1 SV=1	v3 candidate catalog / Swiss-Prot	1.2119107699878173	1.394208647584208	12.327208741363997	2.5846382872969946	top within-category combined variability/expression score
20	Starch degradation	GY2U007361	DPE1	DPE1	4-alpha-glucanotransferase, chloroplastic/amyloplastic OS=Solanum tuberosum OX=4113 GN=DPEP PE=1 SV=1	v3 candidate catalog / Swiss-Prot	0.688110232790306	1.2576978273939912	12.029904770370978	1.0701572026560278	top within-category combined variability/expression score
