## Supplementary material for "A chromosome-scale genome and transcriptomic atlas of taro (Colocasia esculenta) corm development": Data S1: starch_sucrose_candidate_gene_catalog.tsv

gene_id	original_gene_id	symbol	description	category	annotation_source	six_stage_detected	tissue_detected	development_mean	tissue_mean	development_variability	tissue_variability	expression_strength	combined_score
GY2U014780	gene-Cesc_016120	PGM	PREDICTED: phosphoglucomutase, cytoplasmic [Daucus carota subsp. sativus] XP_017222543.1 PREDICTED: phosphoglucomutase, cytoplasmic [Daucus carota subsp. sativus]	ADP-glucose formation	homology-supported annotation transfer by one-to-one ID mapping	True	True	13.11738777885374	12.351234551673175	0.5110248606847295	0.4686843294079687	12.810926487981515	-0.09393888960068097
GY2U018566	gene-Cesc_020453	AGPS1	Glucose-1-phosphate adenylyltransferase large subunit, chloroplastic/amyloplastic OS=Beta vulgaris OX=161934 GN=AGPS1 PE=2 SV=1	ADP-glucose formation	v3 candidate catalog / Swiss-Prot	True	True	13.630562409390834	11.892573222791418	0.9520172061208484	2.284256349756233	12.935366734751065	3.229762900981457
GY2U011651	gene-Cesc_011589	AGPS1	Glucose-1-phosphate adenylyltransferase large subunit, chloroplastic/amyloplastic OS=Beta vulgaris OX=161934 GN=AGPS1 PE=2 SV=1	ADP-glucose formation	v3 candidate catalog / Swiss-Prot	True	True	10.693786178684013	9.066377254528366	0.8440019059313779	0.894076446421254	10.042822609021753	0.4154584482552285
GY2U003909	gene-Cesc_001580	AGPP	Glucose-1-phosphate adenylyltransferase small subunit 2, chloroplastic OS=Vicia faba OX=3906 GN=AGPP PE=2 SV=1	ADP-glucose formation	v3 candidate catalog / Swiss-Prot	True	True	14.601434268240066	13.327670421713714	1.590692318567568	2.0908916840077003	14.091928729629524	4.868364886581183
GY2U013813	gene-Cesc_014278	APL2	Glucose-1-phosphate adenylyltransferase large subunit 2, chloroplastic OS=Arabidopsis thaliana OX=3702 GN=APL2 PE=1 SV=2	ADP-glucose formation	v3 candidate catalog / Swiss-Prot	True	True	10.715395479391924	9.901122408586122	0.6993181363546105	0.6010853638155826	10.389686251069604	-0.18993379206419386
GY2U014008	gene-Cesc_015832	ADG2	Glucose-1-phosphate adenylyltransferase large subunit 1, chloroplastic OS=Arabidopsis thaliana OX=3702 GN=ADG2 PE=1 SV=3	ADP-glucose formation	v3 candidate catalog / Swiss-Prot	True	True	9.87628312214342	11.835444819137917	0.30123491754729015	1.8959296187887118	10.659947800941216	0.5200223566449067
GY2U018976	gene-Cesc_020364	APS2	Inactive glucose-1-phosphate adenylyltransferase small subunit 2, chloroplastic OS=Arabidopsis thaliana OX=3702 GN=APS2 PE=1 SV=1	ADP-glucose formation	v3 candidate catalog / Swiss-Prot	True	True	8.83123638411183	8.612706391971464	0.42749849082458247	0.2749910454647432	8.743824387255684	-1.7270250991195217
GY2U017301	gene-Cesc_019909	GBSS1	Granule-bound starch synthase 1, chloroplastic/amyloplastic OS=Antirrhinum majus OX=4151 GN=WAXY PE=2 SV=1	Starch biosynthesis	v3 candidate catalog / Swiss-Prot	True	True	14.157637633049678	14.025986387299616	0.7125786434066951	1.7960581222378287	14.104977134749653	2.398762121537079
GY2U009245	gene-Cesc_008862	SS2	Starch synthase 2, chloroplastic/amyloplastic OS=Arabidopsis thaliana OX=3702 GN=SS2 PE=1 SV=1	Starch biosynthesis	v3 candidate catalog / Swiss-Prot	True	True	11.07058674097707	11.2931627717551	0.42976089353359503	1.1724100609296364	11.15961715328828	0.08859624085385749
GY2U007541	gene-Cesc_007246	SS3	Soluble starch synthase 3, chloroplastic/amyloplastic OS=Solanum tuberosum OX=4113 GN=SS3 PE=1 SV=1	Starch biosynthesis	v3 candidate catalog / Swiss-Prot	True	True	11.156005262220322	11.604604182986519	0.30174470739172965	1.0061576874385092	11.3354448305268	-0.37152182494909314
GY2U011631	gene-Cesc_011511	SS4	Probable starch synthase 4, chloroplastic/amyloplastic OS=Arabidopsis thaliana OX=3702 GN=SS4 PE=1 SV=1	Starch biosynthesis	v3 candidate catalog / Swiss-Prot	True	True	11.32498298396002	10.252196756538277	0.5010725980751601	0.474531465461972	10.895868492991328	-0.6732302125570196
GY2U001648	gene-Cesc_000037	SS1	Soluble starch synthase 1, chloroplastic/amyloplastic OS=Solanum tuberosum OX=4113 PE=2 SV=1	Starch biosynthesis	v3 candidate catalog / Swiss-Prot	True	True	9.571915744163473	9.113858650602866	0.5010394917012356	0.5375898052003163	9.388692906739232	-1.0386929658223936
GY2U003073	gene-Cesc_000660	SBE1	1,4-alpha-glucan-branching enzyme 1, chloroplastic/amyloplastic OS=Pisum sativum OX=3888 GN=SBEI PE=1 SV=1	Starch biosynthesis	v3 candidate catalog / Swiss-Prot	True	True	13.516142887092759	12.011903811240197	0.5682879747619257	1.8394893196941242	12.914447256751737	1.7553014131461382
GY2U017306	gene-Cesc_018795	SBE1	1,4-alpha-glucan-branching enzyme, chloroplastic/amyloplastic OS=Oryza sativa subsp. japonica OX=39947 GN=SBE1 PE=1 SV=2	Starch biosynthesis	v3 candidate catalog / Swiss-Prot	True	True	10.488117060815389	10.107753093647021	0.3702944294658671	0.5879361044021091	10.33597147394804	-1.0131386816102657
GY2U012547	gene-Cesc_014382	SBE3	1,4-alpha-glucan-branching enzyme 3, chloroplastic/amyloplastic OS=Arabidopsis thaliana OX=3702 GN=SBE3 PE=1 SV=1	Starch biosynthesis	v3 candidate catalog / Swiss-Prot	True	True	9.436625294938265	9.159358721945528	0.23934343552598308	0.16726149507985957	9.325718665741167	-2.140728753163012
GY2U005453	gene-Cesc_002980	ISA1	Isoamylase 1, chloroplastic OS=Arabidopsis thaliana OX=3702 GN=ISA1 PE=1 SV=1	Starch biosynthesis	v3 candidate catalog / Swiss-Prot	True	True	12.310363482751434	10.329450985063902	0.5111341539474056	1.3443444850056547	11.517998483676424	0.6004244610290732
GY2U014029	gene-Cesc_015434	ISA2	Isoamylase 2, chloroplastic OS=Arabidopsis thaliana OX=3702 GN=ISA2 PE=1 SV=2	Starch biosynthesis	v3 candidate catalog / Swiss-Prot	True	True	11.142032614504526	10.686763049460287	0.2442049838229451	0.5137264452436762	10.959924788486832	-1.2241125784628746
GY2U018084	gene-Cesc_020720	ISA3	Isoamylase 3, chloroplastic OS=Oryza sativa subsp. japonica OX=39947 GN=ISA3 PE=2 SV=1	Starch biosynthesis	v3 candidate catalog / Swiss-Prot	True	True	9.916100575212065	10.339155326154186	0.16578828505889012	0.5493127070540521	10.085322475588915	-1.6259672097037188
GY2U017731	gene-Cesc_019322	PUL1	Pullulanase 1, chloroplastic OS=Arabidopsis thaliana OX=3702 GN=PU1 PE=1 SV=2	Starch degradation	v3 candidate catalog / Swiss-Prot	True	True	11.808542544973397	10.89176750630574	0.18075231669675906	0.5557417072272275	11.441832529506334	-1.1836347350510725
GY2U009875	gene-Cesc_009988	BAM	Beta-amylase OS=Glycine max OX=3847 GN=BMY1 PE=1 SV=3	Starch degradation	v3 candidate catalog / Swiss-Prot	True	True	17.29210950121022	11.686476966129893	1.714697109319757	4.537680810881628	15.049856487178086	8.448646290676882
GY2U013960	gene-Cesc_014835	BAM9	Inactive beta-amylase 9 OS=Arabidopsis thaliana OX=3702 GN=BAM9 PE=2 SV=1	Starch degradation	v3 candidate catalog / Swiss-Prot	True	True	12.583544727586146	12.859486946253348	1.1716696756392493	1.027767538589052	12.693921615053025	2.146183884051181
GY2U015551	gene-Cesc_017566	BAM1	Beta-amylase 1, chloroplastic OS=Arabidopsis thaliana OX=3702 GN=BAM1 PE=1 SV=1	Starch degradation	v3 candidate catalog / Swiss-Prot	True	True	7.748406640192237	9.047949008531502	0.14809136010073082	1.0711094794517608	8.268223587527944	-1.5623646741139177
GY2U017580	gene-Cesc_019845	BAM7	Beta-amylase 7 OS=Arabidopsis thaliana OX=3702 GN=BAM7 PE=1 SV=2	Starch degradation	v3 candidate catalog / Swiss-Prot	True	True	10.103046383776892	11.089662199677557	0.12531417945916004	0.365417992592744	10.497692710137159	-1.827701172931249
GY2U009004	gene-Cesc_008026	BAM1	Beta-amylase 1, chloroplastic OS=Arabidopsis thaliana OX=3702 GN=BAM1 PE=1 SV=1	Starch degradation	v3 candidate catalog / Swiss-Prot	True	True	7.697189618544349	8.844416496587778	0.1386682654255265	0.8826159447317505	8.156080369761721	-1.8491308917059777
GY2U009698	gene-Cesc_008483	BAM8	Beta-amylase 8 OS=Arabidopsis thaliana OX=3702 GN=BAM8 PE=1 SV=1	Starch degradation	v3 candidate catalog / Swiss-Prot	True	True	10.855411892645712	10.356379354724284	0.1511636270051873	0.12047614424929647	10.65579887747714	-2.019480842968472
GY2U016076	gene-Cesc_018212	BAM3	Beta-amylase 3, chloroplastic OS=Arabidopsis thaliana OX=3702 GN=BAM3 PE=1 SV=3	Starch degradation	v3 candidate catalog / Swiss-Prot	True	True	9.349995229822772	9.301297027178192	0.1683379930695167	0.4025219913948422	9.33051594876494	-2.0215709516999776
GY2U014246	gene-Cesc_016166	BAM7	Beta-amylase 7 OS=Arabidopsis thaliana OX=3702 GN=BAM7 PE=1 SV=2	Starch degradation	v3 candidate catalog / Swiss-Prot	True	True	8.885684706942833	9.610413994513506	0.24247992156191753	0.21047227202940277	9.175576421971105	-2.1242957068231614
GY2U007074	gene-Cesc_006085	AMY2	Probable alpha-amylase 2 OS=Arabidopsis thaliana OX=3702 GN=AMY2 PE=2 SV=1	Starch degradation	v3 candidate catalog / Swiss-Prot	True	True	10.75752840025893	10.202347189648574	0.7686649062142238	1.1223686772653059	10.535455916014788	0.6589495838102306
GY2U016520	gene-Cesc_018285	AMY3	Alpha-amylase 3, chloroplastic OS=Arabidopsis thaliana OX=3702 GN=AMY3 PE=1 SV=1	Starch degradation	v3 candidate catalog / Swiss-Prot	True	True	10.349367426213583	10.191232888902004	0.47408265908463554	0.30508826263054895	10.28611361128895	-1.125049743343801
GY2U010963	gene-Cesc_009580	AMY3	Alpha-amylase 3, chloroplastic OS=Arabidopsis thaliana OX=3702 GN=AMY3 PE=1 SV=1	Starch degradation	v3 candidate catalog / Swiss-Prot	True	True	7.773462900398406	9.417586930897304	0.19453044289214105	1.0981062098591576	8.431112512597965	-1.3697240410213152
GY2U016825	gene-Cesc_019290	AMY2	Probable alpha-amylase 2 OS=Arabidopsis thaliana OX=3702 GN=AMY2 PE=2 SV=1	Starch degradation	v3 candidate catalog / Swiss-Prot	True	True	10.505688119602254	10.345560989182959	0.17128547544825198	0.16024564946833375	10.441637267434535	-1.9852233053206625
GY2U014201	gene-Cesc_015340	AMY	Alpha-amylase type B isozyme OS=Hordeum vulgare OX=4513 GN=AMY1.2 PE=1 SV=3	Starch degradation	v3 candidate catalog / Swiss-Prot	True	True	7.705306067398788	8.097859671919743	0.07102833975761898	0.17252101282465906	7.862327509207171	-2.9689307016396738
GY2U000484	gene-Cesc_001315	PHS1	Alpha-glucan phosphorylase, H isozyme OS=Solanum tuberosum OX=4113 PE=1 SV=1	Starch degradation	v3 candidate catalog / Swiss-Prot	True	True	13.099628120511362	11.168579672642947	1.2119107699878173	1.394208647584208	12.327208741363997	2.5846382872969946
GY2U002098	gene-Cesc_000591	PHS2	Alpha-glucan phosphorylase 2, cytosolic OS=Arabidopsis thaliana OX=3702 GN=PHS2 PE=1 SV=1	Starch degradation	v3 candidate catalog / Swiss-Prot	True	True	11.591015287640573	10.63291809958971	0.20967386779828157	0.4345315848407648	11.207776412420227	-1.3314783783516075
GY2U012788	gene-Cesc_014585	GWD1	Alpha-glucan water dikinase, chloroplastic OS=Citrus reticulata OX=85571 GN=R1 PE=2 SV=1	Starch degradation	v3 candidate catalog / Swiss-Prot	True	True	12.319044367808218	12.894990208204375	0.5538506651759819	0.5775505244928311	12.549422703966679	0.06575348445292284
GY2U018205	gene-Cesc_020664	GWD1	alpha-glucan water dikinase, chloroplastic [Manihot esculenta] OAY32550.1 hypothetical protein MANES_13G026800 [Manihot esculenta]	Starch degradation	homology-supported annotation transfer by one-to-one ID mapping	True	True	9.024479232936987	8.955227210866452	0.16269795380667895	0.1729967233694366	8.996778424108774	-2.4146498912894
GY2U007361	gene-Cesc_007274	DPE1	4-alpha-glucanotransferase, chloroplastic/amyloplastic OS=Solanum tuberosum OX=4113 GN=DPEP PE=1 SV=1	Starch degradation	v3 candidate catalog / Swiss-Prot	True	True	12.950833675285972	10.648511412998493	0.688110232790306	1.2576978273939912	12.029904770370978	1.0701572026560278
GY2U014703	gene-Cesc_015151	DPE1	4-alpha-glucanotransferase [Actinidia chinensis var. chinensis]	Starch degradation	homology-supported annotation transfer by one-to-one ID mapping	True	True	11.439385790464422	11.103769139904083	0.3072919607095759	0.388820470677115	11.305139130240287	-1.1241667368340573
GY2U014151	gene-Cesc_016458	SUS2	Sucrose synthase 2 OS=Tulipa gesneriana OX=13306 PE=2 SV=1	Sucrose metabolism	v3 candidate catalog / Swiss-Prot	True	True	11.098735050341507	11.885313522739272	2.0492439185365194	2.5849163014945296	11.413366439300614	5.790239315307429
GY2U017926	gene-Cesc_021465	SUS2	Sucrose synthase 2 OS=Tulipa gesneriana OX=13306 PE=2 SV=1	Sucrose metabolism	v3 candidate catalog / Swiss-Prot	True	True	15.642545551498216	12.148125843095224	0.7930742856541981	2.5768710186245216	14.244777668137022	3.5909845251436683
GY2U006379	gene-Cesc_004589	SUS4	Sucrose synthase 4 OS=Oryza sativa subsp. japonica OX=39947 GN=SUS4 PE=2 SV=1	Sucrose metabolism	v3 candidate catalog / Swiss-Prot	True	True	12.494863259441544	11.821118159683634	0.7662687678940346	0.9062032622948171	12.225365219538379	0.8844800205810367
GY2U017372	gene-Cesc_018911	SUS7	Sucrose synthase 7 OS=Oryza sativa subsp. japonica OX=39947 GN=SUS7 PE=2 SV=2	Sucrose metabolism	v3 candidate catalog / Swiss-Prot	True	True	8.862223997986085	8.33938542702783	1.1647100769743006	0.6815000186635206	8.653088569602781	0.5178442206608564
GY2U015920	gene-Cesc_017864	SPS2	Probable sucrose-phosphate synthase 2 OS=Craterostigma plantagineum OX=4153 GN=SPS2 PE=2 SV=1	Sucrose metabolism	v3 candidate catalog / Swiss-Prot	True	True	12.840666139055198	13.117344539319168	0.5174360884772864	1.8384758535000232	12.951337499160786	1.6425960094891106
GY2U018943	gene-Cesc_020119	SPS4	Probable sucrose-phosphate synthase 4 OS=Arabidopsis thaliana OX=3702 GN=SPS4 PE=1 SV=1	Sucrose metabolism	v3 candidate catalog / Swiss-Prot	True	True	10.666527084107623	10.088020592649382	0.5410036199725375	1.2545697327968242	10.43512448752433	0.24408117526327838
GY2U011776	gene-Cesc_012851	SPS1	Probable sucrose-phosphate synthase 1 OS=Citrus unshiu OX=55188 GN=SPS1 PE=2 SV=1	Sucrose metabolism	v3 candidate catalog / Swiss-Prot	True	True	11.410838748518678	11.161835616813775	0.1211114650320282	0.27968263773510804	11.311237495836718	-1.7039822827372277
GY2U018833	gene-Cesc_021446	INV	acid invertase [Dimocarpus longan]	Sucrose metabolism	homology-supported annotation transfer by one-to-one ID mapping	True	True	9.14795006674247	12.263809205713608	0.8022620892254435	2.2899195149210416	10.394293722330922	2.130135639449942
GY2U003069	gene-Cesc_000670	INV	PREDICTED: neutral/alkaline invertase 3, chloroplastic [Vitis vinifera]	Sucrose metabolism	homology-supported annotation transfer by one-to-one ID mapping	True	True	8.787991920469615	9.888151568323464	0.3435361439353215	0.9744170488748672	9.228055779611157	-0.9289613602740747
GY2U006922	gene-Cesc_006511	INV	putative alkaline/neutral invertase F [Gossypium australe]	Sucrose metabolism	homology-supported annotation transfer by one-to-one ID mapping	True	True	10.545626896633818	10.62454019913253	0.42288021102345347	0.31603881796861544	10.577192217633302	-1.1492609294209852
GY2U016059	gene-Cesc_018163	INV	neutral/alkaline invertase 3, chloroplastic-like isoform X1 [Coffea arabica]	Sucrose metabolism	homology-supported annotation transfer by one-to-one ID mapping	True	True	10.582871656175579	10.757364045650709	0.2232196827272299	0.3961252431918643	10.65266861196563	-1.5090578615562038
GY2U008790	gene-Cesc_008149	UGPase	UTP--glucose-1-phosphate uridylyltransferase [Carica papaya]	Sucrose metabolism	homology-supported annotation transfer by one-to-one ID mapping	True	True	14.642079030210844	13.382129402209094	0.47642593223069357	0.7984810469454616	14.13809917901014	0.6171458992755943
GY2U015605	gene-Cesc_016859	UGPase	UTP--glucose-1-phosphate uridylyltransferase-like [Eucalyptus grandis] ACF04278.1 UTP-glucose 1 phosphate uridylyltransferase [Eucalyptus grandis]	Sucrose metabolism	homology-supported annotation transfer by one-to-one ID mapping	True	True	9.480195574027057	8.91424429846352	0.5274726649662926	0.38673147301884964	9.253815063801643	-1.1997483242620481
GY2U005931	gene-Cesc_004741	UGPase	UTP--glucose-1-phosphate uridylyltransferase 3 chloroplastic [Prunus yedoensis var. nudiflora]	Sucrose metabolism	homology-supported annotation transfer by one-to-one ID mapping	True	True	8.747185066688006	9.624685549418862	0.1721266559201408	1.0106589661646805	9.098185259780346	-1.3349026060623475
GY2U003473	gene-Cesc_002151	CINV1	probable alkaline/neutral invertase D [Manihot esculenta] XP_021601122.1 probable alkaline/neutral invertase D [Manihot esculenta] OAY23737.1 hypothetical protein MANES_18G103000 [Manihot esculenta]	Sucrose metabolism	homology-supported annotation transfer by one-to-one ID mapping	True	True	11.9412268058197	9.27426636895152	0.3785579208141182	0.6872154910114028	10.874442631072428	-0.7133418191750565
GY2U002856	gene-Cesc_000718	CINV1	PREDICTED: probable alkaline/neutral invertase D [Gossypium hirsutum] XP_016669229.1 PREDICTED: probable alkaline/neutral invertase D [Gossypium hirsutum]	Sucrose metabolism	homology-supported annotation transfer by one-to-one ID mapping	True	True	9.188762269470061	9.309267720032231	0.5571567784802918	0.7208282633957169	9.236964449694932	-0.7235814035089652
