## Supplementary material for "A chromosome-scale genome and transcriptomic atlas of taro (Colocasia esculenta) corm development": Data S1: 01_Adjacent_stage_DEG_transition_summary.tsv

transition	contrast_id	stage_from	stage_to	n_tested	n_up	n_down	n_total_DEG	threshold_FDR	threshold_log2FC
30-60 d	S2_vs_S1	S1	S2	17142	173	76	249	0.05	1.0
60-90 d	S3_vs_S2	S2	S3	17142	356	307	663	0.05	1.0
90-120 d	S4_vs_S3	S3	S4	17142	432	812	1244	0.05	1.0
120-150 d	S5_vs_S4	S4	S5	17142	719	1534	2253	0.05	1.0
150-240 d	S6_vs_S5	S5	S6	17142	1544	2022	3566	0.05	1.0
