## Supplementary material for "A chromosome-scale genome and transcriptomic atlas of taro (Colocasia esculenta) corm development": Data S1: 07_Starch_genes_WGCNA_integration.tsv

order	gene_id	symbol	pathway_category	WGCNA_module	kME	kME_p	retained_own_module_kME	kME_q	absolute_kME	high_module_membership	module_size	module_stage_rho	module_peak_stage	development_LRT_q	strict_corm_enriched	relaxed_corm_biased
1	GY2U014151	SUS2	Sucrose metabolism	turquoise	0.9686782846301606	4.22190443527488e-11	0.970515137335777	6.831041376274757e-09	0.9686782846301606	True	5430	-0.942857142857143	S1	1.77864424541122e-49	False	False
2	GY2U017926	SUS2	Sucrose metabolism	black	0.6746639784451031	0.002131097157466278	0.680607604665586	0.0030213495735206468	0.6746639784451031	False	522	-0.485714285714286	S3	0.0002455933480231	True	False
3	GY2U015920	SPS2	Sucrose metabolism	yellow	0.7548289328588531	0.00029384305622717565	0.776271144021888	0.0005550130628636454	0.7548289328588531	False	1288	0.828571428571429	S5	0.0451150801769647	False	False
4	GY2U018833	INV	Sucrose metabolism	turquoise	0.8426452044374952	1.1392719035679937e-05	0.846576174673838	3.8940415948730154e-05	0.8426452044374952	True	5430	-0.942857142857143	S1	1.9034696604065e-06	False	False
5	GY2U018566	AGPS1	ADP-glucose formation	red	0.7250107681412961	0.0006635340377064858	0.806254352558835	0.0011088025541018272	0.7250107681412961	False	554	0.428571428571429	S5	1.9562569110714003e-10	True	False
6	GY2U011651	AGPS1	ADP-glucose formation	yellow	0.5753867199838115	0.01247475652833866	0.579863227967773	0.014417254330608536	0.5753867199838115	False	1288	0.828571428571429	S5	1.40990614599326e-27	True	False
7	GY2U003909	AGPP	ADP-glucose formation	yellow	0.9543069164285751	8.275960134883643e-10	0.956175321169379	4.120154922535918e-08	0.9543069164285751	True	1288	0.828571428571429	S5	4.78325923549431e-26	True	False
8	GY2U014008	ADG2	ADP-glucose formation	turquoise	0.8950074688722804	5.316263799669012e-07	0.865221175697757	3.5765966020226454e-06	0.8950074688722804	True	5430	-0.942857142857143	S1	1.10716031970533e-06	False	False
9	GY2U017301	GBSS1	Starch biosynthesis	red	0.6952956325974933	0.0013580036057191068	0.702883681676156	0.002040868300525731	0.6952956325974933	False	554	0.428571428571429	S5	4.91709877157829e-11	False	False
10	GY2U009245	SS2	Starch biosynthesis	black	0.8446143738113688	1.0368498749056965e-05	0.897450209564979	3.6068220319213476e-05	0.8446143738113688	True	522	-0.485714285714286	S3	0.0025790612979441	False	False
11	GY2U007541	SS3	Starch biosynthesis	red	0.4851578976331454	0.041268728465543324	0.496002722378709	0.04361741008067223	0.4851578976331454	False	554	0.428571428571429	S5	8.31007767458679e-07	False	False
12	GY2U011631	SS4	Starch biosynthesis	turquoise	0.8504725638124477	7.77384184693176e-06	0.848298839181395	2.8791018273729527e-05	0.8504725638124477	True	5430	-0.942857142857143	S1	2.18366205252686e-08	False	False
13	GY2U003073	SBE1	Starch biosynthesis	grey							3771	0.257142857142857	S6	3.77411783410418e-06	False	True
14	GY2U017306	SBE1	Starch biosynthesis	black	0.7842375729589155	0.00011694924181681777	0.476354509078304	0.0002563059213381338	0.7842375729589155	False	522	-0.485714285714286	S3	3.81982436896646e-05	False	False
15	GY2U005453	ISA1	Starch biosynthesis	red	0.6237023414428937	0.005676158206480339	0.575278152127933	0.007120088363667168	0.6237023414428937	False	554	0.428571428571429	S5	2.80920825656082e-06	True	False
16	GY2U009875	BAM	Starch degradation	yellow	0.7635738777627321	0.000226473639802071	0.821624475738999	0.0004459873411833268	0.7635738777627321	False	1288	0.828571428571429	S5	0.0104382499247875	True	False
17	GY2U013960	BAM9	Starch degradation	green	0.9219658505543382	5.4007996228556947e-08	0.919844249932486	6.714717880909716e-07	0.9219658505543382	True	574	0.542857142857143	S6	0.0007996384112047	False	False
18	GY2U007074	AMY2	Starch degradation	salmon	0.7668776668207845	0.00020467185147157217	0.710605161347699	0.00040959685303772886	0.7668776668207845	False	66	0.771428571428571	S6	1.45395693049506e-07	True	False
19	GY2U000484	PHS1	Starch degradation	yellow	0.9307859683196411	2.128243140133217e-08	0.939756079891203	3.58312466281604e-07	0.9307859683196411	True	1288	0.828571428571429	S5	1.44368971271098e-28	True	False
20	GY2U007361	DPE1	Starch degradation	yellow	0.8408838070480451	1.2381085453507723e-05	0.852614690364188	4.171314304670868e-05	0.8408838070480451	True	1288	0.828571428571429	S5	1.22369973619161e-40	True	False
