## Supplementary material for "A chromosome-scale genome and transcriptomic atlas of taro (Colocasia esculenta) corm development": Data S1: 08_WGCNA_starch_module_enrichment.tsv

module	module_n	pathway_genes_in_module	pathway_gene_ids	odds_ratio	p_value	q_value
yellow	1288	6	GY2U000484;GY2U003909;GY2U007361;GY2U009875;GY2U011651;GY2U015920	5.152551816358368	0.003126875356710995	0.026521583141525584
red	554	4	GY2U005453;GY2U007541;GY2U017301;GY2U018566	7.338636363636364	0.003788797591646512	0.026521583141525584
black	522	3	GY2U009245;GY2U017306;GY2U017926	5.500170010200612	0.023249397176295525	0.10849718682271244
salmon	66	1	GY2U007074	13.465587044534413	0.07611936867100706	0.2664177903485247
green	574	1	GY2U013960	1.480848718655277	0.5030583041823978	1.0
turquoise	5430	4	GY2U011631;GY2U014008;GY2U014151;GY2U018833	0.5192130482860302	0.9298025441021969	1.0
blue	1971	0		0.0	1.0	1.0
brown	1366	0		0.0	1.0	1.0
cyan	58	0		0.0	1.0	1.0
greenyellow	177	0		0.0	1.0	1.0
magenta	300	0		0.0	1.0	1.0
pink	363	0		0.0	1.0	1.0
purple	179	0		0.0	1.0	1.0
tan	96	0		0.0	1.0	1.0
