## Supplementary material for "A chromosome-scale genome and transcriptomic atlas of taro (Colocasia esculenta) corm development": Data S1: 09_Starch_pathway_three_genome_conservation.tsv

order	GY2_gene_id	symbol	pathway	orthogroup	GY2_chr	GY2_start	GY2_end	GY2_strand	GY2_copy_number	LXY_gene	LXY_status	LXY_syntenic	LXY_copy_number	LXY_protein_identity	LXY_protein_coverage	LXY_extra_cross_orthogroup_anchors	BunLong_gene	BunLong_status	BunLong_syntenic	BunLong_copy_number	BunLong_protein_identity	BunLong_protein_coverage	BunLong_extra_cross_orthogroup_anchors	combined_status
1	GY2U014151	SUS2	Sucrose metabolism	OG0001989	chr11	13911757	13917964	+	2	LXYU022285	syntenic duplicated ortholog	True	2				BLU004692;BLU010299	syntenic duplicated ortholog	True	1			BLU004692	syntenic duplicated ortholog
2	GY2U017926	SUS2	Sucrose metabolism	OG0001989	chr14	3021825	3028811	+	2	LXYU000658	syntenic duplicated ortholog	True	2				BLU010299	syntenic duplicated ortholog	True	1				syntenic duplicated ortholog
3	GY2U015920	SPS2	Sucrose metabolism	OG0003261	chr12	83106257	83115236	+	2	LXYU024685	syntenic duplicated ortholog	True	2				BLU007485	syntenic duplicated ortholog	True	1				syntenic duplicated ortholog
4	GY2U018833	INV	Sucrose metabolism	OG0008272	chr14	118053493	118057419	-	1	LXYU028517	1:1 syntenic ortholog	True	1				BLU011633	1:1 syntenic ortholog	True	1				1:1 syntenic ortholog
5	GY2U018566	AGPS1	ADP-glucose formation	OG0004460	chr14	106720354	106726709	+	2	LXYU028194	syntenic duplicated ortholog	True	2				BLU011288	syntenic duplicated ortholog	True	1				syntenic duplicated ortholog
6	GY2U011651	AGPS1	ADP-glucose formation	OG0004460	chr09	29410290	29416510	+	2	LXYU018707;LXYU028194	syntenic duplicated ortholog	True	2				BLU011288	non-syntenic homolog	False	1				syntenic duplicated ortholog
7	GY2U003909	AGPP	ADP-glucose formation	OG0002002	chr03	83981781	83987198	+	3	LXYU008847	syntenic duplicated ortholog	True	3				BLU015417	syntenic duplicated ortholog	True	2				syntenic duplicated ortholog
8	GY2U014008	ADG2	ADP-glucose formation	OG0009451	chr11	7586159	7604167	-	1	LXYU022076	1:1 syntenic ortholog	True	1				BLU004490	1:1 syntenic ortholog	True	1				1:1 syntenic ortholog
9	GY2U017301	GBSS1	Starch biosynthesis	OG0010056	chr13	93179400	93184174	-	1	LXYU026594	1:1 syntenic ortholog	True	1				BLU009508	1:1 syntenic ortholog	True	1				1:1 syntenic ortholog
10	GY2U009245	SS2	Starch biosynthesis	OG0005896	chr07	103406531	103420624	+	1	LXYU015521	1:1 syntenic ortholog	True	1				BLU023512	1:1 syntenic ortholog	True	1				1:1 syntenic ortholog
11	GY2U007541	SS3	Starch biosynthesis	OG0005997	chr06	143251587	143422986	-	1	LXYU013487	syntenic duplicated ortholog	True	2				BLU021538	1:1 syntenic ortholog	True	1				syntenic duplicated ortholog
12	GY2U011631	SS4	Starch biosynthesis	OG0007537	chr09	25731789	25840174	+	1	LXYU018668	1:1 syntenic ortholog	True	1				BLU026285	1:1 syntenic ortholog	True	1				1:1 syntenic ortholog
13	GY2U003073	SBE1	Starch biosynthesis	OG0004796	chr02	209613660	209629162	+	1	LXYU007697	1:1 syntenic ortholog	True	1				BLU014285	1:1 syntenic ortholog	True	1				1:1 syntenic ortholog
14	GY2U017306	SBE1	Starch biosynthesis	OG0009365	chr13	93420306	93439572	-	1	LXYU026601	1:1 syntenic ortholog	True	1				BLU009516	1:1 syntenic ortholog	True	1				1:1 syntenic ortholog
15	GY2U005453	ISA1	Starch biosynthesis	OG0009453	chr04	195216448	195230725	+	1	LXYU010638	1:1 syntenic ortholog	True	1				BLU018001	1:1 syntenic ortholog	True	1				1:1 syntenic ortholog
16	GY2U009875	BAM	Starch degradation	OG0006851	chr08	6467513	6486060	-	1	LXYU016335	syntenic duplicated ortholog	True	4				BLU024317	syntenic duplicated ortholog	True	2				syntenic duplicated ortholog
17	GY2U013960	BAM9	Starch degradation	OG0006659	chr11	5816876	5819878	+	1	LXYU021993;LXYU026879	syntenic duplicated ortholog	True	1			LXYU026879	BLU004412;BLU009860	syntenic duplicated ortholog	True	1			BLU009860	syntenic duplicated ortholog
18	GY2U007074	AMY2	Starch degradation	OG0002940	chr06	8672360	8678658	+	3	LXYU025989	syntenic duplicated ortholog	True	2				BLU020757	syntenic duplicated ortholog	True	2				syntenic duplicated ortholog
19	GY2U000484	PHS1	Starch degradation	OG0009264	chr01	23903771	23923659	-	1	LXYU004270	1:1 syntenic ortholog	True	1				BLU000578	1:1 syntenic ortholog	True	1				1:1 syntenic ortholog
20	GY2U007361	DPE1	Starch degradation	OG0011490	chr06	57195019	57277355	+	1	LXYU013200	syntenic duplicated ortholog	True	2				BLU021218	1:1 syntenic ortholog	True	1				syntenic duplicated ortholog
