## Supplementary material for "A chromosome-scale genome and transcriptomic atlas of taro (Colocasia esculenta) corm development": Data S1: 11_Genome_to_physiology_starch_gene_evidence.tsv

order	gene_id	symbol	pathway_category	orthogroup	chr	start	end	GY2_strand	copy_number_GY2	LXY_gene	LXY_status	LXY_syntenic	copy_number_LXY	LXY_protein_identity	LXY_protein_coverage	LXY_extra_cross_orthogroup_anchors	BunLong_gene	BunLong_status	BunLong_syntenic	copy_number_BunLong	BunLong_protein_identity	BunLong_protein_coverage	BunLong_extra_cross_orthogroup_anchors	combined_status	development_LRT_q	development_peak_stage	development_expression_amplitude	WGCNA_module	module_stage_rho	module_peak_stage	kME	kME_q	corm_vs_leaf_log2FC	corm_vs_leaf_q	corm_vs_petiole_log2FC	corm_vs_petiole_q	corm_vs_root_log2FC	corm_vs_root_q	strict_corm_enriched	relaxed_corm_biased	corm_developmental	annotation_confidence	criterion_development_responsive	criterion_strict_corm_enriched	criterion_non_grey_module	criterion_high_kME	criterion_robust_annotation	criteria_met_n	integrated_evidence_class
1	GY2U014151	SUS2	Sucrose metabolism	OG0001989	chr11	13911757	13917964	+	2	LXYU022285	syntenic duplicated ortholog	True	2				BLU004692;BLU010299	syntenic duplicated ortholog	True	1			BLU004692	syntenic duplicated ortholog	1.77864424541122e-49	S1	5.437830507336635	turquoise	-0.942857142857143	S1	0.9686782846301606	6.831041376274757e-09	0.0927747794750371	0.825455115323228	0.495919110488077	0.229904593125076	-6.25916220746152	2.2950851686181203e-67	False	False	False	moderate-to-high homology-supported	True	False	True	True	True	4	Tier B
2	GY2U017926	SUS2	Sucrose metabolism	OG0001989	chr14	3021825	3028811	+	2	LXYU000658	syntenic duplicated ortholog	True	2				BLU010299	syntenic duplicated ortholog	True	1				syntenic duplicated ortholog	0.0002455933480231	S4	2.1823946904096694	black	-0.485714285714286	S3	0.6746639784451031	0.0030213495735206468	9.59476861786696	1.5310302212229201e-245	3.82454565107671	3.89130693550927e-46	4.38218715471245	6.63811465703837e-60	True	False	True	moderate-to-high homology-supported	True	True	True	False	True	4	Tier B
3	GY2U015920	SPS2	Sucrose metabolism	OG0003261	chr12	83106257	83115236	+	2	LXYU024685	syntenic duplicated ortholog	True	2				BLU007485	syntenic duplicated ortholog	True	1				syntenic duplicated ortholog	0.0451150801769647	S5	1.2562882568118692	yellow	0.828571428571429	S5	0.7548289328588531	0.0005550130628636454	-1.922243302256	2.2475279704407798e-13	-0.925413039599448	0.0007977669273079	3.57798437378997	4.9696909717682095e-42	False	False	False	moderate-to-high homology-supported	True	False	True	False	True	3	Tier B
4	GY2U018833	INV	Sucrose metabolism	OG0008272	chr14	118053493	118057419	-	1	LXYU028517	1:1 syntenic ortholog	True	1				BLU011633	1:1 syntenic ortholog	True	1				1:1 syntenic ortholog	1.9034696604065e-06	S1	2.123443245994391	turquoise	-0.942857142857143	S1	0.8426452044374952	3.8940415948730154e-05	-8.32206467076227	1.16618652328042e-44	-7.78273424734578	1.00438329034219e-38	-6.24523776949385	4.48502134101658e-25	False	False	False	moderate-to-high homology-supported	True	False	True	True	True	4	Tier B
5	GY2U018566	AGPS1	ADP-glucose formation	OG0004460	chr14	106720354	106726709	+	2	LXYU028194	syntenic duplicated ortholog	True	2				BLU011288	syntenic duplicated ortholog	True	1				syntenic duplicated ortholog	1.9562569110714003e-10	S4	2.8154726406547645	red	0.428571428571429	S5	0.7250107681412961	0.0011088025541018272	4.01745981917786	2.47193720672555e-54	4.91778881852512	3.2668979741385698e-80	7.38019668218038	5.13309819126758e-175	True	False	True	moderate-to-high homology-supported	True	True	True	False	True	4	Tier B
6	GY2U011651	AGPS1	ADP-glucose formation	OG0004460	chr09	29410290	29416510	+	2	LXYU018707;LXYU028194	syntenic duplicated ortholog	True	2				BLU011288	non-syntenic homolog	False	1				syntenic duplicated ortholog	1.40990614599326e-27	S4	2.4760156611666666	yellow	0.828571428571429	S5	0.5753867199838115	0.014417254330608536	5.63108000111215	2.2948138823625798e-42	2.8899995307568	2.54152050131699e-15	4.22251826524464	8.373132792383639e-30	True	False	True	moderate-to-high homology-supported	True	True	True	False	True	4	Tier B
7	GY2U003909	AGPP	ADP-glucose formation	OG0002002	chr03	83981781	83987198	+	3	LXYU008847	syntenic duplicated ortholog	True	3				BLU015417	syntenic duplicated ortholog	True	2				syntenic duplicated ortholog	4.78325923549431e-26	S5	4.298966552038635	yellow	0.828571428571429	S5	0.9543069164285751	4.120154922535918e-08	1.02881669611714	1.06425458756032e-07	2.60512438515479	3.10526238122116e-42	6.19103823667964	1.0351942687282799e-229	True	False	True	moderate-to-high homology-supported	True	True	True	True	True	5	Tier A
8	GY2U014008	ADG2	ADP-glucose formation	OG0009451	chr11	7586159	7604167	-	1	LXYU022076	1:1 syntenic ortholog	True	1				BLU004490	1:1 syntenic ortholog	True	1				1:1 syntenic ortholog	1.10716031970533e-06	S2	0.8001880698675077	turquoise	-0.942857142857143	S1	0.8950074688722804	3.5765966020226454e-06	-4.98543618402337	0.0	-3.11499280390958	1.57852722262936e-161	0.269220451039203	0.0402155519298453	False	False	False	moderate-to-high homology-supported	True	False	True	True	True	4	Tier B
9	GY2U017301	GBSS1	Starch biosynthesis	OG0010056	chr13	93179400	93184174	-	1	LXYU026594	1:1 syntenic ortholog	True	1				BLU009508	1:1 syntenic ortholog	True	1				1:1 syntenic ortholog	4.91709877157829e-11	S4	2.1922388259905343	red	0.428571428571429	S5	0.6952956325974933	0.002040868300525731	-1.37851932559544	1.5461407042332702e-25	1.22951110923343	3.8520674333094604e-20	3.77217897256956	1.11217725616733e-179	False	False	False	moderate-to-high homology-supported	True	False	True	False	True	3	Tier B
10	GY2U009245	SS2	Starch biosynthesis	OG0005896	chr07	103406531	103420624	+	1	LXYU015521	1:1 syntenic ortholog	True	1				BLU023512	1:1 syntenic ortholog	True	1				1:1 syntenic ortholog	0.0025790612979441	S4	1.258082919768766	black	-0.485714285714286	S3	0.8446143738113688	3.6068220319213476e-05	-1.94098341455082	3.27843054620965e-21	1.05945882519521	7.06126456884728e-07	1.73419916671394	2.10874782187746e-16	False	False	False	moderate-to-high homology-supported	True	False	True	True	True	4	Tier B
11	GY2U007541	SS3	Starch biosynthesis	OG0005997	chr06	143251587	143422986	-	1	LXYU013487	syntenic duplicated ortholog	True	2				BLU021538	1:1 syntenic ortholog	True	1				syntenic duplicated ortholog	8.31007767458679e-07	S4	1.0334769036052656	red	0.428571428571429	S5	0.4851578976331454	0.04361741008067223	-1.58661953495575	1.0392417895274399e-33	0.247575533596474	0.0906093469348658	1.74512655261301	2.0952454110740101e-38	False	False	False	moderate-to-high homology-supported	True	False	True	False	True	3	Tier B
12	GY2U011631	SS4	Starch biosynthesis	OG0007537	chr09	25731789	25840174	+	1	LXYU018668	1:1 syntenic ortholog	True	1				BLU026285	1:1 syntenic ortholog	True	1				1:1 syntenic ortholog	2.18366205252686e-08	S2	1.512447653589879	turquoise	-0.942857142857143	S1	0.8504725638124477	2.8791018273729527e-05	-0.616874516186113	3.57645005347741e-06	0.776487759647228	1.00417918874015e-08	1.14420770073768	3.8730393637460604e-17	False	False	False	moderate-to-high homology-supported	True	False	True	True	True	4	Tier B
13	GY2U003073	SBE1	Starch biosynthesis	OG0004796	chr02	209613660	209629162	+	1	LXYU007697	1:1 syntenic ortholog	True	1				BLU014285	1:1 syntenic ortholog	True	1				1:1 syntenic ortholog	3.77411783410418e-06	S4	1.4279479313782684	grey	0.257142857142857	S6			0.531821214600857	0.004399977482339	2.33580236299452	4.84959291225773e-38	6.08534021902604	3.9161419706927297e-234	False	True	False	moderate-to-high homology-supported	True	False	False	False	True	2	Tier C
14	GY2U017306	SBE1	Starch biosynthesis	OG0009365	chr13	93420306	93439572	-	1	LXYU026601	1:1 syntenic ortholog	True	1				BLU009516	1:1 syntenic ortholog	True	1				1:1 syntenic ortholog	3.81982436896646e-05	S4	1.0771859245565114	black	-0.485714285714286	S3	0.7842375729589155	0.0002563059213381338	-1.67364646022454	9.583306204073101e-21	0.347808617775116	0.0819273612902212	0.295832701167549	0.144228796995932	False	False	False	moderate-to-high homology-supported	True	False	True	False	True	3	Tier B
15	GY2U005453	ISA1	Starch biosynthesis	OG0009453	chr04	195216448	195230725	+	1	LXYU010638	1:1 syntenic ortholog	True	1				BLU018001	1:1 syntenic ortholog	True	1				1:1 syntenic ortholog	2.80920825656082e-06	S4	1.6601182326313015	red	0.428571428571429	S5	0.6237023414428937	0.007120088363667168	3.77823759270067	8.366677018979899e-72	2.76845271574431	2.58759154368229e-40	5.18400446552131	6.27707537946413e-129	True	False	True	moderate-to-high homology-supported	True	True	True	False	True	4	Tier B
16	GY2U009875	BAM	Starch degradation	OG0006851	chr08	6467513	6486060	-	1	LXYU016335	syntenic duplicated ortholog	True	4				BLU024317	syntenic duplicated ortholog	True	2				syntenic duplicated ortholog	0.0104382499247875	S5	4.770265955391869	yellow	0.828571428571429	S5	0.7635738777627321	0.0004459873411833268	12.6154652219179	1.2520566291154999e-194	11.7942284450805	6.8822448291015e-175	11.6788931364371	4.10780963902527e-171	True	False	True	moderate-to-high homology-supported	True	True	True	False	True	4	Tier B
17	GY2U013960	BAM9	Starch degradation	OG0006659	chr11	5816876	5819878	+	1	LXYU021993;LXYU026879	syntenic duplicated ortholog	True	1			LXYU026879	BLU004412;BLU009860	syntenic duplicated ortholog	True	1			BLU009860	syntenic duplicated ortholog	0.0007996384112047	S6	3.7768293371911668	green	0.542857142857143	S6	0.9219658505543382	6.714717880909716e-07	-2.23059849071135	2.2613181559637003e-16	-0.864340925048696	0.0027654167742195	0.637462253419	0.0309783343593916	False	False	False	moderate-to-high homology-supported	True	False	True	True	True	4	Tier B
18	GY2U007074	AMY2	Starch degradation	OG0002940	chr06	8672360	8678658	+	3	LXYU025989	syntenic duplicated ortholog	True	2				BLU020757	syntenic duplicated ortholog	True	2				syntenic duplicated ortholog	1.45395693049506e-07	S4	2.5295598696873896	salmon	0.771428571428571	S6	0.7668776668207845	0.00040959685303772886	1.96116769139441	1.20555107111988e-10	5.02773782248364	3.61785434684849e-60	2.65792405381995	5.1729105832271e-18	True	False	True	moderate-to-high homology-supported	True	True	True	False	True	4	Tier B
19	GY2U000484	PHS1	Starch degradation	OG0009264	chr01	23903771	23923659	-	1	LXYU004270	1:1 syntenic ortholog	True	1				BLU000578	1:1 syntenic ortholog	True	1				1:1 syntenic ortholog	1.44368971271098e-28	S5	3.071105935125834	yellow	0.828571428571429	S5	0.9307859683196411	3.58312466281604e-07	2.7747143740066	3.1082489063328e-82	2.82635878537959	5.73682902902461e-86	4.86079660421869	9.116332232645689e-237	True	False	True	moderate-to-high homology-supported	True	True	True	True	True	5	Tier A
20	GY2U007361	DPE1	Starch degradation	OG0011490	chr06	57195019	57277355	+	1	LXYU013200	syntenic duplicated ortholog	True	2				BLU021218	1:1 syntenic ortholog	True	1				syntenic duplicated ortholog	1.22369973619161e-40	S4	1.8934671814026025	yellow	0.828571428571429	S5	0.8408838070480451	4.171314304670868e-05	4.51060556933355	3.1263183299892397e-268	3.31469387080106	1.10941721735698e-175	2.36535298749281	1.7401543183291102e-91	True	False	True	moderate-to-high homology-supported	True	True	True	True	True	5	Tier A
