## Supplementary material for "A chromosome-scale genome and transcriptomic atlas of taro (Colocasia esculenta) corm development": Data S1: 12_Starch_gene_annotation_evidence.tsv

order	category	gene_id	current_symbol	display_label	description	annotation_source	development_variability	tissue_variability	expression_strength	combined_score	selection_reason	original_gene_id	description_catalog	annotation_source_catalog	GO_annotation	KEGG_annotation	Pfam_annotation	Swissprot_annotation	nr_annotation	evidence_status	protein_length_aa	best_protein_hit	hit_species	hit_identity	hit_coverage	orthogroup	LXY_syntenic	BunLong_syntenic	coordinate_present	annotation_confidence
1	Sucrose metabolism	GY2U014151	SUS2	SUS2 (GY2U014151)	Sucrose synthase 2 OS=Tulipa gesneriana OX=13306 PE=2 SV=1	v3 candidate catalog / Swiss-Prot	2.0492439185365194	2.5849163014945296	11.413366439300614	5.790239315307429	top within-category combined variability/expression score	gene-Cesc_016458	Sucrose synthase 2 OS=Tulipa gesneriana OX=13306 PE=2 SV=1	v3 candidate catalog / Swiss-Prot	Biological Process: sucrose metabolic process (GO:0005985);; Molecular Function: sucrose synthase activity (GO:0016157);;	K00695|0.0|cqi:110715868|K00695 SUS; sucrose synthase [EC:2.4.1.13]	Sucrose synthase first GT-B domain	Sucrose synthase 2 OS=Tulipa gesneriana OX=13306 PE=2 SV=1	sucrose synthase-like [Chenopodium quinoa] XP_021750182.1 sucrose synthase-like [Chenopodium quinoa]	multi_annotation_supported	815	Sucrose synthase 2 OS=Tulipa gesneriana OX=13306 PE=2 SV=1	Tulipa gesneriana			OG0001989	True	True	True	moderate-to-high homology-supported
2	Sucrose metabolism	GY2U017926	SUS2	SUS2 (GY2U017926)	Sucrose synthase 2 OS=Tulipa gesneriana OX=13306 PE=2 SV=1	v3 candidate catalog / Swiss-Prot	0.7930742856541981	2.5768710186245216	14.244777668137022	3.5909845251436683	manual D-panel focus gene retained; B/C category set unchanged	gene-Cesc_021465	Sucrose synthase 2 OS=Tulipa gesneriana OX=13306 PE=2 SV=1	v3 candidate catalog / Swiss-Prot	Biological Process: sucrose metabolic process (GO:0005985);; Molecular Function: sucrose synthase activity (GO:0016157);;	K00695|0.0|nnu:104607856|K00695 SUS; sucrose synthase [EC:2.4.1.13]	Sucrose synthase first GT-B domain	Sucrose synthase 2 OS=Tulipa gesneriana OX=13306 PE=2 SV=1	Sucrose synthase [Trema orientale]	multi_annotation_supported	816	Sucrose synthase 2 OS=Tulipa gesneriana OX=13306 PE=2 SV=1	Tulipa gesneriana			OG0001989	True	True	True	moderate-to-high homology-supported
3	Sucrose metabolism	GY2U015920	SPS2	SPS2	Probable sucrose-phosphate synthase 2 OS=Craterostigma plantagineum OX=4153 GN=SPS2 PE=2 SV=1	v3 candidate catalog / Swiss-Prot	0.5174360884772864	1.8384758535000232	12.951337499160786	1.6425960094891106	top within-category combined variability/expression score	gene-Cesc_017864	Probable sucrose-phosphate synthase 2 OS=Craterostigma plantagineum OX=4153 GN=SPS2 PE=2 SV=1	v3 candidate catalog / Swiss-Prot	Biological Process: sucrose biosynthetic process (GO:0005986);; Molecular Function: sucrose synthase activity (GO:0016157);; Molecular Function: sucrose-phosphate synthase activity (GO:0046524);;	K00696|0.0|nnu:104590896|K00696 E2.4.1.14; sucrose-phosphate synthase [EC:2.4.1.14]	Glycosyl transferases group 1	Probable sucrose-phosphate synthase 2 OS=Craterostigma plantagineum OX=4153 GN=SPS2 PE=2 SV=1	probable sucrose-phosphate synthase 2 [Ziziphus jujuba]	multi_annotation_supported	1087	Probable sucrose-phosphate synthase 2 OS=Craterostigma plantagineum OX=4153 GN=SPS2 PE=2 SV=1	Craterostigma plantagineum			OG0003261	True	True	True	moderate-to-high homology-supported
4	Sucrose metabolism	GY2U018833	INV	INV	acid invertase [Dimocarpus longan]	homology-supported annotation transfer by one-to-one ID mapping	0.8022620892254435	2.2899195149210416	10.394293722330922	2.130135639449942	top within-category combined variability/expression score	gene-Cesc_021446	acid invertase [Dimocarpus longan]	homology-supported annotation transfer by one-to-one ID mapping							672	acid invertase [Dimocarpus longan]				OG0008272	True	True	True	moderate-to-high homology-supported
5	ADP-glucose formation	GY2U018566	AGPS1	AGPS1 (GY2U018566)	Glucose-1-phosphate adenylyltransferase large subunit, chloroplastic/amyloplastic OS=Beta vulgaris OX=161934 GN=AGPS1 PE=2 SV=1	v3 candidate catalog / Swiss-Prot	0.9520172061208484	2.284256349756233	12.935366734751064	3.229762900981457	top within-category combined variability/expression score	gene-Cesc_020453	Glucose-1-phosphate adenylyltransferase large subunit, chloroplastic/amyloplastic OS=Beta vulgaris OX=161934 GN=AGPS1 PE=2 SV=1	v3 candidate catalog / Swiss-Prot	Molecular Function: ATP binding (GO:0005524);; Biological Process: glycogen biosynthetic process (GO:0005978);; Molecular Function: glucose-1-phosphate adenylyltransferase activity (GO:0008878);; Cellular Component: amyloplast (GO:0009501);; Cellular Component: chloroplast (GO:0009507);; Biological Process: starch biosynthetic process (GO:0019252);;	K00975|0.0|tss:122658151|K00975 glgC; glucose-1-phosphate adenylyltransferase [EC:2.7.7.27]	Nucleotidyl transferase	Glucose-1-phosphate adenylyltransferase large subunit, chloroplastic/amyloplastic OS=Beta vulgaris OX=161934 GN=AGPS1 PE=2 SV=1	PREDICTED: glucose-1-phosphate adenylyltransferase large subunit 1-like isoform X1 [Juglans regia]	multi_annotation_supported	543	Glucose-1-phosphate adenylyltransferase large subunit, chloroplastic/amyloplastic OS=Beta vulgaris OX=161934 GN=AGPS1 PE=2 SV=1	Beta vulgaris			OG0004460	True	True	True	moderate-to-high homology-supported
6	ADP-glucose formation	GY2U011651	AGPS1	AGPS1 (GY2U011651)	Glucose-1-phosphate adenylyltransferase large subunit, chloroplastic/amyloplastic OS=Beta vulgaris OX=161934 GN=AGPS1 PE=2 SV=1	v3 candidate catalog / Swiss-Prot	0.8440019059313779	0.894076446421254	10.042822609021751	0.4154584482552285	top within-category combined variability/expression score	gene-Cesc_011589	Glucose-1-phosphate adenylyltransferase large subunit, chloroplastic/amyloplastic OS=Beta vulgaris OX=161934 GN=AGPS1 PE=2 SV=1	v3 candidate catalog / Swiss-Prot	Molecular Function: ATP binding (GO:0005524);; Biological Process: glycogen biosynthetic process (GO:0005978);; Molecular Function: glucose-1-phosphate adenylyltransferase activity (GO:0008878);; Cellular Component: amyloplast (GO:0009501);; Cellular Component: chloroplast (GO:0009507);; Biological Process: starch biosynthetic process (GO:0019252);;	K00975|0.0|tss:122658151|K00975 glgC; glucose-1-phosphate adenylyltransferase [EC:2.7.7.27]	Nucleotidyl transferase	Glucose-1-phosphate adenylyltransferase large subunit, chloroplastic/amyloplastic OS=Beta vulgaris OX=161934 GN=AGPS1 PE=2 SV=1	glucose-1-phosphate adenylyltransferase large subunit, chloroplastic/amyloplastic-like isoform X2 [Herrania umbratica]	multi_annotation_supported	539	Glucose-1-phosphate adenylyltransferase large subunit, chloroplastic/amyloplastic OS=Beta vulgaris OX=161934 GN=AGPS1 PE=2 SV=1	Beta vulgaris			OG0004460	True	False	True	moderate-to-high homology-supported
7	ADP-glucose formation	GY2U003909	AGPP	AGPP	Glucose-1-phosphate adenylyltransferase small subunit 2, chloroplastic OS=Vicia faba OX=3906 GN=AGPP PE=2 SV=1	v3 candidate catalog / Swiss-Prot	1.590692318567568	2.0908916840077003	14.091928729629524	4.868364886581183	manual D-panel focus gene retained; B/C category set unchanged	gene-Cesc_001580	Glucose-1-phosphate adenylyltransferase small subunit 2, chloroplastic OS=Vicia faba OX=3906 GN=AGPP PE=2 SV=1	v3 candidate catalog / Swiss-Prot	Molecular Function: ATP binding (GO:0005524);; Biological Process: glycogen biosynthetic process (GO:0005978);; Molecular Function: glucose-1-phosphate adenylyltransferase activity (GO:0008878);; Cellular Component: chloroplast (GO:0009507);; Biological Process: starch biosynthetic process (GO:0019252);;	K00975|0.0|tss:122651309|K00975 glgC; glucose-1-phosphate adenylyltransferase [EC:2.7.7.27]	Nucleotidyl transferase	Glucose-1-phosphate adenylyltransferase small subunit 2, chloroplastic OS=Vicia faba OX=3906 GN=AGPP PE=2 SV=1	glucose-1-phosphate adenylyltransferase small subunit 2, chloroplastic [Ricinus communis] EEF37791.1 glucose-1-phosphate adenylyltransferase, putative [Ricinus communis]	multi_annotation_supported	532	Glucose-1-phosphate adenylyltransferase small subunit 2, chloroplastic OS=Vicia faba OX=3906 GN=AGPP PE=2 SV=1	Vicia faba			OG0002002	True	True	True	moderate-to-high homology-supported
8	ADP-glucose formation	GY2U014008	ADG2	ADG2	Glucose-1-phosphate adenylyltransferase large subunit 1, chloroplastic OS=Arabidopsis thaliana OX=3702 GN=ADG2 PE=1 SV=3	v3 candidate catalog / Swiss-Prot	0.3012349175472901	1.895929618788712	10.659947800941216	0.5200223566449067	top within-category combined variability/expression score	gene-Cesc_015832	Glucose-1-phosphate adenylyltransferase large subunit 1, chloroplastic OS=Arabidopsis thaliana OX=3702 GN=ADG2 PE=1 SV=3	v3 candidate catalog / Swiss-Prot	Molecular Function: ATP binding (GO:0005524);; Biological Process: glycogen biosynthetic process (GO:0005978);; Molecular Function: glucose-1-phosphate adenylyltransferase activity (GO:0008878);; Cellular Component: chloroplast (GO:0009507);; Cellular Component: chloroplast stroma (GO:0009570);; Cellular Component: chloroplast envelope (GO:0009941);; Biological Process: starch biosynthetic proces…	K00975|0.0|nnu:104596455|K00975 glgC; glucose-1-phosphate adenylyltransferase [EC:2.7.7.27]	Nucleotidyl transferase	Glucose-1-phosphate adenylyltransferase large subunit 1, chloroplastic OS=Arabidopsis thaliana OX=3702 GN=ADG2 PE=1 SV=3	PREDICTED: glucose-1-phosphate adenylyltransferase large subunit 3, chloroplastic/amyloplastic [Vitis vinifera] RVX21657.1 Glucose-1-phosphate adenylyltransferase large subunit 1, chloroplastic [Vitis vinifera]	multi_annotation_supported	521	Glucose-1-phosphate adenylyltransferase large subunit 1, chloroplastic OS=Arabidopsis thaliana OX=3702 GN=ADG2 PE=1 SV=3	Arabidopsis thaliana			OG0009451	True	True	True	moderate-to-high homology-supported
9	Starch biosynthesis	GY2U017301	GBSS1	GBSS1	Granule-bound starch synthase 1, chloroplastic/amyloplastic OS=Antirrhinum majus OX=4151 GN=WAXY PE=2 SV=1	v3 candidate catalog / Swiss-Prot	0.7125786434066951	1.796058122237829	14.104977134749651	2.398762121537079	top within-category combined variability/expression score	gene-Cesc_019909	Granule-bound starch synthase 1, chloroplastic/amyloplastic OS=Antirrhinum majus OX=4151 GN=WAXY PE=2 SV=1	v3 candidate catalog / Swiss-Prot	Molecular Function: glycogen (starch) synthase activity (GO:0004373);; Molecular Function: starch synthase activity (GO:0009011);; Cellular Component: amyloplast (GO:0009501);; Cellular Component: chloroplast (GO:0009507);; Biological Process: starch biosynthetic process (GO:0019252);; Molecular Function: alpha-1,4-glucan synthase activity (GO:0033201);;	K13679|0.0|nnu:104593836|K13679 WAXY; granule-bound starch synthase [EC:2.4.1.242]	Starch synthase catalytic domain	Granule-bound starch synthase 1, chloroplastic/amyloplastic OS=Antirrhinum majus OX=4151 GN=WAXY PE=2 SV=1	granule-bound starch synthase 1, chloroplastic/amyloplastic-like [Pistacia vera]	multi_annotation_supported	622	Granule-bound starch synthase 1, chloroplastic/amyloplastic OS=Antirrhinum majus OX=4151 GN=WAXY PE=2 SV=1	Antirrhinum majus			OG0010056	True	True	True	moderate-to-high homology-supported
10	Starch biosynthesis	GY2U009245	SS2	SS2	Starch synthase 2, chloroplastic/amyloplastic OS=Arabidopsis thaliana OX=3702 GN=SS2 PE=1 SV=1	v3 candidate catalog / Swiss-Prot	0.429760893533595	1.1724100609296364	11.15961715328828	0.0885962408538574	top within-category combined variability/expression score	gene-Cesc_008862	Starch synthase 2, chloroplastic/amyloplastic OS=Arabidopsis thaliana OX=3702 GN=SS2 PE=1 SV=1	v3 candidate catalog / Swiss-Prot	Molecular Function: glycogen (starch) synthase activity (GO:0004373);; Molecular Function: starch synthase activity (GO:0009011);; Cellular Component: amyloplast (GO:0009501);; Cellular Component: chloroplast (GO:0009507);; Biological Process: amylopectin biosynthetic process (GO:0010021);; Biological Process: starch biosynthetic process (GO:0019252);; Molecular Function: alpha-1,4-glucan synthas…	K00703|0.0|vri:117931242|K00703 glgA; starch synthase [EC:2.4.1.21]	Starch synthase catalytic domain	Starch synthase 2, chloroplastic/amyloplastic OS=Arabidopsis thaliana OX=3702 GN=SS2 PE=1 SV=1	PREDICTED: granule-bound starch synthase 2, chloroplastic/amyloplastic isoform X2 [Vitis vinifera]	multi_annotation_supported	804	Starch synthase 2, chloroplastic/amyloplastic OS=Arabidopsis thaliana OX=3702 GN=SS2 PE=1 SV=1	Arabidopsis thaliana			OG0005896	True	True	True	moderate-to-high homology-supported
11	Starch biosynthesis	GY2U007541	SS3	SS3	Soluble starch synthase 3, chloroplastic/amyloplastic OS=Solanum tuberosum OX=4113 GN=SS3 PE=1 SV=1	v3 candidate catalog / Swiss-Prot	0.3017447073917296	1.0061576874385092	11.3354448305268	-0.3715218249490931	top within-category combined variability/expression score	gene-Cesc_007246	Soluble starch synthase 3, chloroplastic/amyloplastic OS=Solanum tuberosum OX=4113 GN=SS3 PE=1 SV=1	v3 candidate catalog / Swiss-Prot	Molecular Function: glycogen (starch) synthase activity (GO:0004373);; Molecular Function: starch synthase activity (GO:0009011);; Cellular Component: amyloplast (GO:0009501);; Cellular Component: chloroplast (GO:0009507);; Biological Process: starch biosynthetic process (GO:0019252);; Molecular Function: alpha-1,4-glucan synthase activity (GO:0033201);; Molecular Function: starch binding (GO:200…	K00703|0.0|vvi:100241917|K00703 glgA; starch synthase [EC:2.4.1.21]	Starch synthase catalytic domain	Soluble starch synthase 3, chloroplastic/amyloplastic OS=Solanum tuberosum OX=4113 GN=SS3 PE=1 SV=1	PREDICTED: starch synthase 3, chloroplastic/amyloplastic [Vitis vinifera] XP_010655391.1 PREDICTED: starch synthase 3, chloroplastic/amyloplastic [Vitis vinifera] XP_019078182.1 PREDICTED: starch synthase 3, chloroplastic/amyloplastic [Vitis vinifera]	multi_annotation_supported	1202	Soluble starch synthase 3, chloroplastic/amyloplastic OS=Solanum tuberosum OX=4113 GN=SS3 PE=1 SV=1	Solanum tuberosum			OG0005997	True	True	True	moderate-to-high homology-supported
12	Starch biosynthesis	GY2U011631	SS4	SS4	Probable starch synthase 4, chloroplastic/amyloplastic OS=Arabidopsis thaliana OX=3702 GN=SS4 PE=1 SV=1	v3 candidate catalog / Swiss-Prot	0.5010725980751601	0.474531465461972	10.895868492991328	-0.6732302125570196	top within-category combined variability/expression score	gene-Cesc_011511	Probable starch synthase 4, chloroplastic/amyloplastic OS=Arabidopsis thaliana OX=3702 GN=SS4 PE=1 SV=1	v3 candidate catalog / Swiss-Prot	Molecular Function: glycogen (starch) synthase activity (GO:0004373);; Biological Process: starch metabolic process (GO:0005982);; Molecular Function: starch synthase activity (GO:0009011);; Cellular Component: amyloplast (GO:0009501);; Cellular Component: chloroplast (GO:0009507);; Biological Process: starch biosynthetic process (GO:0019252);; Molecular Function: alpha-1,4-glucan synthase activi…	K00703|0.0|cill:122275440|K00703 glgA; starch synthase [EC:2.4.1.21]	Starch synthase catalytic domain	Probable starch synthase 4, chloroplastic/amyloplastic OS=Arabidopsis thaliana OX=3702 GN=SS4 PE=1 SV=1	PREDICTED: probable starch synthase 4, chloroplastic/amyloplastic [Juglans regia]	multi_annotation_supported	1032	Probable starch synthase 4, chloroplastic/amyloplastic OS=Arabidopsis thaliana OX=3702 GN=SS4 PE=1 SV=1	Arabidopsis thaliana			OG0007537	True	True	True	moderate-to-high homology-supported
13	Starch biosynthesis	GY2U003073	SBE1	SBE1 (GY2U003073)	1,4-alpha-glucan-branching enzyme 1, chloroplastic/amyloplastic OS=Pisum sativum OX=3888 GN=SBEI PE=1 SV=1	v3 candidate catalog / Swiss-Prot	0.5682879747619257	1.839489319694124	12.914447256751735	1.7553014131461382	manual D-panel focus gene retained; B/C category set unchanged	gene-Cesc_000660	1,4-alpha-glucan-branching enzyme 1, chloroplastic/amyloplastic OS=Pisum sativum OX=3888 GN=SBEI PE=1 SV=1	v3 candidate catalog / Swiss-Prot	Molecular Function: 1,4-alpha-glucan branching enzyme activity (GO:0003844);; Molecular Function: hydrolase activity, hydrolyzing O-glycosyl compounds (GO:0004553);; Cellular Component: amyloplast (GO:0009501);; Cellular Component: chloroplast (GO:0009507);; Biological Process: embryo development (GO:0009790);; Biological Process: starch biosynthetic process (GO:0019252);; Molecular Function: cat…	K00700|0.0|tss:122642412|K00700 GBE1; 1,4-alpha-glucan branching enzyme [EC:2.4.1.18]	Alpha amylase, C-terminal all-beta domain	1,4-alpha-glucan-branching enzyme 1, chloroplastic/amyloplastic OS=Pisum sativum OX=3888 GN=SBEI PE=1 SV=1	hypothetical protein F0562_016808 [Nyssa sinensis]	multi_annotation_supported	845	1,4-alpha-glucan-branching enzyme 1, chloroplastic/amyloplastic OS=Pisum sativum OX=3888 GN=SBEI PE=1 SV=1	Pisum sativum			OG0004796	True	True	True	moderate-to-high homology-supported
14	Starch biosynthesis	GY2U017306	SBE1	SBE1 (GY2U017306)	1,4-alpha-glucan-branching enzyme, chloroplastic/amyloplastic OS=Oryza sativa subsp. japonica OX=39947 GN=SBE1 PE=1 SV=2	v3 candidate catalog / Swiss-Prot	0.3702944294658671	0.5879361044021091	10.33597147394804	-1.0131386816102657	top within-category combined variability/expression score	gene-Cesc_018795	1,4-alpha-glucan-branching enzyme, chloroplastic/amyloplastic OS=Oryza sativa subsp. japonica OX=39947 GN=SBE1 PE=1 SV=2	v3 candidate catalog / Swiss-Prot	Molecular Function: 1,4-alpha-glucan branching enzyme activity (GO:0003844);; Molecular Function: hydrolase activity, hydrolyzing O-glycosyl compounds (GO:0004553);; Biological Process: glycogen biosynthetic process (GO:0005978);; Biological Process: starch metabolic process (GO:0005982);; Cellular Component: amyloplast (GO:0009501);; Cellular Component: chloroplast (GO:0009507);; Biological Proc…	K00700|0.0|tss:122657900|K00700 GBE1; 1,4-alpha-glucan branching enzyme [EC:2.4.1.18]	Alpha amylase, C-terminal all-beta domain	1,4-alpha-glucan-branching enzyme, chloroplastic/amyloplastic OS=Oryza sativa subsp. japonica OX=39947 GN=SBE1 PE=1 SV=2	1,4-alpha-glucan-branching enzyme 1, chloroplastic/amyloplastic-like isoform X1 [Prosopis alba]	multi_annotation_supported	837	1,4-alpha-glucan-branching enzyme, chloroplastic/amyloplastic OS=Oryza sativa subsp. japonica OX=39947 GN=SBE1 PE=1 SV=2	Oryza sativa subsp. japonica			OG0009365	True	True	True	moderate-to-high homology-supported
15	Starch biosynthesis	GY2U005453	ISA1	ISA1	Isoamylase 1, chloroplastic OS=Arabidopsis thaliana OX=3702 GN=ISA1 PE=1 SV=1	v3 candidate catalog / Swiss-Prot	0.5111341539474056	1.3443444850056547	11.517998483676424	0.6004244610290732	top within-category combined variability/expression score	gene-Cesc_002980	Isoamylase 1, chloroplastic OS=Arabidopsis thaliana OX=3702 GN=ISA1 PE=1 SV=1	v3 candidate catalog / Swiss-Prot	Cellular Component: chloroplast (GO:0009507);; Biological Process: amylopectin biosynthetic process (GO:0010021);; Cellular Component: chloroplast isoamylase complex (GO:0010368);; Molecular Function: isoamylase activity (GO:0019156);; Biological Process: starch biosynthetic process (GO:0019252);;	K01214|0.0|nnu:104601598|K01214 ISA; isoamylase [EC:3.2.1.68]	Isoamylase 1-3, C-terminal	Isoamylase 1, chloroplastic OS=Arabidopsis thaliana OX=3702 GN=ISA1 PE=1 SV=1	hypothetical protein FH972_020723 [Carpinus fangiana]	multi_annotation_supported	817	Isoamylase 1, chloroplastic OS=Arabidopsis thaliana OX=3702 GN=ISA1 PE=1 SV=1	Arabidopsis thaliana			OG0009453	True	True	True	moderate-to-high homology-supported
16	Starch degradation	GY2U009875	BAM	BAM	Beta-amylase OS=Glycine max OX=3847 GN=BMY1 PE=1 SV=3	v3 candidate catalog / Swiss-Prot	1.714697109319757	4.537680810881628	15.049856487178086	8.448646290676882	manual D-panel focus gene retained; B/C category set unchanged	gene-Cesc_009988	Beta-amylase OS=Glycine max OX=3847 GN=BMY1 PE=1 SV=3	v3 candidate catalog / Swiss-Prot	Biological Process: polysaccharide catabolic process (GO:0000272);; Molecular Function: beta-amylase activity (GO:0016161);;	K01177|0.0|ming:122062681|K01177 E3.2.1.2; beta-amylase [EC:3.2.1.2]	Glycosyl hydrolase family 14	Beta-amylase OS=Glycine max OX=3847 GN=BMY1 PE=1 SV=3	Beta-amylase [Glycine soja]	multi_annotation_supported	2162	Beta-amylase OS=Glycine max OX=3847 GN=BMY1 PE=1 SV=3	Glycine max			OG0006851	True	True	True	moderate-to-high homology-supported
17	Starch degradation	GY2U013960	BAM9	BAM9	Inactive beta-amylase 9 OS=Arabidopsis thaliana OX=3702 GN=BAM9 PE=2 SV=1	v3 candidate catalog / Swiss-Prot	1.1716696756392493	1.027767538589052	12.693921615053023	2.146183884051181	top within-category combined variability/expression score	gene-Cesc_014835	Inactive beta-amylase 9 OS=Arabidopsis thaliana OX=3702 GN=BAM9 PE=2 SV=1	v3 candidate catalog / Swiss-Prot	Biological Process: polysaccharide catabolic process (GO:0000272);; Cellular Component: cytoplasm (GO:0005737);; Molecular Function: beta-amylase activity (GO:0016161);;	K01177|1e-121|soe:110781747|K01177 E3.2.1.2; beta-amylase [EC:3.2.1.2]	Glycosyl hydrolase family 14	Inactive beta-amylase 9 OS=Arabidopsis thaliana OX=3702 GN=BAM9 PE=2 SV=1	PREDICTED: inactive beta-amylase 9 [Juglans regia]	multi_annotation_supported	552	Inactive beta-amylase 9 OS=Arabidopsis thaliana OX=3702 GN=BAM9 PE=2 SV=1	Arabidopsis thaliana			OG0006659	True	True	True	moderate-to-high homology-supported
18	Starch degradation	GY2U007074	AMY2	AMY2	Probable alpha-amylase 2 OS=Arabidopsis thaliana OX=3702 GN=AMY2 PE=2 SV=1	v3 candidate catalog / Swiss-Prot	0.7686649062142238	1.122368677265306	10.535455916014788	0.6589495838102306	top within-category combined variability/expression score	gene-Cesc_006085	Probable alpha-amylase 2 OS=Arabidopsis thaliana OX=3702 GN=AMY2 PE=2 SV=1	v3 candidate catalog / Swiss-Prot	Molecular Function: alpha-amylase activity (GO:0004556);; Molecular Function: calcium ion binding (GO:0005509);; Cellular Component: extracellular region (GO:0005576);; Cellular Component: cytosol (GO:0005829);; Biological Process: carbohydrate metabolic process (GO:0005975);;	K01176|0.0|mesc:110615281|K01176 AMY; alpha-amylase [EC:3.2.1.1]	Alpha-amylase C-terminal beta-sheet domain	Probable alpha-amylase 2 OS=Arabidopsis thaliana OX=3702 GN=AMY2 PE=2 SV=1	Alpha-amylase [Trema orientale]	multi_annotation_supported	409	Probable alpha-amylase 2 OS=Arabidopsis thaliana OX=3702 GN=AMY2 PE=2 SV=1	Arabidopsis thaliana			OG0002940	True	True	True	moderate-to-high homology-supported
19	Starch degradation	GY2U000484	PHS1	PHS1	Alpha-glucan phosphorylase, H isozyme OS=Solanum tuberosum OX=4113 PE=1 SV=1	v3 candidate catalog / Swiss-Prot	1.211910769987817	1.394208647584208	12.327208741363997	2.584638287296994	top within-category combined variability/expression score	gene-Cesc_001315	Alpha-glucan phosphorylase, H isozyme OS=Solanum tuberosum OX=4113 PE=1 SV=1	v3 candidate catalog / Swiss-Prot	Cellular Component: cytoplasm (GO:0005737);; Biological Process: carbohydrate metabolic process (GO:0005975);; Molecular Function: glycogen phosphorylase activity (GO:0008184);; Molecular Function: pyridoxal phosphate binding (GO:0030170);;	K00688|0.0|tss:122662053|K00688 PYG; glycogen phosphorylase [EC:2.4.1.1]	Carbohydrate phosphorylase	Alpha-glucan phosphorylase, H isozyme OS=Solanum tuberosum OX=4113 PE=1 SV=1	Glycogen/starch/alpha-glucan phosphorylase [Trema orientale]	multi_annotation_supported	875	Alpha-glucan phosphorylase, H isozyme OS=Solanum tuberosum OX=4113 PE=1 SV=1	Solanum tuberosum			OG0009264	True	True	True	moderate-to-high homology-supported
20	Starch degradation	GY2U007361	DPE1	DPE1	4-alpha-glucanotransferase, chloroplastic/amyloplastic OS=Solanum tuberosum OX=4113 GN=DPEP PE=1 SV=1	v3 candidate catalog / Swiss-Prot	0.688110232790306	1.2576978273939912	12.029904770370978	1.0701572026560278	top within-category combined variability/expression score	gene-Cesc_007274	4-alpha-glucanotransferase, chloroplastic/amyloplastic OS=Solanum tuberosum OX=4113 GN=DPEP PE=1 SV=1	v3 candidate catalog / Swiss-Prot	Molecular Function: 4-alpha-glucanotransferase activity (GO:0004134);; Cellular Component: amyloplast (GO:0009501);; Cellular Component: chloroplast (GO:0009507);;	K00705|0.0|nnu:104600019|K00705 malQ; 4-alpha-glucanotransferase [EC:2.4.1.25]	4-alpha-glucanotransferase	4-alpha-glucanotransferase, chloroplastic/amyloplastic OS=Solanum tuberosum OX=4113 GN=DPEP PE=1 SV=1	DISPROPORTIONATING ENZYME family protein [Populus alba]	multi_annotation_supported	599	4-alpha-glucanotransferase, chloroplastic/amyloplastic OS=Solanum tuberosum OX=4113 GN=DPEP PE=1 SV=1	Solanum tuberosum			OG0011490	True	True	True	moderate-to-high homology-supported
