## Supplementary material for "A chromosome-scale genome and transcriptomic atlas of taro (Colocasia esculenta) corm development": Data S1: Adjacent_stage_enrichment_nonredundant.tsv

database	transition	direction	ontology	term_id	term_name	n_background	n_foreground	background_hits	foreground_hits	fold_enrichment	odds_ratio	p_value	foreground_gene_ids	q_value	representative_rule
GO_BP	S2_vs_S1	UP	Biological Process	GO:0006351	transcription, DNA-templated	9854	110	1180	29	2.201587057010786	2.6728984994261564	2.6015045629129582e-05	GY2U000526;GY2U001111;GY2U001356;GY2U001703;GY2U001732;GY2U002961;GY2U004238;GY2U005405;GY2U005586;GY2U005899;GY2U006930;GY2U007220;GY2U008698;GY2U010240;GY2U010645;GY2U010934;GY2U011325;GY2U012165;GY2U012241;GY2U012824;GY2U012862;GY2U013490;GY2U014308;GY2U015725;GY2U015845;GY2U016384;GY2U017291;GY2U017779;GY2U018136	0.0010267444441117363	lowest q retained; Jaccard gene overlap < 0.70
GO_BP	S2_vs_S1	UP	Biological Process	GO:0007623	circadian rhythm	9854	110	56	6	9.598051948051948	11.185384615384615	3.480489641056733e-05	GY2U000526;GY2U001911;GY2U004692;GY2U011225;GY2U015675;GY2U017908	0.0010267444441117363	lowest q retained; Jaccard gene overlap < 0.70
GO_BP	S2_vs_S1	UP	Biological Process	GO:0048511	rhythmic process	9854	110	21	4	17.06320346320346	21.591564927857934	7.599989482007774e-05	GY2U001111;GY2U002961;GY2U015725;GY2U015845	0.0014946645981281953	lowest q retained; Jaccard gene overlap < 0.70
GO_BP	S2_vs_S1	UP	Biological Process	GO:0030154	cell differentiation	9854	110	143	7	4.385123966942149	4.801256424900057	0.0010726570978345001	GY2U001911;GY2U004238;GY2U004692;GY2U010240;GY2U011225;GY2U012684;GY2U017908	0.015821692193058876	lowest q retained; Jaccard gene overlap < 0.70
GO_BP	S2_vs_S1	UP	Biological Process	GO:0070814	hydrogen sulfide biosynthetic process	9854	110	7	2	25.594805194805193	36.07037037037037	0.002500096347348114	GY2U008002;GY2U010801	0.027183562400220757	lowest q retained; Jaccard gene overlap < 0.70
GO_BP	S2_vs_S1	DOWN	Biological Process	GO:0042744	hydrogen peroxide catabolic process	9854	52	42	5	22.55952380952381	28.076480736055203	2.4667388257104368e-06	GY2U002806;GY2U005843;GY2U013390;GY2U015638;GY2U016498	3.946782121136699e-05	lowest q retained; Jaccard gene overlap < 0.70
GO_BP	S2_vs_S1	DOWN	Biological Process	GO:0031640	killing of cells of another organism	9854	52	7	2	54.142857142857146	78.376	0.0005639719218445606	GY2U008809;GY2U017381	0.0045117753747564845	lowest q retained; Jaccard gene overlap < 0.70
GO_BP	S2_vs_S1	DOWN	Biological Process	GO:0006857	oligopeptide transport	9854	52	9	2	42.111111111111114	55.97142857142857	0.0009602903854339208	GY2U002421;GY2U002850	0.005121548722314244	lowest q retained; Jaccard gene overlap < 0.70
GO_BP	S2_vs_S1	DOWN	Biological Process	GO:0009664	plant-type cell wall organization	9854	52	28	2	13.535714285714286	15.04	0.00945766200999458	GY2U001374;GY2U016498	0.030264518431982655	lowest q retained; Jaccard gene overlap < 0.70
GO_BP	S2_vs_S1	DOWN	Biological Process	GO:0006099	tricarboxylic acid cycle	9854	52	37	2	10.243243243243244	11.162285714285714	0.016168152622065148	GY2U011431;GY2U011438	0.03752185723309682	lowest q retained; Jaccard gene overlap < 0.70
GO_BP	S3_vs_S2	UP	Biological Process	GO:0071456	cellular response to hypoxia	9854	213	5	3	27.75774647887324	68.85	9.644953548447421e-05	GY2U002046;GY2U008642;GY2U008643	0.003913337184463514	lowest q retained; Jaccard gene overlap < 0.70
GO_BP	S3_vs_S2	UP	Biological Process	GO:1900865	chloroplast RNA modification	9854	213	25	5	9.252582159624412	11.563701923076923	0.00016807507794447702	GY2U000005;GY2U000135;GY2U006357;GY2U008512;GY2U018323	0.003913337184463514	lowest q retained; Jaccard gene overlap < 0.70
GO_BP	S3_vs_S2	UP	Biological Process	GO:0007623	circadian rhythm	9854	213	56	7	5.782863849765259	6.651872399445215	0.00018851566576688235	GY2U000526;GY2U001911;GY2U005946;GY2U007486;GY2U008791;GY2U010613;GY2U011225	0.003913337184463514	lowest q retained; Jaccard gene overlap < 0.70
GO_BP	S3_vs_S2	UP	Biological Process	GO:0009409	response to cold	9854	213	163	12	3.405858463665428	3.752100425027182	0.00021102859101146314	GY2U000534;GY2U001911;GY2U002242;GY2U002427;GY2U002969;GY2U005650;GY2U005946;GY2U007907;GY2U011225;GY2U014126;GY2U016152;GY2U017547	0.003913337184463514	lowest q retained; Jaccard gene overlap < 0.70
GO_BP	S3_vs_S2	UP	Biological Process	GO:0006950	response to stress	9854	213	41	6	6.7701820680178635	7.95527950310559	0.0002271906385483128	GY2U007571;GY2U009528;GY2U016264;GY2U017159;GY2U017162;GY2U019223	0.003913337184463514	lowest q retained; Jaccard gene overlap < 0.70
GO_BP	S3_vs_S2	DOWN	Biological Process	GO:0015995	chlorophyll biosynthetic process	9854	196	36	7	9.77579365079365	12.29757343550447	5.664966433660042e-06	GY2U000907;GY2U001002;GY2U003482;GY2U005165;GY2U015068;GY2U017112;GY2U017488	0.0005721616097996642	lowest q retained; Jaccard gene overlap < 0.70
GO_BP	S3_vs_S2	DOWN	Biological Process	GO:0048511	rhythmic process	9854	196	21	5	11.970359572400389	15.775523560209423	4.6450804215871954e-05	GY2U001111;GY2U008639;GY2U013682;GY2U015845;GY2U017124	0.002345765612901534	lowest q retained; Jaccard gene overlap < 0.70
GO_BP	S3_vs_S2	DOWN	Biological Process	GO:0005992	trehalose biosynthetic process	9854	196	13	4	15.46938775510204	22.33564814814815	9.429369984804596e-05	GY2U004162;GY2U012373;GY2U015762;GY2U016117	0.0031745545615508805	lowest q retained; Jaccard gene overlap < 0.70
GO_BP	S3_vs_S2	DOWN	Biological Process	GO:0009739	response to gibberellin	9854	196	36	5	6.982709750566894	8.129538929234927	0.0006755168970581176	GY2U002663;GY2U004544;GY2U009474;GY2U015733;GY2U016886	0.013645441320573975	lowest q retained; Jaccard gene overlap < 0.70
GO_BP	S3_vs_S2	DOWN	Biological Process	GO:0034220	ion transmembrane transport	9854	196	12	3	12.568877551020408	16.664939550949914	0.0014933616211221855	GY2U001055;GY2U009212;GY2U013266	0.0241526602184934	lowest q retained; Jaccard gene overlap < 0.70
GO_BP	S4_vs_S3	UP	Biological Process	GO:0019252	starch biosynthetic process	9854	264	24	5	7.776199494949496	9.724649461491566	0.0003718735967947188	GY2U003073;GY2U003909;GY2U011651;GY2U017301;GY2U018566	0.044982829102392395	lowest q retained; Jaccard gene overlap < 0.70
GO_BP	S4_vs_S3	UP	Biological Process	GO:0000103	sulfate assimilation	9854	264	9	3	12.441919191919192	18.36015325670498	0.0014167820189729889	GY2U000644;GY2U008002;GY2U010801	0.044982829102392395	lowest q retained; Jaccard gene overlap < 0.70
GO_BP	S4_vs_S3	UP	Biological Process	GO:0005978	glycogen biosynthetic process	9854	264	9	3	12.441919191919192	18.36015325670498	0.0014167820189729889	GY2U003909;GY2U011651;GY2U018566	0.044982829102392395	lowest q retained; Jaccard gene overlap < 0.70
GO_BP	S4_vs_S3	UP	Biological Process	GO:0055062	phosphate ion homeostasis	9854	264	9	3	12.441919191919192	18.36015325670498	0.0014167820189729889	GY2U001680;GY2U008621;GY2U016266	0.044982829102392395	lowest q retained; Jaccard gene overlap < 0.70
GO_BP	S4_vs_S3	UP	Biological Process	GO:0008643	carbohydrate transport	9854	264	34	5	5.489081996434938	6.364665157768606	0.0019567223626423057	GY2U001232;GY2U001233;GY2U001234;GY2U001470;GY2U008621	0.049700748011114564	lowest q retained; Jaccard gene overlap < 0.70
GO_BP	S4_vs_S3	DOWN	Biological Process	GO:0009734	auxin-activated signaling pathway	9854	489	166	33	4.005987138739005	5.023347843292441	4.698973819582357e-12	GY2U000431;GY2U001582;GY2U001759;GY2U001825;GY2U002728;GY2U006473;GY2U007028;GY2U007217;GY2U007264;GY2U007350;GY2U007705;GY2U007733;GY2U008604;GY2U009299;GY2U009346;GY2U011178;GY2U011354;GY2U011446;GY2U011758;GY2U013863;GY2U013967;GY2U015374;GY2U016430;GY2U016545;GY2U017222;GY2U017266;GY2U017340;GY2U017391;GY2U017738;GY2U017747;GY2U018453;GY2U018827;GY2U018846	1.0196773188493715e-09	lowest q retained; Jaccard gene overlap < 0.70
GO_BP	S4_vs_S3	DOWN	Biological Process	GO:0006351	transcription, DNA-templated	9854	489	1180	87	1.485733596755745	1.6378855948983353	7.501168887117141e-05	GY2U000356;GY2U000398;GY2U000555;GY2U000841;GY2U000906;GY2U001138;GY2U001287;GY2U001582;GY2U001700;GY2U001732;GY2U001825;GY2U002038;GY2U002046;GY2U002617;GY2U002860;GY2U002973;GY2U002974;GY2U003083;GY2U003313;GY2U003385;GY2U003540;GY2U003925;GY2U004022;GY2U004590;GY2U004841;GY2U004926;GY2U005198;GY2U005361;GY2U005703;GY2U005992;GY2U006089;GY2U006133;GY2U006711;GY2U006782;GY2U007195;GY2U007217;GY2…	0.008138768242522099	lowest q retained; Jaccard gene overlap < 0.70
GO_BP	S4_vs_S3	DOWN	Biological Process	GO:0009733	response to auxin	9854	489	104	15	2.9064417177914113	3.2982506044659368	0.00017704103302729944	GY2U000301;GY2U001582;GY2U001825;GY2U005703;GY2U006473;GY2U007350;GY2U009299;GY2U009346;GY2U011354;GY2U012164;GY2U015374;GY2U016430;GY2U016545;GY2U017266;GY2U017340	0.012805968055641326	lowest q retained; Jaccard gene overlap < 0.70
GO_BP	S4_vs_S3	DOWN	Biological Process	GO:0007018	microtubule-based movement	9854	489	50	9	3.627239263803681	4.264024390243902	0.0006877462920525658	GY2U000456;GY2U000535;GY2U003245;GY2U005292;GY2U006801;GY2U009042;GY2U013638;GY2U013956;GY2U016188	0.03493065106509416	lowest q retained; Jaccard gene overlap < 0.70
GO_BP	S4_vs_S3	DOWN	Biological Process	GO:0090307	mitotic spindle assembly	9854	489	10	4	8.060531697341515	12.864604810996564	0.000990027513936941	GY2U007529;GY2U010966;GY2U017975;GY2U018771	0.03493065106509416	lowest q retained; Jaccard gene overlap < 0.70
GO_BP	S5_vs_S4	UP	Biological Process	GO:0009451	RNA modification	9854	388	399	53	3.373524016226132	4.170131998964714	2.718501195923472e-15	GY2U000309;GY2U000423;GY2U001316;GY2U001535;GY2U001565;GY2U001798;GY2U002392;GY2U002480;GY2U002535;GY2U002569;GY2U003004;GY2U003324;GY2U004019;GY2U004359;GY2U004838;GY2U004885;GY2U005005;GY2U005024;GY2U005375;GY2U005528;GY2U005851;GY2U005853;GY2U005933;GY2U006172;GY2U006531;GY2U007797;GY2U008225;GY2U008261;GY2U008381;GY2U008528;GY2U008910;GY2U009259;GY2U009545;GY2U011185;GY2U011332;GY2U011448;GY2…	4.240861865640616e-13	lowest q retained; Jaccard gene overlap < 0.70
GO_BP	S5_vs_S4	UP	Biological Process	GO:0009408	response to heat	9854	388	84	17	5.139850270004909	6.428088667176248	2.105325809030187e-08	GY2U001880;GY2U001926;GY2U003086;GY2U003796;GY2U003798;GY2U006429;GY2U006451;GY2U007586;GY2U008601;GY2U010162;GY2U012105;GY2U013708;GY2U017812;GY2U018362;GY2U018397;GY2U018963;GY2U019060	1.6421541310435458e-06	lowest q retained; Jaccard gene overlap < 0.70
GO_BP	S5_vs_S4	UP	Biological Process	GO:0031425	chloroplast RNA processing	9854	388	25	6	6.095257731958763	7.809589418572609	0.00033572674483296744	GY2U001316;GY2U001758;GY2U005528;GY2U008225;GY2U008528;GY2U016805	0.017457790731314305	lowest q retained; Jaccard gene overlap < 0.70
GO_BP	S5_vs_S4	UP	Biological Process	GO:0009644	response to high light intensity	9854	388	29	6	5.254532527550658	6.4486683359890735	0.0007880773941719753	GY2U001880;GY2U003798;GY2U004873;GY2U005591;GY2U008601;GY2U018362	0.030735018372707038	lowest q retained; Jaccard gene overlap < 0.70
GO_BP	S5_vs_S4	DOWN	Biological Process	GO:0071555	cell wall organization	9854	931	196	51	2.7540827286876084	3.5084482758620688	9.415307549722927e-12	GY2U000733;GY2U000767;GY2U001252;GY2U001253;GY2U001534;GY2U001554;GY2U001596;GY2U001639;GY2U001695;GY2U001892;GY2U002315;GY2U002906;GY2U003095;GY2U003244;GY2U004880;GY2U004978;GY2U005026;GY2U005200;GY2U005320;GY2U005390;GY2U005391;GY2U005392;GY2U005393;GY2U005395;GY2U005396;GY2U006402;GY2U007610;GY2U008338;GY2U008751;GY2U009170;GY2U009388;GY2U009904;GY2U009934;GY2U010242;GY2U010588;GY2U011053;GY2…	3.276527027303579e-09	lowest q retained; Jaccard gene overlap < 0.70
GO_BP	S5_vs_S4	DOWN	Biological Process	GO:0045490	pectin catabolic process	9854	931	39	15	4.070891514500537	6.071915938864628	1.090153741117732e-06	GY2U001588;GY2U001663;GY2U002718;GY2U002720;GY2U002926;GY2U003517;GY2U006385;GY2U007122;GY2U007878;GY2U008533;GY2U008602;GY2U009943;GY2U012952;GY2U017168;GY2U017739	0.00018968675095448536	lowest q retained; Jaccard gene overlap < 0.70
GO_BP	S5_vs_S4	DOWN	Biological Process	GO:0010411	xyloglucan metabolic process	9854	931	28	12	4.536136259014884	7.269042437431991	3.430516302519522e-06	GY2U001247;GY2U005390;GY2U005391;GY2U005392;GY2U005393;GY2U005395;GY2U005396;GY2U008338;GY2U009934;GY2U011053;GY2U013101;GY2U016224	0.0003979398910922645	lowest q retained; Jaccard gene overlap < 0.70
GO_BP	S5_vs_S4	DOWN	Biological Process	GO:0019438	aromatic compound biosynthetic process	9854	931	8	6	7.938238453276048	28.932972972972973	1.6595544429375415e-05	GY2U017989;GY2U017990;GY2U017991;GY2U017992;GY2U017993;GY2U017997	0.0014438123653556611	lowest q retained; Jaccard gene overlap < 0.70
GO_BP	S5_vs_S4	DOWN	Biological Process	GO:0009664	plant-type cell wall organization	9854	931	28	10	3.7801135491790703	5.371576788514899	0.0001452170699984099	GY2U001155;GY2U001374;GY2U001421;GY2U002593;GY2U005693;GY2U006024;GY2U007328;GY2U011441;GY2U014430;GY2U016498	0.008369567354209498	lowest q retained; Jaccard gene overlap < 0.70
GO_BP	S6_vs_S5	UP	Biological Process	GO:0006351	transcription, DNA-templated	9854	940	1180	155	1.3770014424810673	1.5197079384806587	1.036974818439351e-05	GY2U000348;GY2U000580;GY2U000810;GY2U000829;GY2U000841;GY2U000868;GY2U001282;GY2U001327;GY2U001384;GY2U001467;GY2U001576;GY2U001700;GY2U001732;GY2U002084;GY2U002112;GY2U002166;GY2U002168;GY2U002415;GY2U002497;GY2U002509;GY2U002751;GY2U002808;GY2U002860;GY2U002948;GY2U003332;GY2U003339;GY2U003454;GY2U003486;GY2U003499;GY2U003521;GY2U003865;GY2U003925;GY2U004108;GY2U004295;GY2U004303;GY2U004340;GY2…	0.004158269021941797	lowest q retained; Jaccard gene overlap < 0.70
GO_BP	S6_vs_S5	DOWN	Biological Process	GO:0071555	cell wall organization	9854	1137	196	47	2.078231292517007	2.479502493688812	6.164281567960543e-07	GY2U000673;GY2U000733;GY2U000767;GY2U001554;GY2U001642;GY2U001696;GY2U001892;GY2U002716;GY2U003932;GY2U004327;GY2U004699;GY2U004978;GY2U005200;GY2U005389;GY2U005391;GY2U005394;GY2U005395;GY2U006019;GY2U006284;GY2U006381;GY2U006814;GY2U007014;GY2U007334;GY2U007414;GY2U008338;GY2U008846;GY2U009170;GY2U009250;GY2U009251;GY2U010029;GY2U012126;GY2U012378;GY2U012774;GY2U012818;GY2U012819;GY2U012944;GY2…	0.00023609198405288878	lowest q retained; Jaccard gene overlap < 0.70
GO_BP	S6_vs_S5	DOWN	Biological Process	GO:0045490	pectin catabolic process	9854	1137	39	16	3.5555555555555554	5.395182872435326	2.521772855559653e-06	GY2U001663;GY2U002717;GY2U002718;GY2U002719;GY2U002926;GY2U006383;GY2U006386;GY2U006848;GY2U006849;GY2U007878;GY2U008955;GY2U008963;GY2U009943;GY2U012553;GY2U012952;GY2U014170	0.00048291950183967355	lowest q retained; Jaccard gene overlap < 0.70
GO_BP	S6_vs_S5	DOWN	Biological Process	GO:0006457	protein folding	9854	1137	97	25	2.2336769759450172	2.699402977617906	7.471805409288284e-05	GY2U002686;GY2U003754;GY2U004274;GY2U004723;GY2U004803;GY2U006343;GY2U006451;GY2U006679;GY2U008342;GY2U009528;GY2U010095;GY2U010511;GY2U010657;GY2U011451;GY2U012828;GY2U013031;GY2U015419;GY2U015865;GY2U015949;GY2U016071;GY2U016765;GY2U018397;GY2U019180;GY2U019223;GY2U019225	0.009539004905858043	lowest q retained; Jaccard gene overlap < 0.70
GO_BP	S6_vs_S5	DOWN	Biological Process	GO:0051607	defense response to virus	9854	1137	29	11	3.28735632183908	4.721186106177226	0.000220928017272966	GY2U002962;GY2U003534;GY2U005243;GY2U006477;GY2U006890;GY2U007650;GY2U008429;GY2U011879;GY2U013720;GY2U014801;GY2U016013	0.021153857653886495	lowest q retained; Jaccard gene overlap < 0.70
GO_BP	S6_vs_S5	DOWN	Biological Process	GO:0042545	cell wall modification	9854	1137	30	11	3.1777777777777776	4.472188464055343	0.00031281113326266156	GY2U001663;GY2U002717;GY2U002718;GY2U002719;GY2U002926;GY2U006383;GY2U006386;GY2U006848;GY2U006849;GY2U009943;GY2U014170	0.023961332807919875	lowest q retained; Jaccard gene overlap < 0.70
KEGG	S2_vs_S1	UP	KEGG pathway	map04626	Plant-pathogen interaction	9678	111	824	23	2.4336788244555234	2.8603166496424923	4.807286437002865e-05	GY2U000800;GY2U001356;GY2U001714;GY2U002133;GY2U002517;GY2U003148;GY2U003945;GY2U005405;GY2U005586;GY2U005896;GY2U006304;GY2U006930;GY2U009783;GY2U012241;GY2U012460;GY2U014044;GY2U014438;GY2U014521;GY2U016292;GY2U016384;GY2U018136;GY2U018172;GY2U018351	0.0016344773885809739	top five significant KEGG pathways per transition/direction
KEGG	S2_vs_S1	UP	KEGG pathway	map04712	Circadian rhythm - plant	9678	111	159	8	4.386877443481217	4.843309972352601	0.000469200231104468	GY2U001703;GY2U001911;GY2U002961;GY2U006717;GY2U010645;GY2U011225;GY2U012684;GY2U015725	0.007976403928775955	top five significant KEGG pathways per transition/direction
KEGG	S2_vs_S1	UP	KEGG pathway	map04075	Plant hormone signal transduction	9678	111	638	17	2.323222909429806	2.605303731113167	0.0009057235857888616	GY2U000526;GY2U000677;GY2U001714;GY2U002133;GY2U003436;GY2U005049;GY2U005391;GY2U005392;GY2U005395;GY2U005914;GY2U006717;GY2U007444;GY2U011190;GY2U012408;GY2U012824;GY2U016292;GY2U017779	0.010264867305607099	top five significant KEGG pathways per transition/direction
KEGG	S2_vs_S1	UP	KEGG pathway	map04016	MAPK signaling pathway - plant	9678	111	615	15	2.126565589980224	2.33515625	0.00431460152676418	GY2U001714;GY2U002133;GY2U003148;GY2U004509;GY2U005049;GY2U005405;GY2U005413;GY2U005914;GY2U006304;GY2U012165;GY2U012241;GY2U012460;GY2U014521;GY2U016292;GY2U018351	0.03667411297749553	top five significant KEGG pathways per transition/direction
KEGG	S2_vs_S1	DOWN	KEGG pathway	map00480	Glutathione metabolism	9678	52	99	7	13.15967365967366	16.120289855072464	8.687485438205e-07	GY2U002806;GY2U005252;GY2U005843;GY2U010876;GY2U011431;GY2U013390;GY2U018051	1.65062223325895e-05	top five significant KEGG pathways per transition/direction
KEGG	S2_vs_S1	DOWN	KEGG pathway	map00630	Glyoxylate and dicarboxylate metabolism	9678	52	161	5	5.779980888676541	6.457992362247682	0.0016560761713249124	GY2U001700;GY2U002753;GY2U011438;GY2U015638;GY2U016111	0.015568281197790112	top five significant KEGG pathways per transition/direction
KEGG	S2_vs_S1	DOWN	KEGG pathway	map00020	Citrate cycle (TCA cycle)	9678	52	106	4	7.023222060957911	7.781045751633987	0.002458149662808965	GY2U001700;GY2U011431;GY2U011438;GY2U016111	0.015568281197790112	top five significant KEGG pathways per transition/direction
KEGG	S2_vs_S1	DOWN	KEGG pathway	map00073	Cutin, suberine and wax biosynthesis	9678	52	30	2	12.407692307692308	13.711428571428572	0.011188610229967276	GY2U006897;GY2U019154	0.04349528790605166	top five significant KEGG pathways per transition/direction
KEGG	S2_vs_S1	DOWN	KEGG pathway	map00620	Pyruvate metabolism	9678	52	164	4	4.539399624765479	4.930208333333334	0.011446128396329382	GY2U001700;GY2U011438;GY2U016111;GY2U016398	0.04349528790605166	top five significant KEGG pathways per transition/direction
KEGG	S3_vs_S2	UP	KEGG pathway	map04141	Protein processing in endoplasmic reticulum	9678	206	422	27	3.0058666543965398	3.466218796407609	2.73408569305296e-07	GY2U001516;GY2U001904;GY2U001977;GY2U004762;GY2U005194;GY2U005728;GY2U005732;GY2U006397;GY2U007138;GY2U007907;GY2U009528;GY2U010657;GY2U011913;GY2U012104;GY2U012739;GY2U013346;GY2U013774;GY2U014126;GY2U015460;GY2U015891;GY2U016324;GY2U016795;GY2U017937;GY2U018362;GY2U018397;GY2U018963;GY2U019223	1.3943837034570096e-05	top five significant KEGG pathways per transition/direction
KEGG	S3_vs_S2	UP	KEGG pathway	map04712	Circadian rhythm - plant	9678	206	159	14	4.136655065030225	4.690301724137931	7.006117187829533e-06	GY2U001703;GY2U001911;GY2U002070;GY2U002373;GY2U007486;GY2U008791;GY2U009761;GY2U010613;GY2U011225;GY2U011273;GY2U011486;GY2U013571;GY2U018965;GY2U019303	0.00017865598828965308	top five significant KEGG pathways per transition/direction
KEGG	S3_vs_S2	UP	KEGG pathway	map00790	Folate biosynthesis	9678	206	93	10	5.051675540244284	5.771453159577084	2.6632519064500358e-05	GY2U000005;GY2U000135;GY2U005005;GY2U005468;GY2U006357;GY2U008331;GY2U008512;GY2U015177;GY2U017899;GY2U018323	0.0004527528240965061	top five significant KEGG pathways per transition/direction
KEGG	S3_vs_S2	UP	KEGG pathway	map00944	Flavone and flavonol biosynthesis	9678	206	15	3	9.396116504854369	11.650246305418719	0.003579599761306788	GY2U002296;GY2U008594;GY2U011113	0.04563989695666155	top five significant KEGG pathways per transition/direction
KEGG	S3_vs_S2	DOWN	KEGG pathway	map04712	Circadian rhythm - plant	9678	199	159	18	5.505641414620271	6.5861055601269545	3.823797327908586e-09	GY2U000829;GY2U002497;GY2U003730;GY2U004108;GY2U004544;GY2U005331;GY2U005434;GY2U006929;GY2U007217;GY2U008639;GY2U009453;GY2U010256;GY2U012068;GY2U015733;GY2U016103;GY2U016886;GY2U018210;GY2U018522	1.9883746105124645e-07	top five significant KEGG pathways per transition/direction
KEGG	S3_vs_S2	DOWN	KEGG pathway	map00860	Porphyrin metabolism	9678	199	99	10	4.9124409928430035	5.58230782949884	3.423618239416132e-05	GY2U000907;GY2U001002;GY2U003482;GY2U003750;GY2U005165;GY2U009228;GY2U012325;GY2U016329;GY2U017112;GY2U017488	0.0008901407422481943	top five significant KEGG pathways per transition/direction
KEGG	S3_vs_S2	DOWN	KEGG pathway	map00940	Phenylpropanoid biosynthesis	9678	199	144	9	3.0395728643216082	3.27859649122807	0.0028594307692148854	GY2U002722;GY2U004694;GY2U005259;GY2U005501;GY2U009916;GY2U010089;GY2U012218;GY2U013450;GY2U016498	0.04956346666639135	top five significant KEGG pathways per transition/direction
KEGG	S4_vs_S3	UP	KEGG pathway	map00500	Starch and sucrose metabolism	9678	246	338	20	2.3278972434694762	2.5363165803973953	0.0003816307245174205	GY2U000484;GY2U000851;GY2U001698;GY2U002634;GY2U002763;GY2U003073;GY2U003493;GY2U003909;GY2U006353;GY2U007074;GY2U008245;GY2U009954;GY2U011651;GY2U012722;GY2U012788;GY2U014121;GY2U014203;GY2U014469;GY2U017301;GY2U018566	0.02480599709363233	top five significant KEGG pathways per transition/direction
KEGG	S4_vs_S3	DOWN	KEGG pathway	map04075	Plant hormone signal transduction	9678	490	638	57	1.7645895975945236	1.9501258084134625	1.586552274562317e-05	GY2U000076;GY2U000555;GY2U000841;GY2U000906;GY2U001138;GY2U001287;GY2U001582;GY2U001825;GY2U002191;GY2U003313;GY2U003385;GY2U005198;GY2U006089;GY2U006134;GY2U007028;GY2U007161;GY2U007264;GY2U007705;GY2U008338;GY2U008521;GY2U008604;GY2U008746;GY2U008931;GY2U009771;GY2U009832;GY2U009834;GY2U010144;GY2U011022;GY2U011354;GY2U011410;GY2U011415;GY2U011446;GY2U011989;GY2U012124;GY2U012278;GY2U013684;GY2…	0.0012533762969042304	top five significant KEGG pathways per transition/direction
KEGG	S4_vs_S3	DOWN	KEGG pathway	map04016	MAPK signaling pathway - plant	9678	490	615	51	1.6378894972623195	1.7763776474579558	0.00029796086131694827	GY2U000703;GY2U000906;GY2U001138;GY2U001287;GY2U001567;GY2U001598;GY2U001724;GY2U001759;GY2U001931;GY2U002462;GY2U002519;GY2U002893;GY2U003067;GY2U005484;GY2U006037;GY2U006284;GY2U006486;GY2U006782;GY2U007161;GY2U007403;GY2U007521;GY2U008740;GY2U008746;GY2U008931;GY2U009008;GY2U009010;GY2U009834;GY2U010339;GY2U010349;GY2U010462;GY2U010475;GY2U011178;GY2U011410;GY2U011415;GY2U011712;GY2U011719;GY2…	0.011769454022019456	top five significant KEGG pathways per transition/direction
KEGG	S4_vs_S3	DOWN	KEGG pathway	map04626	Plant-pathogen interaction	9678	490	824	63	1.5100901525658808	1.6338079748389738	0.0005435083445541293	GY2U000163;GY2U000398;GY2U000447;GY2U001152;GY2U001854;GY2U001931;GY2U002103;GY2U002462;GY2U002491;GY2U002893;GY2U004022;GY2U004265;GY2U004267;GY2U004272;GY2U004743;GY2U004841;GY2U005024;GY2U005224;GY2U005361;GY2U005484;GY2U005703;GY2U006026;GY2U006133;GY2U006284;GY2U006527;GY2U006711;GY2U006782;GY2U007053;GY2U007161;GY2U007403;GY2U007521;GY2U008265;GY2U008424;GY2U008740;GY2U009076;GY2U009528;GY2…	0.01431238640659207	top five significant KEGG pathways per transition/direction
KEGG	S4_vs_S3	DOWN	KEGG pathway	map00564	Glycerophospholipid metabolism	9678	490	137	16	2.3066885148219876	2.5294138159500643	0.0014892293413418917	GY2U000524;GY2U002237;GY2U002365;GY2U002745;GY2U004374;GY2U005733;GY2U007974;GY2U009088;GY2U011067;GY2U011721;GY2U012709;GY2U013319;GY2U016248;GY2U016767;GY2U018057;GY2U018527	0.029412279491502363	top five significant KEGG pathways per transition/direction
KEGG	S4_vs_S3	DOWN	KEGG pathway	map04814	Motor proteins	9678	490	128	15	2.3145727040816326	2.536096879366558	0.0020004510636624905	GY2U000456;GY2U000535;GY2U001285;GY2U003245;GY2U005292;GY2U006146;GY2U006801;GY2U008229;GY2U009042;GY2U010447;GY2U011182;GY2U013284;GY2U013638;GY2U013956;GY2U016188	0.03160712680586735	top five significant KEGG pathways per transition/direction
KEGG	S5_vs_S4	UP	KEGG pathway	map04141	Protein processing in endoplasmic reticulum	9678	372	422	40	2.465983794526831	2.814609222229231	9.959123708931657e-08	GY2U001516;GY2U001880;GY2U001950;GY2U001977;GY2U002510;GY2U002598;GY2U003774;GY2U004762;GY2U004803;GY2U005728;GY2U006397;GY2U006451;GY2U006923;GY2U007313;GY2U007907;GY2U009502;GY2U009528;GY2U009642;GY2U009645;GY2U009973;GY2U011451;GY2U011728;GY2U011979;GY2U012103;GY2U012104;GY2U012105;GY2U012739;GY2U012993;GY2U013346;GY2U015460;GY2U015630;GY2U015891;GY2U016324;GY2U016795;GY2U016981;GY2U018176;GY2…	7.369751544609426e-06	top five significant KEGG pathways per transition/direction
KEGG	S5_vs_S4	UP	KEGG pathway	map00790	Folate biosynthesis	9678	372	93	16	4.475893166840097	5.386837881219904	4.185598969686737e-07	GY2U001316;GY2U001758;GY2U005005;GY2U005375;GY2U005528;GY2U006357;GY2U006602;GY2U008225;GY2U008381;GY2U008512;GY2U009259;GY2U011185;GY2U013713;GY2U013806;GY2U016805;GY2U017939	1.5486716187840926e-05	top five significant KEGG pathways per transition/direction
KEGG	S5_vs_S4	UP	KEGG pathway	map00563	Glycosylphosphatidylinositol (GPI)-anchor biosynthesis	9678	372	277	28	2.629789216257133	2.9606332305968057	2.62810726235015e-06	GY2U000423;GY2U001565;GY2U001798;GY2U002535;GY2U002569;GY2U003324;GY2U004838;GY2U005851;GY2U005853;GY2U006172;GY2U006352;GY2U007797;GY2U008261;GY2U008528;GY2U008910;GY2U011332;GY2U011611;GY2U011754;GY2U013730;GY2U014109;GY2U015024;GY2U015332;GY2U015401;GY2U015690;GY2U017561;GY2U017760;GY2U018508;GY2U019011	6.482664580463703e-05	top five significant KEGG pathways per transition/direction
KEGG	S5_vs_S4	DOWN	KEGG pathway	map04075	Plant hormone signal transduction	9678	906	638	97	1.624083954410513	1.8242256134201873	6.694863575692485e-07	GY2U000076;GY2U000348;GY2U000556;GY2U000580;GY2U000677;GY2U000805;GY2U000906;GY2U000978;GY2U001108;GY2U001321;GY2U001714;GY2U001760;GY2U001938;GY2U001939;GY2U002133;GY2U002259;GY2U002288;GY2U002552;GY2U002706;GY2U002751;GY2U003385;GY2U003724;GY2U003753;GY2U005180;GY2U005198;GY2U005248;GY2U005363;GY2U005390;GY2U005391;GY2U005392;GY2U005393;GY2U005395;GY2U005396;GY2U005458;GY2U005914;GY2U006089;GY2…	7.766041747803281e-05	top five significant KEGG pathways per transition/direction
KEGG	S5_vs_S4	DOWN	KEGG pathway	map04016	MAPK signaling pathway - plant	9678	906	615	89	1.5458676573520702	1.707754885489433	1.5302769703811704e-05	GY2U000366;GY2U000684;GY2U000703;GY2U000805;GY2U000906;GY2U000978;GY2U001155;GY2U001567;GY2U001596;GY2U001598;GY2U001714;GY2U001760;GY2U001892;GY2U001938;GY2U001939;GY2U002133;GY2U002228;GY2U002288;GY2U002457;GY2U002465;GY2U002957;GY2U003089;GY2U003200;GY2U003724;GY2U004098;GY2U004373;GY2U004672;GY2U004978;GY2U005363;GY2U005405;GY2U005484;GY2U005914;GY2U006018;GY2U006027;GY2U006159;GY2U006486;GY2…	0.0008014578296980432	top five significant KEGG pathways per transition/direction
KEGG	S5_vs_S4	DOWN	KEGG pathway	map00520	Amino sugar and nucleotide sugar metabolism	9678	906	255	45	1.8850798597584728	2.1309109009457443	2.0727357664604568e-05	GY2U000303;GY2U000307;GY2U000767;GY2U000851;GY2U000904;GY2U001252;GY2U001253;GY2U001534;GY2U001639;GY2U001695;GY2U002253;GY2U002315;GY2U002495;GY2U002906;GY2U003398;GY2U004784;GY2U006109;GY2U006147;GY2U006402;GY2U007082;GY2U007174;GY2U008590;GY2U009170;GY2U009254;GY2U009359;GY2U009388;GY2U009904;GY2U010173;GY2U010242;GY2U010436;GY2U010588;GY2U011651;GY2U011857;GY2U012002;GY2U012781;GY2U013099;GY2…	0.0008014578296980432	top five significant KEGG pathways per transition/direction
KEGG	S5_vs_S4	DOWN	KEGG pathway	map00500	Starch and sucrose metabolism	9678	906	338	53	1.6750068576354873	1.8502745727154932	0.00011239473650268216	GY2U000851;GY2U001149;GY2U002229;GY2U002495;GY2U003073;GY2U003168;GY2U003398;GY2U004162;GY2U004410;GY2U004936;GY2U005176;GY2U006109;GY2U006691;GY2U007074;GY2U007082;GY2U008751;GY2U008863;GY2U009245;GY2U009254;GY2U009646;GY2U009647;GY2U009930;GY2U010433;GY2U010434;GY2U010436;GY2U011374;GY2U011520;GY2U011631;GY2U011651;GY2U011857;GY2U011924;GY2U012002;GY2U012250;GY2U012378;GY2U012451;GY2U013832;GY2…	0.002678802297483435	top five significant KEGG pathways per transition/direction
KEGG	S5_vs_S4	DOWN	KEGG pathway	map00040	Pentose and glucuronate interconversions	9678	906	173	32	1.9758833212111933	2.2411996689225377	0.0001289899210125473	GY2U000303;GY2U000335;GY2U000715;GY2U001588;GY2U001663;GY2U002718;GY2U002720;GY2U002926;GY2U003517;GY2U005313;GY2U006385;GY2U007122;GY2U007771;GY2U007878;GY2U008533;GY2U008602;GY2U008872;GY2U009582;GY2U009767;GY2U009943;GY2U010173;GY2U011010;GY2U011559;GY2U012818;GY2U012952;GY2U014611;GY2U014786;GY2U015605;GY2U016524;GY2U016591;GY2U017168;GY2U017739	0.002678802297483435	top five significant KEGG pathways per transition/direction
KEGG	S6_vs_S5	UP	KEGG pathway	map00940	Phenylpropanoid biosynthesis	9678	892	144	28	2.109678624813154	2.4221743295019156	0.0001064745661313884	GY2U000446;GY2U002444;GY2U002613;GY2U002723;GY2U004144;GY2U004694;GY2U005267;GY2U005268;GY2U005269;GY2U006888;GY2U009093;GY2U009486;GY2U009558;GY2U009673;GY2U010089;GY2U011187;GY2U012218;GY2U012627;GY2U013067;GY2U013329;GY2U013714;GY2U013728;GY2U014287;GY2U015398;GY2U015508;GY2U016782;GY2U016883;GY2U018240	0.011712202274452724	top five significant KEGG pathways per transition/direction
KEGG	S6_vs_S5	UP	KEGG pathway	map04712	Circadian rhythm - plant	9678	892	159	28	1.9106523394534225	2.1411153519932147	0.0005913343329204573	GY2U000453;GY2U000829;GY2U002497;GY2U003925;GY2U004108;GY2U004592;GY2U005331;GY2U005434;GY2U005544;GY2U006929;GY2U007101;GY2U007217;GY2U008639;GY2U009256;GY2U009782;GY2U010256;GY2U010613;GY2U011273;GY2U011486;GY2U013381;GY2U015402;GY2U015537;GY2U015733;GY2U016103;GY2U016558;GY2U016886;GY2U018210;GY2U018738	0.03252338831062515	top five significant KEGG pathways per transition/direction
KEGG	S6_vs_S5	DOWN	KEGG pathway	map04141	Protein processing in endoplasmic reticulum	9678	1096	422	74	1.5484398242640192	1.7132172661223204	6.972410398758085e-05	GY2U001516;GY2U001591;GY2U001904;GY2U001950;GY2U001977;GY2U002686;GY2U003335;GY2U003911;GY2U004274;GY2U004479;GY2U004723;GY2U004762;GY2U004803;GY2U005194;GY2U005728;GY2U005732;GY2U006343;GY2U006397;GY2U006451;GY2U006567;GY2U006679;GY2U006923;GY2U007313;GY2U007314;GY2U007695;GY2U007907;GY2U008342;GY2U009502;GY2U009528;GY2U009973;GY2U010095;GY2U010466;GY2U010657;GY2U010846;GY2U011451;GY2U011874;GY2…	0.008018271958571797	top five significant KEGG pathways per transition/direction
KEGG	S6_vs_S5	DOWN	KEGG pathway	map00603	Glycosphingolipid biosynthesis - globo and isoglobo series	9678	1096	10	6	5.298175182481752	11.804587155963302	0.000291889564036072	GY2U000385;GY2U003405;GY2U006019;GY2U008846;GY2U017475;GY2U017492	0.01678364993207414	top five significant KEGG pathways per transition/direction
KEGG	S6_vs_S5	DOWN	KEGG pathway	map00710	Carbon fixation in photosynthetic organisms	9678	1096	101	23	2.0108585676085857	2.3369895094033026	0.000745846090548316	GY2U000533;GY2U001016;GY2U001650;GY2U002046;GY2U003086;GY2U003125;GY2U003322;GY2U004700;GY2U004869;GY2U004925;GY2U004945;GY2U007220;GY2U007616;GY2U007630;GY2U007631;GY2U009391;GY2U010802;GY2U014221;GY2U017662;GY2U017950;GY2U018336;GY2U018501;GY2U018692	0.025170707468243427	top five significant KEGG pathways per transition/direction
KEGG	S6_vs_S5	DOWN	KEGG pathway	map00040	Pentose and glucuronate interconversions	9678	1096	173	34	1.7354331040884352	1.944627348968283	0.000875502868460641	GY2U000263;GY2U001663;GY2U002004;GY2U002717;GY2U002718;GY2U002719;GY2U002926;GY2U004368;GY2U004547;GY2U005650;GY2U005804;GY2U006383;GY2U006386;GY2U006848;GY2U006849;GY2U007145;GY2U007199;GY2U007878;GY2U008600;GY2U008955;GY2U008963;GY2U009663;GY2U009943;GY2U010540;GY2U012399;GY2U012553;GY2U012818;GY2U012819;GY2U012878;GY2U012952;GY2U014170;GY2U014963;GY2U016496;GY2U017485	0.025170707468243427	top five significant KEGG pathways per transition/direction
KEGG	S6_vs_S5	DOWN	KEGG pathway	map00051	Fructose and mannose metabolism	9678	1096	112	24	1.8922054223149116	2.1609565807327002	0.0014339343042661797	GY2U000533;GY2U001016;GY2U001698;GY2U004700;GY2U004945;GY2U008770;GY2U009433;GY2U009650;GY2U010592;GY2U011824;GY2U012095;GY2U012878;GY2U013308;GY2U014121;GY2U014157;GY2U014977;GY2U015407;GY2U015683;GY2U016456;GY2U016754;GY2U017272;GY2U017950;GY2U018336;GY2U018567	0.03298048899812213	top five significant KEGG pathways per transition/direction
