## Supplementary material for "A chromosome-scale genome and transcriptomic atlas of taro (Colocasia esculenta) corm development": Data S1: Corm_developmental_starch_enrichment.tsv

gene_set	universe_n	gene_set_n	corm_developmental_n	overlap_n	odds_ratio_fisher	odds_ratio_Haldane_corrected	odds_ratio_95CI_low	odds_ratio_95CI_high	p_value	q_value
Figure4_starch_sucrose_20	16767	20	522	9	25.891547049441787	26.11705685618729	11.009840641330173	61.953726765922575	3.1743458804902403e-09	3.1743458804902403e-09
