## Supplementary material for "A chromosome-scale genome and transcriptomic atlas of taro (Colocasia esculenta) corm development": Data S2: chromosome_10Mb_landscape.tsv

chromosome	start	end	gene_count	gc_fraction	repeat_bp	repeat_fraction
chr01	0	10000000	300	0.49551694135530844	3202811	0.3202811
chr01	10000000	20000000	236	0.4438098285897154	5744812	0.5744812
chr01	20000000	30000000	74	0.4254910098201964	9228482	0.9228482
chr01	30000000	40000000	36	0.4209972398895956	9706493	0.9706493
chr01	40000000	50000000	27	0.4183653	9715941	0.9715941
chr01	50000000	60000000	40	0.416429	9598164	0.9598164
chr01	60000000	70000000	15	0.4204667	9827282	0.9827282
chr01	70000000	80000000	21	0.4191597663906556	9916105	0.9916105
chr01	80000000	90000000	16	0.4231786	9797674	0.9797674
chr01	90000000	100000000	20	0.4173757737577376	9769600	0.97696
chr01	100000000	110000000	24	0.4221330213302133	9604506	0.9604506
chr01	110000000	120000000	19	0.4180951	9830990	0.983099
chr01	120000000	130000000	12	0.41562	9766893	0.9766893
chr01	130000000	140000000	20	0.4174190483809676	9889345	0.9889345
chr01	140000000	150000000	13	0.4137111	9850765	0.9850765
chr01	150000000	160000000	38	0.4225587	9510792	0.9510792
chr01	160000000	170000000	53	0.42210352103521037	9390248	0.9390248
chr01	170000000	180000000	80	0.42634076340763405	9074749	0.9074749
chr01	180000000	190000000	118	0.42737314746294924	8994780	0.899478
chr01	190000000	200000000	232	0.43066443986639197	7824588	0.7824588
chr01	200000000	209643804	428	0.4326677315631331	5399114	0.5598531450867313
chr02	0	10000000	316	0.43808232329293173	5768703	0.5768703
chr02	10000000	20000000	147	0.42984308901623114	8336792	0.8336792
chr02	20000000	30000000	68	0.42081715720100404	9071831	0.9071831
chr02	30000000	40000000	72	0.4202847199303951	9324129	0.9324129
chr02	40000000	50000000	22	0.416144	9803840	0.980384
chr02	50000000	60000000	37	0.4223353	9682933	0.9682933
chr02	60000000	70000000	36	0.4212980129801298	9692650	0.969265
chr02	70000000	80000000	36	0.420410004100041	9648696	0.9648696
chr02	80000000	90000000	18	0.4250530505305053	9684958	0.9684958
chr02	90000000	100000000	26	0.41999849998499983	9902414	0.9902414
chr02	100000000	110000000	21	0.4218930189301893	9751147	0.9751147
chr02	110000000	120000000	30	0.4215089150891509	9591135	0.9591135
chr02	120000000	130000000	51	0.4274362743627436	9299983	0.9299983
chr02	130000000	140000000	42	0.4245595	9503365	0.9503365
chr02	140000000	150000000	18	0.4129943	9779158	0.9779158
chr02	150000000	160000000	24	0.42044560445604456	9626152	0.9626152
chr02	160000000	170000000	46	0.42419468389367787	9294374	0.9294374
chr02	170000000	180000000	43	0.41802678026780266	9555301	0.9555301
chr02	180000000	190000000	140	0.4334492	8394008	0.8394008
chr02	190000000	200000000	228	0.43015360153601534	7824847	0.7824847
chr02	200000000	210000000	434	0.4277840113604544	5807589	0.5807589
chr02	210000000	212410053	23	0.5476311101872033	517914	0.2148973487305051
chr03	0	10000000	501	0.4348603944157766	5075502	0.5075502
chr03	10000000	20000000	186	0.4288303596431572	8125015	0.8125015
chr03	20000000	30000000	106	0.42714461433843015	8856498	0.8856498
chr03	30000000	40000000	75	0.42540407828548	9095298	0.9095298
chr03	40000000	50000000	23	0.4160930609306093	9758803	0.9758803
chr03	50000000	60000000	16	0.4168255	9885764	0.9885764
chr03	60000000	70000000	31	0.4143421434214342	9813663	0.9813663
chr03	70000000	80000000	24	0.4170986709867099	9732351	0.9732351
chr03	80000000	90000000	21	0.4190414904149041	9726270	0.972627
chr03	90000000	100000000	36	0.4159348	9755934	0.9755934
chr03	100000000	110000000	32	0.4166152	9741625	0.9741625
chr03	110000000	120000000	22	0.4195627956279563	9984581	0.9984581
chr03	120000000	130000000	18	0.4218328	9924992	0.9924992
chr03	130000000	140000000	9	0.4198301	10074566	1.0074566
chr03	140000000	150000000	13	0.4172785	9989338	0.9989338
chr03	150000000	160000000	18	0.4213383	9864591	0.9864591
chr03	160000000	170000000	52	0.4240264415864952	9401385	0.9401385
chr03	170000000	180000000	145	0.42656539696190887	8250289	0.8250289
chr03	180000000	182694571	65	0.42743250400572175	1697870	0.6301077240124681
chr04	0	10000000	384	0.4311272338170145	6038022	0.6038022
chr04	10000000	20000000	218	0.42487979278756727	7715658	0.7715658
chr04	20000000	30000000	117	0.4259639596395964	8715953	0.8715953
chr04	30000000	40000000	63	0.4218739	9343004	0.9343004
chr04	40000000	50000000	31	0.4169524695246952	9769071	0.9769071
chr04	50000000	60000000	33	0.42190565716971506	9595600	0.95956
chr04	60000000	70000000	15	0.41986359727194544	9862508	0.9862508
chr04	70000000	80000000	19	0.41453274532745327	9839915	0.9839915
chr04	80000000	90000000	18	0.4190193	9995128	0.9995128
chr04	90000000	100000000	17	0.4154572	9846295	0.9846295
chr04	100000000	110000000	20	0.4183824838248382	9842894	0.9842894
chr04	110000000	120000000	15	0.4232149321493215	9721724	0.9721724
chr04	120000000	130000000	15	0.4173448	9945236	0.9945236
chr04	130000000	140000000	20	0.41946528930578614	9905520	0.990552
chr04	140000000	150000000	26	0.4179497	9747620	0.974762
chr04	150000000	160000000	22	0.4191946	9820079	0.9820079
chr04	160000000	170000000	51	0.4257114	9426280	0.942628
chr04	170000000	180000000	44	0.419469794697947	9505931	0.9505931
chr04	180000000	190000000	134	0.42716442986579195	8078340	0.807834
chr04	190000000	197562039	222	0.4396144957001108	3572806	0.4724659579248401
chr05	0	10000000	356	0.4502749219937595	5062372	0.5062372
chr05	10000000	20000000	183	0.4328497569951399	7968361	0.7968361
chr05	20000000	30000000	98	0.42780479023951196	9126861	0.9126861
chr05	30000000	40000000	79	0.42553841076821536	8874255	0.8874255
chr05	40000000	50000000	39	0.4221747652429573	9412334	0.9412334
chr05	50000000	60000000	51	0.4195770788539427	9517046	0.9517046
chr05	60000000	70000000	34	0.41610356103561036	9713359	0.9713359
chr05	70000000	80000000	28	0.4204532045320453	9693005	0.9693005
chr05	80000000	90000000	33	0.4212959129591296	9765513	0.9765513
chr05	90000000	100000000	24	0.4183739	9799173	0.9799173
chr05	100000000	110000000	26	0.417059770597706	9886932	0.9886932
chr05	110000000	120000000	21	0.4202323	9883253	0.9883253
chr05	120000000	130000000	24	0.4260720607206072	9740952	0.9740952
chr05	130000000	140000000	44	0.42008160081600815	9559898	0.9559898
chr05	140000000	150000000	45	0.4241187411874119	9387876	0.9387876
chr05	150000000	160000000	52	0.4195588	9391227	0.9391227
chr05	160000000	170000000	141	0.4198406936277451	7878160	0.787816
chr05	170000000	177153603	294	0.4389042223462692	3563799	0.49818238445717494
chr06	0	10000000	335	0.454091604580229	4461543	0.4461543
chr06	10000000	20000000	142	0.43350910527315817	8178119	0.8178119
chr06	20000000	30000000	86	0.4296111922238445	8868071	0.8868071
chr06	30000000	40000000	37	0.4240763222896687	9435779	0.9435779
chr06	40000000	50000000	16	0.4148091	9865512	0.9865512
chr06	50000000	60000000	21	0.4189556	9921439	0.9921439
chr06	60000000	70000000	13	0.41650463009260186	9890015	0.9890015
chr06	70000000	80000000	24	0.4157195	9786073	0.9786073
chr06	80000000	90000000	28	0.42074671493429866	9751197	0.9751197
chr06	90000000	100000000	21	0.4249277	9818362	0.9818362
chr06	100000000	110000000	10	0.4186666866668667	10077385	1.0077385
chr06	110000000	120000000	33	0.4202758082742482	9878254	0.9878254
chr06	120000000	130000000	32	0.4224817	9785552	0.9785552
chr06	130000000	140000000	40	0.4179478589571791	9765857	0.9765857
chr06	140000000	150000000	58	0.4280755	9526984	0.9526984
chr06	150000000	160000000	84	0.42268538056141686	9145808	0.9145808
chr06	160000000	170000000	136	0.42891136734102026	8544040	0.854404
chr06	170000000	180000000	256	0.4215479238339067	6563862	0.6563862
chr06	180000000	185427653	210	0.4558729481397628	2381206	0.4387174345891309
chr07	0	10000000	91	0.42554844387551005	8814274	0.8814274
chr07	10000000	20000000	42	0.4243328433284333	9650347	0.9650347
chr07	20000000	30000000	23	0.4203868	9827820	0.982782
chr07	30000000	40000000	12	0.41529865298652985	9958035	0.9958035
chr07	40000000	50000000	33	0.4180906	9365892	0.9365892
chr07	50000000	60000000	49	0.415247504950099	9393389	0.9393389
chr07	60000000	70000000	83	0.4229327	8543741	0.8543741
chr07	70000000	80000000	171	0.428279882798828	7743575	0.7743575
chr07	80000000	90000000	292	0.4214259570382815	6833436	0.6833436
chr07	90000000	100000000	392	0.4244775582046564	6144650	0.614465
chr07	100000000	110000000	426	0.4162323478817458	5744366	0.5744366
chr07	110000000	116496453	231	0.42641375595679476	4215961	0.6489635190156844
chr08	0	10000000	384	0.44055074405952477	5592617	0.5592617
chr08	10000000	20000000	248	0.42872271058974126	7401608	0.7401608
chr08	20000000	30000000	112	0.4286270313515676	8858064	0.8858064
chr08	30000000	40000000	78	0.4331937	9155995	0.9155995
chr08	40000000	50000000	67	0.4265508965268958	9251776	0.9251776
chr08	50000000	60000000	55	0.4240261207836235	9264501	0.9264501
chr08	60000000	70000000	44	0.41340896817936357	9310944	0.9310944
chr08	70000000	80000000	40	0.42073820738207385	9543035	0.9543035
chr08	80000000	90000000	47	0.4209631	9419139	0.9419139
chr08	90000000	100000000	45	0.4232469324693247	9467337	0.9467337
chr08	100000000	110000000	19	0.4210445	9735984	0.9735984
chr08	110000000	120000000	23	0.4223651	9838012	0.9838012
chr08	120000000	130000000	24	0.414045	9806242	0.9806242
chr08	130000000	140000000	17	0.4180734807348073	9921444	0.9921444
chr08	140000000	150000000	31	0.4206909069090691	9610223	0.9610223
chr08	150000000	160000000	18	0.42031820318203184	9816733	0.9816733
chr08	160000000	170000000	85	0.42104023120693623	8872070	0.887207
chr08	170000000	180000000	276	0.422369689575166	6520217	0.6520217
chr08	180000000	182117477	74	0.44901597514400393	954917	0.4509692431133845
chr09	0	10000000	151	0.5436726938155052	1659035	0.1659035
chr09	10000000	20000000	330	0.4280183405502165	6151159	0.6151159
chr09	20000000	30000000	117	0.42992109684387375	8634547	0.8634547
chr09	30000000	40000000	56	0.425119851198512	9263081	0.9263081
chr09	40000000	50000000	45	0.4217899	9564487	0.9564487
chr09	50000000	60000000	18	0.41860068600686007	9823594	0.9823594
chr09	60000000	70000000	21	0.41683893677873557	9837061	0.9837061
chr09	70000000	80000000	16	0.4177019	9846596	0.9846596
chr09	80000000	90000000	14	0.4205355053550536	9944675	0.9944675
chr09	90000000	100000000	18	0.41748192445773374	9898324	0.9898324
chr09	100000000	110000000	22	0.41729	9796415	0.9796415
chr09	110000000	120000000	29	0.4181731	9647148	0.9647148
chr09	120000000	130000000	63	0.4250732	9317344	0.9317344
chr09	130000000	140000000	71	0.4229691296912969	9153226	0.9153226
chr09	140000000	150000000	26	0.4180209	9507347	0.9507347
chr09	150000000	160000000	92	0.4283159831598316	8890997	0.8890997
chr09	160000000	170000000	259	0.4232027882509426	6927040	0.692704
chr09	170000000	173756019	141	0.4393228034365723	1726484	0.4596579516770283
chr10	0	10000000	195	0.473335633425337	4971132	0.4971132
chr10	10000000	20000000	152	0.4286981609448283	7834438	0.7834438
chr10	20000000	30000000	52	0.4233778	9455799	0.9455799
chr10	30000000	40000000	32	0.4202323	9593311	0.9593311
chr10	40000000	50000000	44	0.4226481264812648	9326309	0.9326309
chr10	50000000	60000000	40	0.41903999039990397	9624873	0.9624873
chr10	60000000	70000000	27	0.4156612	9734190	0.973419
chr10	70000000	80000000	21	0.42273938218146545	9782773	0.9782773
chr10	80000000	90000000	24	0.4194288	9797812	0.9797812
chr10	90000000	100000000	13	0.4205172	9622237	0.9622237
chr10	100000000	110000000	55	0.4271485	9420335	0.9420335
chr10	110000000	120000000	65	0.42650463009260187	9319832	0.9319832
chr10	120000000	130000000	101	0.43126935077403095	8593389	0.8593389
chr10	130000000	140000000	163	0.4290989	8317268	0.8317268
chr10	140000000	150000000	261	0.42569118455922794	7296789	0.7296789
chr10	150000000	160000000	450	0.42437418748374967	5873841	0.5873841
chr10	160000000	160842944	16	0.4670203477336573	529578	0.6282481398527067
chr11	0	10000000	277	0.42515490619624785	6714641	0.6714641
chr11	10000000	20000000	227	0.42670116804672187	7362001	0.7362001
chr11	20000000	30000000	198	0.42860634425377014	7795725	0.7795725
chr11	30000000	40000000	47	0.4278082	9318835	0.9318835
chr11	40000000	50000000	117	0.4337583127493825	8784535	0.8784535
chr11	50000000	60000000	124	0.4337432748654973	9035403	0.9035403
chr11	60000000	70000000	57	0.4335067402696108	8894611	0.8894611
chr11	70000000	80000000	22	0.4203971119133574	9975956	0.9975956
chr11	80000000	90000000	25	0.42491074910749105	9775502	0.9775502
chr11	90000000	100000000	20	0.4220542410848217	9893125	0.9893125
chr11	100000000	110000000	41	0.4192428	9364693	0.9364693
chr11	110000000	120000000	54	0.4240817816356327	9276721	0.9276721
chr11	120000000	130000000	127	0.42666589997699933	7753907	0.7753907
chr11	130000000	140000000	218	0.41934116046962816	6599566	0.6599566
chr11	140000000	142056744	69	0.4355586090738115	964824	0.46910262045252105
chr12	0	10000000	228	0.413867193359668	6446958	0.6446958
chr12	10000000	20000000	134	0.42506085060850607	8163303	0.8163303
chr12	20000000	30000000	48	0.41958159581595816	9536964	0.9536964
chr12	30000000	40000000	23	0.42095661913238264	9764999	0.9764999
chr12	40000000	50000000	45	0.4228139562791256	9563193	0.9563193
chr12	50000000	60000000	62	0.42989749897498974	9139658	0.9139658
chr12	60000000	70000000	97	0.42860005800174006	8984859	0.8984859
chr12	70000000	80000000	153	0.4295792789639482	8199073	0.8199073
chr12	80000000	90000000	290	0.42984878790303227	7204005	0.7204005
chr12	90000000	100000000	403	0.4242127106355318	6127505	0.6127505
chr12	100000000	102540054	161	0.4210973467493211	1413959	0.5566649370446455
chr13	0	10000000	164	0.4224989249462473	7929965	0.7929965
chr13	10000000	20000000	57	0.42493969879397586	9444470	0.944447
chr13	20000000	30000000	25	0.4182224	9805748	0.9805748
chr13	30000000	40000000	20	0.42271	9446677	0.9446677
chr13	40000000	50000000	71	0.424639946399464	9427705	0.9427705
chr13	50000000	60000000	62	0.4223603708111243	9289345	0.9289345
chr13	60000000	70000000	47	0.4249302479074372	9345868	0.9345868
chr13	70000000	80000000	131	0.42677153857692884	8297348	0.8297348
chr13	80000000	90000000	241	0.4254493724686234	7146661	0.7146661
chr13	90000000	100000000	262	0.4285085403416137	6976740	0.697674
chr13	100000000	110000000	435	0.42279532362589006	5739587	0.5739587
chr13	110000000	112514587	104	0.4229038727928517	1500605	0.5967600246084148
chr14	0	10000000	173	0.484022001100055	4501038	0.4501038
chr14	10000000	20000000	60	0.42218582185821857	9012443	0.9012443
chr14	20000000	30000000	38	0.4147092	9483649	0.9483649
chr14	30000000	40000000	41	0.4212109	9477106	0.9477106
chr14	40000000	50000000	38	0.4135350353503535	9741725	0.9741725
chr14	50000000	60000000	40	0.41376063760637605	9574619	0.9574619
chr14	60000000	70000000	46	0.4214242	9608335	0.9608335
chr14	70000000	80000000	39	0.42858987179743596	9410210	0.941021
chr14	80000000	90000000	34	0.4261667	9475974	0.9475974
chr14	90000000	100000000	125	0.42708071242137263	8554615	0.8554615
chr14	100000000	110000000	226	0.4250422504225042	7687715	0.7687715
chr14	110000000	120000000	268	0.43501520121609727	7222169	0.7222169
chr14	120000000	126377184	356	0.4267088237581828	3248812	0.5094430394355879
