## Supplementary material for "A chromosome-scale genome and transcriptomic atlas of taro (Colocasia esculenta) corm development": Data S2: GY2_chromosome_lengths.tsv

chromosome	length_bp
chr01	209643804
chr02	212410053
chr03	182694571
chr04	197562039
chr05	177153603
chr06	185427653
chr07	116496453
chr08	182117477
chr09	173756019
chr10	160842944
chr11	142056744
chr12	102540054
chr13	112514587
chr14	126377184
