## Supplementary material for "A chromosome-scale genome and transcriptomic atlas of taro (Colocasia esculenta) corm development": Data S2: repeat_composition.tsv

repeat_class	bp	percent_genome	source
DNA	164925857	7.14	vendor_repeat.stat.xls
LINE	52002987	2.25	vendor_repeat.stat.xls
SINE	1094086	0.05	vendor_repeat.stat.xls
LTR	1408659680	61.02	vendor_repeat.stat.xls
Satellite	477299	0.02	vendor_repeat.stat.xls
Other	2401023	0.10	vendor_repeat.stat.xls
Unknown	294378553	12.75	vendor_repeat.stat.xls
