## Supplementary material for "A chromosome-scale genome and transcriptomic atlas of taro (Colocasia esculenta) corm development": Data S2: track_definitions.tsv

visual_layer	biological_measure	source_column	resolution
outer heatmap	gene density	gene_count	10 Mb
middle heatmap	repeat occupancy	repeat_fraction	10 Mb
inner heatmap	GC fraction	gc_fraction	10 Mb
central ribbons	GY2 self-synteny	anchor_pairs	MCScanX block
