## Supplementary material for "A chromosome-scale genome and transcriptomic atlas of taro (Colocasia esculenta) corm development": Data S2: B_gene_family_categories.tsv

species_code	Unique paralogs	Single-copy orthologs	Multiple-copy orthologs	Other paralogs	total_assigned_genes
GY2	57	1475	8789	9613	19934
LXY	729	1475	10856	12443	25503
Bun_Long	276	1475	11180	14326	27257
A_konjac	4117	1475	13916	20381	39889
C_crispatula	1022	1475	10222	15347	28066
A_amnicola	963	1475	9504	4124	16066
O_sativa	4473	1475	9814	9649	25411
