## Supplementary material for "A chromosome-scale genome and transcriptomic atlas of taro (Colocasia esculenta) corm development": Data S2: C_GY2_Bun_Long_14x14_chromosome_anchor_counts.tsv

left_chr	right_chr	anchor_pairs
chr01	Superscaffold1	1348
chr01	Superscaffold10	62
chr01	Superscaffold11	18
chr01	Superscaffold12	7
chr01	Superscaffold13	54
chr01	Superscaffold14	8
chr01	Superscaffold2	22
chr01	Superscaffold3	8
chr01	Superscaffold4	6
chr01	Superscaffold5	198
chr01	Superscaffold6	18
chr01	Superscaffold7	7
chr01	Superscaffold8	79
chr02	Superscaffold1	30
chr02	Superscaffold11	26
chr02	Superscaffold12	105
chr02	Superscaffold13	22
chr02	Superscaffold14	68
chr02	Superscaffold2	1372
chr02	Superscaffold3	96
chr02	Superscaffold4	50
chr02	Superscaffold6	7
chr02	Superscaffold7	7
chr02	Superscaffold8	22
chr03	Superscaffold10	14
chr03	Superscaffold12	26
chr03	Superscaffold13	8
chr03	Superscaffold14	39
chr03	Superscaffold2	69
chr03	Superscaffold3	1033
chr03	Superscaffold4	87
chr03	Superscaffold7	7
chr03	Superscaffold9	53
chr04	Superscaffold1	15
chr04	Superscaffold10	11
chr04	Superscaffold12	48
chr04	Superscaffold2	23
chr04	Superscaffold3	96
chr04	Superscaffold4	1035
chr04	Superscaffold5	7
chr04	Superscaffold7	58
chr04	Superscaffold8	14
chr04	Superscaffold9	34
chr05	Superscaffold1	169
chr05	Superscaffold10	76
chr05	Superscaffold12	23
chr05	Superscaffold13	49
chr05	Superscaffold14	16
chr05	Superscaffold4	8
chr05	Superscaffold5	1183
chr05	Superscaffold6	19
chr05	Superscaffold7	7
chr05	Superscaffold8	68
chr05	Superscaffold9	7
chr06	Superscaffold1	12
chr06	Superscaffold11	7
chr06	Superscaffold12	28
chr06	Superscaffold13	59
chr06	Superscaffold14	64
chr06	Superscaffold2	6
chr06	Superscaffold3	8
chr06	Superscaffold4	13
chr06	Superscaffold5	13
chr06	Superscaffold6	1102
chr06	Superscaffold7	64
chr06	Superscaffold8	7
chr06	Superscaffold9	10
chr07	Superscaffold1	7
chr07	Superscaffold10	6
chr07	Superscaffold11	25
chr07	Superscaffold12	29
chr07	Superscaffold13	105
chr07	Superscaffold14	46
chr07	Superscaffold2	8
chr07	Superscaffold3	7
chr07	Superscaffold4	72
chr07	Superscaffold5	38
chr07	Superscaffold6	69
chr07	Superscaffold7	1266
chr07	Superscaffold8	16
chr08	Superscaffold1	93
chr08	Superscaffold10	20
chr08	Superscaffold14	6
chr08	Superscaffold2	22
chr08	Superscaffold3	49
chr08	Superscaffold4	31
chr08	Superscaffold5	85
chr08	Superscaffold6	26
chr08	Superscaffold7	10
chr08	Superscaffold8	1221
chr08	Superscaffold9	23
chr09	Superscaffold10	40
chr09	Superscaffold12	46
chr09	Superscaffold13	7
chr09	Superscaffold14	26
chr09	Superscaffold2	51
chr09	Superscaffold3	84
chr09	Superscaffold4	45
chr09	Superscaffold5	7
chr09	Superscaffold6	11
chr09	Superscaffold7	7
chr09	Superscaffold8	20
chr09	Superscaffold9	689
chr10	Superscaffold1	97
chr10	Superscaffold10	1226
chr10	Superscaffold11	20
chr10	Superscaffold12	62
chr10	Superscaffold13	37
chr10	Superscaffold14	8
chr10	Superscaffold4	24
chr10	Superscaffold5	83
chr10	Superscaffold7	9
chr10	Superscaffold8	27
chr11	Superscaffold1	41
chr11	Superscaffold10	30
chr11	Superscaffold11	1116
chr11	Superscaffold12	13
chr11	Superscaffold13	24
chr11	Superscaffold14	71
chr11	Superscaffold2	26
chr11	Superscaffold4	6
chr11	Superscaffold5	8
chr11	Superscaffold6	24
chr11	Superscaffold7	7
chr11	Superscaffold8	16
chr12	Superscaffold1	7
chr12	Superscaffold10	39
chr12	Superscaffold11	6
chr12	Superscaffold12	1181
chr12	Superscaffold13	89
chr12	Superscaffold14	43
chr12	Superscaffold2	86
chr12	Superscaffold3	36
chr12	Superscaffold4	46
chr12	Superscaffold5	9
chr12	Superscaffold6	24
chr12	Superscaffold7	72
chr12	Superscaffold8	8
chr12	Superscaffold9	18
chr13	Superscaffold1	51
chr13	Superscaffold10	21
chr13	Superscaffold12	81
chr13	Superscaffold13	1212
chr13	Superscaffold14	7
chr13	Superscaffold2	25
chr13	Superscaffold4	8
chr13	Superscaffold5	61
chr13	Superscaffold6	69
chr13	Superscaffold7	135
chr14	Superscaffold1	20
chr14	Superscaffold10	9
chr14	Superscaffold11	25
chr14	Superscaffold12	59
chr14	Superscaffold13	6
chr14	Superscaffold14	1106
chr14	Superscaffold2	62
chr14	Superscaffold3	43
chr14	Superscaffold4	7
chr14	Superscaffold5	26
chr14	Superscaffold6	54
chr14	Superscaffold7	46
chr14	Superscaffold9	16
