## Supplementary material for "A chromosome-scale genome and transcriptomic atlas of taro (Colocasia esculenta) corm development": Data S2: C_GY2_LXY_14x14_chromosome_anchor_counts.tsv

left_chr	right_chr	anchor_pairs
chr01	LG01	1270
chr01	LG02	20
chr01	LG03	9
chr01	LG05	184
chr01	LG08	72
chr01	LG10	54
chr01	LG11	18
chr01	LG12	7
chr01	LG13	31
chr01	LG14	24
chr02	LG01	23
chr02	LG02	1226
chr02	LG03	94
chr02	LG04	6
chr02	LG05	8
chr02	LG08	7
chr02	LG09	57
chr02	LG11	28
chr02	LG12	94
chr02	LG13	9
chr02	LG14	77
chr03	LG02	65
chr03	LG03	998
chr03	LG04	64
chr03	LG08	14
chr03	LG09	50
chr03	LG12	25
chr03	LG14	50
chr04	LG01	300
chr04	LG02	18
chr04	LG03	81
chr04	LG04	540
chr04	LG05	7
chr04	LG07	54
chr04	LG08	7
chr04	LG09	73
chr04	LG10	11
chr04	LG11	17
chr04	LG12	55
chr04	LG13	7
chr05	LG01	178
chr05	LG04	14
chr05	LG05	1125
chr05	LG07	14
chr05	LG08	51
chr05	LG10	76
chr05	LG11	8
chr05	LG12	7
chr05	LG13	46
chr05	LG14	10
chr06	LG01	10
chr06	LG02	10
chr06	LG03	6
chr06	LG05	13
chr06	LG06	780
chr06	LG07	93
chr06	LG08	21
chr06	LG09	10
chr06	LG12	18
chr06	LG13	42
chr06	LG14	57
chr07	LG01	10
chr07	LG03	7
chr07	LG05	15
chr07	LG06	59
chr07	LG07	1236
chr07	LG08	7
chr07	LG12	25
chr07	LG13	84
chr07	LG14	35
chr08	LG01	58
chr08	LG03	43
chr08	LG05	76
chr08	LG08	1112
chr08	LG09	36
chr08	LG10	10
chr08	LG11	7
chr09	LG01	7
chr09	LG02	38
chr09	LG03	64
chr09	LG04	32
chr09	LG06	6
chr09	LG08	20
chr09	LG09	1006
chr09	LG10	30
chr09	LG11	6
chr09	LG12	28
chr09	LG14	31
chr10	LG01	84
chr10	LG03	7
chr10	LG05	76
chr10	LG07	14
chr10	LG09	40
chr10	LG10	1180
chr10	LG11	12
chr10	LG12	53
chr10	LG13	27
chr10	LG14	9
chr11	LG01	29
chr11	LG02	25
chr11	LG06	7
chr11	LG07	24
chr11	LG10	39
chr11	LG11	1003
chr11	LG12	8
chr11	LG13	24
chr11	LG14	61
chr12	LG01	9
chr12	LG02	61
chr12	LG03	35
chr12	LG04	8
chr12	LG05	14
chr12	LG06	21
chr12	LG07	78
chr12	LG09	46
chr12	LG10	41
chr12	LG11	8
chr12	LG12	1148
chr12	LG13	75
chr12	LG14	42
chr13	LG01	39
chr13	LG02	8
chr13	LG04	9
chr13	LG05	41
chr13	LG06	55
chr13	LG07	116
chr13	LG10	31
chr13	LG11	8
chr13	LG12	60
chr13	LG13	1036
chr14	LG01	24
chr14	LG02	54
chr14	LG03	30
chr14	LG05	9
chr14	LG06	29
chr14	LG07	37
chr14	LG09	19
chr14	LG10	16
chr14	LG11	50
chr14	LG12	41
chr14	LG14	993
