## Supplementary material for "A chromosome-scale genome and transcriptomic atlas of taro (Colocasia esculenta) corm development": Data S2: C_GY2_vs_Bun_Long.chromosome_correspondence.tsv

left_sequence	right_sequence	anchor_pairs
GY2|chr02	Bun_Long|Superscaffold2	1372
GY2|chr01	Bun_Long|Superscaffold1	1348
GY2|chr07	Bun_Long|Superscaffold7	1266
GY2|chr10	Bun_Long|Superscaffold10	1226
GY2|chr08	Bun_Long|Superscaffold8	1221
GY2|chr13	Bun_Long|Superscaffold13	1212
GY2|chr05	Bun_Long|Superscaffold5	1183
GY2|chr12	Bun_Long|Superscaffold12	1181
GY2|chr11	Bun_Long|Superscaffold11	1116
GY2|chr14	Bun_Long|Superscaffold14	1106
GY2|chr06	Bun_Long|Superscaffold6	1102
GY2|chr04	Bun_Long|Superscaffold4	1035
GY2|chr03	Bun_Long|Superscaffold3	1033
GY2|chr09	Bun_Long|Superscaffold9	689
GY2|chr01	Bun_Long|Superscaffold5	198
GY2|chr05	Bun_Long|Superscaffold1	169
GY2|chr13	Bun_Long|Superscaffold7	135
GY2|chr02	Bun_Long|Superscaffold12	105
GY2|chr07	Bun_Long|Superscaffold13	105
GY2|chr10	Bun_Long|Superscaffold1	97
GY2|chr02	Bun_Long|Superscaffold3	96
GY2|chr04	Bun_Long|Superscaffold3	96
GY2|chr08	Bun_Long|Superscaffold1	93
GY2|chr12	Bun_Long|Superscaffold13	89
GY2|chr03	Bun_Long|Superscaffold4	87
GY2|chr12	Bun_Long|Superscaffold2	86
GY2|chr08	Bun_Long|Superscaffold5	85
GY2|chr09	Bun_Long|Superscaffold3	84
GY2|chr09	Bun_Long|unanchor114	84
GY2|chr10	Bun_Long|Superscaffold5	83
GY2|chr13	Bun_Long|Superscaffold12	81
GY2|chr01	Bun_Long|Superscaffold8	79
GY2|chr05	Bun_Long|Superscaffold10	76
GY2|chrUn3	Bun_Long|Superscaffold3	75
GY2|chr07	Bun_Long|Superscaffold4	72
GY2|chr09	Bun_Long|unanchor117	72
GY2|chr12	Bun_Long|Superscaffold7	72
GY2|chr11	Bun_Long|Superscaffold14	71
GY2|chr03	Bun_Long|Superscaffold2	69
GY2|chr07	Bun_Long|Superscaffold6	69
GY2|chr13	Bun_Long|Superscaffold6	69
GY2|chr02	Bun_Long|Superscaffold14	68
GY2|chr05	Bun_Long|Superscaffold8	68
GY2|chr06	Bun_Long|Superscaffold14	64
GY2|chr06	Bun_Long|Superscaffold7	64
GY2|chr01	Bun_Long|Superscaffold10	62
GY2|chr10	Bun_Long|Superscaffold12	62
GY2|chr14	Bun_Long|Superscaffold2	62
GY2|chr13	Bun_Long|Superscaffold5	61
GY2|chr09	Bun_Long|unanchor118	60
GY2|chr06	Bun_Long|Superscaffold13	59
GY2|chr14	Bun_Long|Superscaffold12	59
GY2|chr04	Bun_Long|Superscaffold7	58
GY2|chr09	Bun_Long|unanchor113	56
GY2|chr01	Bun_Long|Superscaffold13	54
GY2|chr14	Bun_Long|Superscaffold6	54
GY2|chr03	Bun_Long|Superscaffold9	53
GY2|chr09	Bun_Long|Superscaffold2	51
GY2|chr13	Bun_Long|Superscaffold1	51
GY2|chr02	Bun_Long|Superscaffold4	50
GY2|chr05	Bun_Long|Superscaffold13	49
GY2|chr08	Bun_Long|Superscaffold3	49
GY2|chr04	Bun_Long|Superscaffold12	48
GY2|chr04	Bun_Long|unanchor107	46
GY2|chr07	Bun_Long|Superscaffold14	46
GY2|chr09	Bun_Long|Superscaffold12	46
GY2|chr09	Bun_Long|unanchor123	46
GY2|chr12	Bun_Long|Superscaffold4	46
GY2|chr14	Bun_Long|Superscaffold7	46
GY2|chr09	Bun_Long|Superscaffold4	45
GY2|chr12	Bun_Long|Superscaffold14	43
GY2|chr14	Bun_Long|Superscaffold3	43
GY2|chrUn5	Bun_Long|Superscaffold4	42
GY2|chr11	Bun_Long|Superscaffold1	41
GY2|chrUn6	Bun_Long|Superscaffold4	41
GY2|chr09	Bun_Long|Superscaffold10	40
GY2|chr03	Bun_Long|Superscaffold14	39
GY2|chr12	Bun_Long|Superscaffold10	39
GY2|chr07	Bun_Long|Superscaffold5	38
GY2|chr09	Bun_Long|unanchor119	38
GY2|chr10	Bun_Long|Superscaffold13	37
GY2|chr12	Bun_Long|Superscaffold3	36
GY2|chr04	Bun_Long|Superscaffold9	34
GY2|chrUn4	Bun_Long|Superscaffold3	33
GY2|chr09	Bun_Long|unanchor115	32
GY2|chr08	Bun_Long|Superscaffold4	31
GY2|chr02	Bun_Long|Superscaffold1	30
GY2|chr11	Bun_Long|Superscaffold10	30
GY2|chr07	Bun_Long|Superscaffold12	29
GY2|chr09	Bun_Long|unanchor120	29
GY2|chr02	Bun_Long|unanchor114	28
GY2|chr06	Bun_Long|Superscaffold12	28
GY2|chr10	Bun_Long|Superscaffold8	27
GY2|chr02	Bun_Long|Superscaffold11	26
GY2|chr03	Bun_Long|Superscaffold12	26
GY2|chr08	Bun_Long|Superscaffold6	26
GY2|chr09	Bun_Long|Superscaffold14	26
GY2|chr11	Bun_Long|Superscaffold2	26
GY2|chr14	Bun_Long|Superscaffold5	26
GY2|chr07	Bun_Long|Superscaffold11	25
GY2|chr07	Bun_Long|unanchor106	25
GY2|chr13	Bun_Long|Superscaffold2	25
GY2|chr14	Bun_Long|Superscaffold11	25
GY2|chr06	Bun_Long|unanchor103	24
GY2|chr10	Bun_Long|Superscaffold4	24
GY2|chr11	Bun_Long|Superscaffold13	24
GY2|chr11	Bun_Long|Superscaffold6	24
GY2|chr12	Bun_Long|Superscaffold6	24
GY2|chr04	Bun_Long|Superscaffold2	23
GY2|chr05	Bun_Long|Superscaffold12	23
GY2|chr08	Bun_Long|Superscaffold9	23
GY2|chr01	Bun_Long|Superscaffold2	22
GY2|chr02	Bun_Long|Superscaffold13	22
GY2|chr02	Bun_Long|Superscaffold8	22
GY2|chr06	Bun_Long|unanchor112	22
GY2|chr08	Bun_Long|Superscaffold2	22
GY2|chr13	Bun_Long|Superscaffold10	21
GY2|chr08	Bun_Long|Superscaffold10	20
GY2|chr09	Bun_Long|Superscaffold8	20
GY2|chr09	Bun_Long|unanchor121	20
GY2|chr10	Bun_Long|Superscaffold11	20
GY2|chr14	Bun_Long|Superscaffold1	20
GY2|chr05	Bun_Long|Superscaffold6	19
GY2|chr09	Bun_Long|unanchor124	19
GY2|chr01	Bun_Long|Superscaffold11	18
GY2|chr01	Bun_Long|Superscaffold6	18
GY2|chr02	Bun_Long|unanchor117	18
GY2|chr12	Bun_Long|Superscaffold9	18
GY2|chr11	Bun_Long|unanchor104	17
GY2|chr05	Bun_Long|Superscaffold14	16
GY2|chr07	Bun_Long|Superscaffold8	16
GY2|chr11	Bun_Long|Superscaffold8	16
GY2|chr14	Bun_Long|Superscaffold9	16
GY2|chr04	Bun_Long|Superscaffold1	15
GY2|chr03	Bun_Long|Superscaffold10	14
GY2|chr04	Bun_Long|Superscaffold8	14
GY2|chr04	Bun_Long|unanchor114	14
GY2|chr14	Bun_Long|unanchor114	14
GY2|chr06	Bun_Long|Superscaffold4	13
GY2|chr06	Bun_Long|Superscaffold5	13
GY2|chr09	Bun_Long|unanchor116	13
GY2|chr10	Bun_Long|unanchor118	13
GY2|chr11	Bun_Long|Superscaffold12	13
GY2|chr01	Bun_Long|unanchor108	12
GY2|chr06	Bun_Long|Superscaffold1	12
GY2|chr06	Bun_Long|unanchor110	12
GY2|chr09	Bun_Long|unanchor125	12
GY2|chr11	Bun_Long|unanchor105	12
GY2|chr11	Bun_Long|unanchor117	12
GY2|chr04	Bun_Long|Superscaffold10	11
GY2|chr09	Bun_Long|Superscaffold6	11
GY2|chr10	Bun_Long|unanchor113	11
GY2|chr10	Bun_Long|unanchor123	11
GY2|chr06	Bun_Long|Superscaffold9	10
GY2|chr06	Bun_Long|unanchor111	10
GY2|chr08	Bun_Long|Superscaffold7	10
GY2|chrUn38	Bun_Long|Superscaffold3	10
GY2|chr10	Bun_Long|Superscaffold7	9
GY2|chr12	Bun_Long|Superscaffold5	9
GY2|chr12	Bun_Long|unanchor117	9
GY2|chr14	Bun_Long|Superscaffold10	9
GY2|chr01	Bun_Long|Superscaffold14	8
GY2|chr01	Bun_Long|Superscaffold3	8
GY2|chr03	Bun_Long|Superscaffold13	8
GY2|chr05	Bun_Long|Superscaffold4	8
GY2|chr06	Bun_Long|Superscaffold3	8
GY2|chr07	Bun_Long|Superscaffold2	8
GY2|chr09	Bun_Long|unanchor126	8
GY2|chr10	Bun_Long|Superscaffold14	8
GY2|chr11	Bun_Long|Superscaffold5	8
GY2|chr11	Bun_Long|unanchor127	8
GY2|chr12	Bun_Long|Superscaffold8	8
GY2|chr13	Bun_Long|Superscaffold4	8
GY2|chr01	Bun_Long|Superscaffold12	7
GY2|chr01	Bun_Long|Superscaffold7	7
GY2|chr02	Bun_Long|Superscaffold6	7
GY2|chr02	Bun_Long|Superscaffold7	7
GY2|chr02	Bun_Long|unanchor119	7
GY2|chr03	Bun_Long|Superscaffold7	7
GY2|chr04	Bun_Long|Superscaffold5	7
GY2|chr04	Bun_Long|unanchor118	7
GY2|chr04	Bun_Long|unanchor119	7
GY2|chr05	Bun_Long|Superscaffold7	7
GY2|chr05	Bun_Long|Superscaffold9	7
GY2|chr06	Bun_Long|Superscaffold11	7
GY2|chr06	Bun_Long|Superscaffold8	7
GY2|chr07	Bun_Long|Superscaffold1	7
GY2|chr07	Bun_Long|Superscaffold3	7
GY2|chr09	Bun_Long|Superscaffold13	7
GY2|chr09	Bun_Long|Superscaffold5	7
GY2|chr09	Bun_Long|Superscaffold7	7
GY2|chr11	Bun_Long|Superscaffold7	7
GY2|chr12	Bun_Long|Superscaffold1	7
GY2|chr13	Bun_Long|Superscaffold14	7
GY2|chr13	Bun_Long|unanchor103	7
GY2|chr14	Bun_Long|Superscaffold4	7
GY2|chr01	Bun_Long|Superscaffold4	6
GY2|chr03	Bun_Long|unanchor107	6
GY2|chr04	Bun_Long|unanchor117	6
GY2|chr06	Bun_Long|Superscaffold2	6
GY2|chr06	Bun_Long|unanchor109	6
GY2|chr07	Bun_Long|Superscaffold10	6
GY2|chr08	Bun_Long|Superscaffold14	6
GY2|chr09	Bun_Long|unanchor128	6
GY2|chr11	Bun_Long|Superscaffold4	6
GY2|chr12	Bun_Long|Superscaffold11	6
GY2|chr12	Bun_Long|unanchor114	6
GY2|chr12	Bun_Long|unanchor119	6
GY2|chr14	Bun_Long|Superscaffold13	6
GY2|chrUn39	Bun_Long|Superscaffold5	6
GY2|chrUn4	Bun_Long|Superscaffold8	6
GY2|chr09	Bun_Long|unanchor122	5
