## Supplementary material for "A chromosome-scale genome and transcriptomic atlas of taro (Colocasia esculenta) corm development": Data S2: C_GY2_vs_LXY.chromosome_correspondence.tsv

left_sequence	right_sequence	anchor_pairs
GY2|chr01	LXY|LG01	1270
GY2|chr07	LXY|LG07	1236
GY2|chr02	LXY|LG02	1226
GY2|chr10	LXY|LG10	1180
GY2|chr12	LXY|LG12	1148
GY2|chr05	LXY|LG05	1125
GY2|chr08	LXY|LG08	1112
GY2|chr13	LXY|LG13	1036
GY2|chr09	LXY|LG09	1006
GY2|chr11	LXY|LG11	1003
GY2|chr03	LXY|LG03	998
GY2|chr14	LXY|LG14	993
GY2|chr06	LXY|LG06	780
GY2|chr04	LXY|LG04	540
GY2|chr04	LXY|LG01	300
GY2|chr01	LXY|LG05	184
GY2|chr05	LXY|LG01	178
GY2|chr13	LXY|LG07	116
GY2|chr02	LXY|LG03	94
GY2|chr02	LXY|LG12	94
GY2|chr06	LXY|LG07	93
GY2|chr07	LXY|LG13	84
GY2|chr10	LXY|LG01	84
GY2|chr04	LXY|LG03	81
GY2|chr12	LXY|LG07	78
GY2|chrUn3	LXY|LG03	78
GY2|chr02	LXY|LG14	77
GY2|chr05	LXY|LG10	76
GY2|chr08	LXY|LG05	76
GY2|chr10	LXY|LG05	76
GY2|chr12	LXY|LG13	75
GY2|chr04	LXY|LG09	73
GY2|chr01	LXY|LG08	72
GY2|chr06	LXY|Contig15147	68
GY2|chr03	LXY|LG02	65
GY2|chr03	LXY|LG04	64
GY2|chr09	LXY|LG03	64
GY2|chr11	LXY|LG14	61
GY2|chr12	LXY|LG02	61
GY2|chr13	LXY|LG12	60
GY2|chr07	LXY|LG06	59
GY2|chr08	LXY|LG01	58
GY2|chr02	LXY|LG09	57
GY2|chr06	LXY|LG14	57
GY2|chr04	LXY|LG12	55
GY2|chr13	LXY|LG06	55
GY2|chr01	LXY|LG10	54
GY2|chr04	LXY|LG07	54
GY2|chr08	LXY|Contig06241	54
GY2|chr14	LXY|LG02	54
GY2|chr10	LXY|LG12	53
GY2|chr05	LXY|LG08	51
GY2|chr03	LXY|LG09	50
GY2|chr03	LXY|LG14	50
GY2|chr14	LXY|LG11	50
GY2|chr14	LXY|Contig03850	49
GY2|chr05	LXY|LG13	46
GY2|chr12	LXY|LG09	46
GY2|chr13	LXY|Contig05916_ERROPOS2272647	45
GY2|chr02	LXY|Contig06817_ERROPOS1352519	43
GY2|chr08	LXY|LG03	43
GY2|chr13	LXY|Contig04665	43
GY2|chr06	LXY|LG13	42
GY2|chr12	LXY|LG14	42
GY2|chr12	LXY|LG10	41
GY2|chr13	LXY|LG05	41
GY2|chr14	LXY|LG12	41
GY2|chr10	LXY|LG09	40
GY2|chr11	LXY|LG10	39
GY2|chr13	LXY|LG01	39
GY2|chr09	LXY|LG02	38
GY2|chr14	LXY|LG07	37
GY2|chr08	LXY|LG09	36
GY2|chr02	LXY|Contig01320	35
GY2|chr07	LXY|LG14	35
GY2|chr12	LXY|LG03	35
GY2|chr04	LXY|Contig01299	33
GY2|chr09	LXY|LG04	32
GY2|chr01	LXY|LG13	31
GY2|chr09	LXY|LG14	31
GY2|chr13	LXY|LG10	31
GY2|chr01	LXY|Contig00872	30
GY2|chr09	LXY|LG10	30
GY2|chr14	LXY|LG03	30
GY2|chr11	LXY|LG01	29
GY2|chr13	LXY|Contig05232_ERROPOS636324+	29
GY2|chr14	LXY|Contig05571	29
GY2|chr14	LXY|LG06	29
GY2|chr02	LXY|LG11	28
GY2|chr09	LXY|LG12	28
GY2|chr10	LXY|LG13	27
GY2|chrUn4	LXY|LG03	27
GY2|chr03	LXY|LG12	25
GY2|chr06	LXY|Contig04217	25
GY2|chr07	LXY|LG12	25
GY2|chr11	LXY|LG02	25
GY2|chr01	LXY|LG14	24
GY2|chr11	LXY|LG07	24
GY2|chr11	LXY|LG13	24
GY2|chr14	LXY|LG01	24
GY2|chr02	LXY|LG01	23
GY2|chr04	LXY|Contig11827	21
GY2|chr06	LXY|Contig06169	21
GY2|chr06	LXY|LG08	21
GY2|chr12	LXY|LG06	21
GY2|chr01	LXY|LG02	20
GY2|chr04	LXY|Contig01182	20
GY2|chr06	LXY|Contig05932	20
GY2|chr09	LXY|LG08	20
GY2|chr08	LXY|Contig00872	19
GY2|chr14	LXY|LG09	19
GY2|chr01	LXY|LG11	18
GY2|chr04	LXY|LG02	18
GY2|chr06	LXY|LG12	18
GY2|chr04	LXY|LG11	17
GY2|chr14	LXY|Contig05564	17
GY2|chrUn5	LXY|Contig07075	17
GY2|chr02	LXY|Contig04701	16
GY2|chr14	LXY|LG10	16
GY2|chrUn6	LXY|Contig07075	16
GY2|chr06	LXY|Contig06726	15
GY2|chr07	LXY|LG05	15
GY2|chrUn5	LXY|LG01	15
GY2|chrUn6	LXY|LG01	15
GY2|chr03	LXY|LG08	14
GY2|chr05	LXY|LG04	14
GY2|chr05	LXY|LG07	14
GY2|chr06	LXY|Contig12774	14
GY2|chr10	LXY|LG07	14
GY2|chr12	LXY|LG05	14
GY2|chr06	LXY|Contig04018	13
GY2|chr06	LXY|LG05	13
GY2|chr10	LXY|LG11	12
GY2|chr04	LXY|LG10	11
GY2|chr05	LXY|LG14	10
GY2|chr06	LXY|Contig05218	10
GY2|chr06	LXY|LG01	10
GY2|chr06	LXY|LG02	10
GY2|chr06	LXY|LG09	10
GY2|chr07	LXY|Contig01299	10
GY2|chr07	LXY|LG01	10
GY2|chr08	LXY|LG10	10
GY2|chr14	LXY|Contig00640	10
GY2|chrUn38	LXY|LG03	10
GY2|chr01	LXY|LG03	9
GY2|chr02	LXY|LG13	9
GY2|chr03	LXY|Contig06817_ERROPOS1352519	9
GY2|chr04	LXY|Contig06030	9
GY2|chr05	LXY|Contig15147	9
GY2|chr10	LXY|LG14	9
GY2|chr12	LXY|LG01	9
GY2|chr13	LXY|LG04	9
GY2|chr14	LXY|LG05	9
GY2|chr02	LXY|LG05	8
GY2|chr05	LXY|LG11	8
GY2|chr11	LXY|LG12	8
GY2|chr12	LXY|LG04	8
GY2|chr12	LXY|LG11	8
GY2|chr13	LXY|Contig01169	8
GY2|chr13	LXY|LG02	8
GY2|chr13	LXY|LG11	8
GY2|chr14	LXY|Contig06817_ERROPOS1352519	8
GY2|chr01	LXY|Contig15147	7
GY2|chr01	LXY|LG12	7
GY2|chr02	LXY|Contig07978_ERROPOS171521+	7
GY2|chr02	LXY|LG08	7
GY2|chr04	LXY|LG05	7
GY2|chr04	LXY|LG08	7
GY2|chr04	LXY|LG13	7
GY2|chr05	LXY|LG12	7
GY2|chr06	LXY|Contig00546	7
GY2|chr06	LXY|Contig05010	7
GY2|chr06	LXY|Contig13522_ERROPOS377548+	7
GY2|chr07	LXY|Contig05232_ERROPOS636324+	7
GY2|chr07	LXY|LG03	7
GY2|chr07	LXY|LG08	7
GY2|chr08	LXY|LG11	7
GY2|chr09	LXY|LG01	7
GY2|chr10	LXY|LG03	7
GY2|chr11	LXY|LG06	7
GY2|chrUn4	LXY|LG08	7
GY2|chrUn5	LXY|Contig10968	7
GY2|chrUn6	LXY|Contig10968	7
GY2|chr02	LXY|LG04	6
GY2|chr03	LXY|Contig01320	6
GY2|chr04	LXY|Contig01244	6
GY2|chr06	LXY|Contig05232_ERROPOS636324+	6
GY2|chr06	LXY|Contig05916_ERROPOS2272647	6
GY2|chr06	LXY|Contig09319	6
GY2|chr06	LXY|LG03	6
GY2|chr07	LXY|Contig05218	6
GY2|chr07	LXY|Contig05916_ERROPOS2272647	6
GY2|chr09	LXY|LG06	6
GY2|chr09	LXY|LG11	6
GY2|chr12	LXY|Contig06817_ERROPOS1352519	6
GY2|chr14	LXY|Contig06169	6
GY2|chrUn3	LXY|LG08	6
GY2|chrUn39	LXY|LG05	6
GY2|chr06	LXY|Contig02764	5
GY2|chr12	LXY|Contig04462_ERROPOS200000	5
GY2|chr12	LXY|Contig04973_ERROPOS400000	5
