## Supplementary material for "A chromosome-scale genome and transcriptomic atlas of taro (Colocasia esculenta) corm development": Data S2: D_GY2_vs_Bun_Long.ks_summary.tsv

comparison	mode	method	selected_pairs	finite_unsaturated_pairs	completion_fraction	ks_median	ks_median_ci95_low	ks_median_ci95_high	ks_mean	ks_q1	ks_q3	ks_modal_bin_center	ks_modal_bin_count
GY2_vs_Bun_Long	inter	NG86	10877	4407	0.40516686586374917	0.0241	0.0226	0.0256	0.11614470161107329	0.0087	0.09655	0.025	2863
GY2_vs_Bun_Long	inter	YN00	10877	4407	0.40516686586374917	0.0266	0.0244	0.0284	0.14529484910369866	0.0086	0.1134	0.025	2730
