## Supplementary material for "A chromosome-scale genome and transcriptomic atlas of taro (Colocasia esculenta) corm development": Data S2: D_GY2_vs_LXY.ks_summary.tsv

comparison	mode	method	selected_pairs	finite_unsaturated_pairs	completion_fraction	ks_median	ks_median_ci95_low	ks_median_ci95_high	ks_mean	ks_q1	ks_q3	ks_modal_bin_center	ks_modal_bin_count
GY2_vs_LXY	inter	NG86	10543	6026	0.5715640709475481	0.0188	0.0179	0.01965125	0.07796715897776303	0.007	0.056575	0.025	4391
GY2_vs_LXY	inter	YN00	10543	6026	0.5715640709475481	0.0198	0.0187	0.0209	0.09690116163292399	0.0071	0.063775	0.025	4268
