## Supplementary material for "A chromosome-scale genome and transcriptomic atlas of taro (Colocasia esculenta) corm development": Data S2: D_LXY_vs_Bun_Long.ks_summary.tsv

comparison	mode	method	selected_pairs	finite_unsaturated_pairs	completion_fraction	ks_median	ks_median_ci95_low	ks_median_ci95_high	ks_mean	ks_q1	ks_q3	ks_modal_bin_center	ks_modal_bin_count
LXY_vs_Bun_Long	inter	NG86	11560	7411	0.6410899653979238	0.0292	0.0279	0.030602499999999998	0.11954023748481986	0.0098	0.10555	0.025	4566
LXY_vs_Bun_Long	inter	YN00	11560	7411	0.6410899653979238	0.0324	0.0305	0.0343	0.14652867359330723	0.0101	0.1225	0.025	4392
