## Supplementary material for "A chromosome-scale genome and transcriptomic atlas of taro (Colocasia esculenta) corm development": Data S2: D_NG86_Ks_summary.tsv

comparison	n_finite_unsaturated	n_plotted_0_to_0.2	median_NG86_Ks	bootstrap_CI95_low	bootstrap_CI95_high	modal_bin_center
GY2_vs_LXY	6026	5474	0.0188	0.0179	0.01965125	0.025
GY2_vs_Bun_Long	4407	3724	0.0241	0.0226	0.0256	0.025
LXY_vs_Bun_Long	7411	6251	0.0292	0.0279	0.0306024999999999	0.025
