## Supplementary material for "A chromosome-scale genome and transcriptomic atlas of taro (Colocasia esculenta) corm development": Data S2: Figure3B_tissue_PCA_scores.tsv

sample_id	tissue	replicate	PC1	PC2
TIS_leaf_R1	leaf	1	-98.2003249365	-10.58215628
TIS_leaf_R2	leaf	2	-93.6633877006	-10.3021895089
TIS_leaf_R3	leaf	3	-94.1242938835	-10.3502385674
TIS_petiole_R1	petiole	1	-20.4348260354	10.3877990623
TIS_petiole_R2	petiole	2	-26.5367779406	12.3895237635
TIS_petiole_R3	petiole	3	-26.0306891086	15.2397459525
TIS_corm_R1	corm	1	54.1625924267	52.8487375503
TIS_corm_R2	corm	2	54.6787353187	49.2772544846
TIS_corm_R3	corm	3	54.4244062171	43.3855217602
TIS_root_R1	root	1	59.257918637	-48.2859478532
TIS_root_R2	root	2	68.0099260239	-50.8845263093
TIS_root_R3	root	3	68.456720982	-53.1235240547
