## Supplementary material for "A chromosome-scale genome and transcriptomic atlas of taro (Colocasia esculenta) corm development": Data S2: Figure3B_tissue_PCA_variance.tsv

component	variance_fraction
PC1	0.65240342761355
PC2	0.20124883112577
PC3	0.10006294375371
PC4	0.015945532972615
PC5	0.0087052381765791
PC6	0.0064802973450537
PC7	0.0043006912710833
PC8	0.0034670083869205
PC9	0.0030713460952727
PC10	0.0024195719022918
PC11	0.0018951113571427
PC12	3.1942329477032e-30
