## Supplementary material for "A chromosome-scale genome and transcriptomic atlas of taro (Colocasia esculenta) corm development": Data S2: Figure3C_WGCNA_module_summary.tsv

module	gene_count	spearman_rho	peak_stage	S1_mean	S2_mean	S3_mean	S4_mean	S5_mean	S6_mean
turquoise	5430	-0.942857142857143	S1	0.274670809465229	0.202475385409972	0.155636351156685	-0.0675596906956427	-0.286860529490118	-0.278362325846126
greenyellow	177	-0.714285714285714	S2	0.0592380681055959	0.29363091528746	0.0527551247386365	0.197635092356633	-0.289996265237606	-0.313262935250719
black	522	-0.485714285714286	S3	-0.0342551759812773	0.0521603583015124	0.274604236375148	0.195969053137633	-0.0638495640185908	-0.424628907814425
magenta	300	-0.371428571428571	S2	-0.146823830329809	0.238155499685709	0.0650673469234682	0.199067709778495	-0.117741339479552	-0.237725386578311
brown	1366	-0.0857142857142857	S6	0.208538955059164	0.133207740913402	-0.13216302488305	-0.127730884280308	-0.378535144215192	0.296682357405984
purple	179	-0.0285714285714286	S5	0.142811284141983	-0.213035994559088	0.0355187135968122	0.145341622574819	0.250037475746679	-0.360673101501205
tan	96	-0.0285714285714286	S3	-0.220770564035322	-0.012016736744411	0.204146963041763	0.172421492150327	0.203108138301135	-0.346889292713492
pink	363	0.0857142857142857	S5	-0.148477379030218	-0.0720326624307972	0.179952912375781	-0.0225968924990664	0.396984854217687	-0.333830832633386
red	554	0.428571428571429	S5	-0.185597726679047	-0.172099603042265	-0.0742567924852421	0.245164872593618	0.369957941447149	-0.183168691834214
green	574	0.542857142857143	S6	-0.0512760148389724	-0.0187443822724901	-0.239167667542342	-0.121918296350051	-0.0125382778411779	0.443644638845033
cyan	58	0.714285714285714	S5	-0.225387162891793	-0.195331418431588	0.158545373730572	-0.118313635611147	0.430993646396119	-0.0505068031921641
salmon	66	0.771428571428571	S6	0.043949951130232	-0.257260595865211	-0.352561588091319	0.111867744756638	0.216002664179875	0.238001823889785
yellow	1288	0.828571428571429	S5	-0.312335319541598	-0.225859428220646	-0.0275789540522757	0.130438315947255	0.369889214313907	0.0654461715533585
blue	1971	1.0	S6	-0.225675915204386	-0.201345873294453	-0.161903672244494	-0.0230133509951	0.271658233285023	0.340280578453409
