## Supplementary material for "A chromosome-scale genome and transcriptomic atlas of taro (Colocasia esculenta) corm development": Data S2: developmental_mean_expression.tsv

gene_id	30 d	60 d	90 d	120 d	150 d	240 d
GY2U014151	14.11490069200527	12.756688399520101	12.220573513426066	9.92851807705273	8.677070184668635	8.89465943537625
GY2U017926	16.1587063795061	15.210126627530032	15.972475795390466	16.954802967130302	14.786753262711764	14.772408276720633
GY2U015920	12.231114870040166	12.4052737382287	12.358698416153032	13.219900104840134	13.487403126852035	13.341606578217133
GY2U018833	10.463110074841401	9.874792545319577	9.266781664152527	8.575745019624252	8.367604267670039	8.33966682884701
GY2U018566	12.935551404160968	12.7330148028063	13.062960813042968	15.548487443461065	13.996058404598232	13.507301588275466
GY2U011651	9.802310103757744	9.668199080279667	11.2176124490354	12.144214741446334	10.8196319146904	10.510748782894533
GY2U003909	12.689523123182767	12.872706292482901	13.969393585147301	16.119837054323735	16.988489675221402	14.9686558790823
GY2U014008	10.198659256043832	10.28465322686121	9.99695555820494	9.640880159806626	9.652085374950198	9.484465156993702
GY2U017301	13.529781988732935	13.943321127635167	14.3432878260695	15.407558682851267	14.506556316148467	13.215319856860733
GY2U009245	10.983179694361398	11.212747485295067	11.416297998480267	11.705158407077134	10.659061373340185	10.447075487308368
GY2U007541	11.1360601366751	11.189120030059067	11.065592590555367	11.6884557881704	11.201824143296866	10.654978884565134
GY2U011631	11.649242032545333	11.857666598163968	11.650198465129266	11.349010447985568	10.34521894457409	11.0985614153619
GY2U003073	13.362404675371133	13.063834457650133	12.969421167785733	14.397369099164	13.1054905283749	14.198337394210668
GY2U017306	10.770232006748067	10.357731162956945	10.762625501427765	10.843725778411732	10.4278480614926	9.766539853855221
GY2U005453	12.203560527865	11.333361650882866	12.425720664941101	12.993479883514167	12.654209407916065	12.251848761389398
GY2U009875	16.1691143067432	14.387729390888731	16.74290330910053	19.141158725504464	19.1579953462806	18.153755928743767
GY2U013960	11.8961483237263	12.9322094256871	11.126021633571666	12.287150254206432	12.356887757562532	14.902850970762833
GY2U007074	10.755846985267233	10.33224657414271	9.450505658745543	11.980065528432933	10.8897386025205	11.136767052444666
GY2U000484	11.792155118320869	11.642995197596967	12.5637307319027	14.519838440080234	14.714101132722801	13.3649481024446
GY2U007361	12.211349414422067	11.9347611541994	13.178864650983366	13.828228335601969	13.6139665827934	12.937831913715634
