## Supplementary material for "A chromosome-scale genome and transcriptomic atlas of taro (Colocasia esculenta) corm development": Data S2: developmental_zscore.tsv

gene_id	30 d	60 d	90 d	120 d	150 d	240 d
GY2U014151	1.4718431585332084	0.8090561275705183	0.5474401816869726	-0.5710481620579834	-1.1817357825330637	-1.0755555231996565
GY2U017926	0.6508354101811641	-0.5452439094169929	0.4160143001233406	1.6546462788786795	-1.079082129211286	-1.0971699505549055
GY2U015920	-1.1780223347173684	-0.8414418911285761	-0.9314536299942016	0.7329097722985343	1.2498876715384395	0.9681204120031554
GY2U018833	1.6393146650724522	0.9059913067546933	0.14812066905066792	-0.7132395445366984	-0.9726818823332726	-1.0075052140078402
GY2U018566	-0.7300403824231316	-0.9427850681835251	-0.5962093885473475	2.014590725607927	0.3839174259220296	-0.12947331237595427
GY2U011651	-1.0562488883748453	-1.2151478464643797	0.620645838202618	1.7185133736892872	0.14910598556944307	-0.21686846262212345
GY2U003909	-1.2019364918911504	-1.0867770942113448	-0.3973368549751507	0.9545546730564465	1.5006392997049838	0.230856468316209
GY2U014008	1.0701818252852626	1.3556532823047727	0.40059245801933907	-0.7814597466106724	-0.7442621493506749	-1.300705669648027
GY2U017301	-0.8811036509810191	-0.3007618982094447	0.26053291764719033	1.754081547863924	0.48965638575790194	-1.3224053020785351
GY2U009245	-0.20338529617478857	0.3307903219139302	0.804426979525005	1.4765691240132763	-0.9575682055508291	-1.450832923726602
GY2U007541	-0.06609933846935981	0.10974432037262882	-0.2996329991882244	1.764572875370569	0.15184651115374595	-1.6604313692393948
GY2U011631	0.6471298766504749	1.063086698913927	0.6490386471312548	0.04795206147342153	-1.9553335048646365	-0.4518737793044488
GY2U003073	-0.2705287082416889	-0.7959141307399934	-0.962050480719866	1.5506684132114759	-0.722613141497314	1.200438047987377
GY2U017306	0.7618665674760917	-0.3521141218530339	0.7413247912163892	0.9603404461398266	-0.16275967048633172	-1.9486580124929516
GY2U005453	-0.2089528826465872	-1.9114391482614548	0.22568865981422412	1.3364718352063483	0.6727116990894957	-0.11448016320203998
GY2U009875	-0.6549233613116215	-1.6938152484981392	-0.320293414577204	1.078353263817999	1.0881722695681253	0.5025064910008373
GY2U013960	-0.5866810570861701	0.29757934795976404	-1.2439709965347276	-0.252967606435664	-0.19344784177328003	1.9794881538700764
GY2U007074	-0.0021874486243646904	-0.5532733739735669	-1.7003804010653294	1.5904682499363223	0.17199978975588254	0.49337318397107244
GY2U000484	-1.0788525315305486	-1.2019308343377766	-0.4421921166803799	1.1718769687830635	1.3321715197131787	0.21892699405246288
GY2U007361	-1.0746595903177845	-1.476613008596559	0.3313872760948803	1.2750786407551835	0.9637015639462388	-0.01889488188195645
