## Supplementary material for "A chromosome-scale genome and transcriptomic atlas of taro (Colocasia esculenta) corm development": Data S2: Figure4_20gene_integrated_evidence.tsv

order	category	gene_id	symbol	module	kME	kME_q	conservation_class	development_peak_stage	development_LRT_q	developmental_responsive	strict_corm_enriched	developmental_and_strict_corm	tissue_maximum
1	Sucrose metabolism	GY2U014151	SUS2	turquoise	0.9686782846301606	6.831041376274757e-09	syntenic duplicated ortholog	S1	1.77864424541122e-49	True	False	False	Root
2	Sucrose metabolism	GY2U017926	SUS2	black	0.6746639784451031	0.0030213495735206	syntenic duplicated ortholog	S4	0.0002455933480231	True	True	True	Corm
3	Sucrose metabolism	GY2U015920	SPS2	yellow	0.7548289328588531	0.0005550130628636	syntenic duplicated ortholog	S5	0.0451150801769647	True	False	False	Leaf
4	Sucrose metabolism	GY2U018833	INV	turquoise	0.8426452044374952	3.894041594873016e-05	1:1 syntenic ortholog	S1	1.9034696604065e-06	True	False	False	Leaf
5	ADP-glucose formation	GY2U018566	AGPS1	red	0.7250107681412961	0.0011088025541018	syntenic duplicated ortholog	S4	1.9562569110714003e-10	True	True	True	Corm
6	ADP-glucose formation	GY2U011651	AGPS1	yellow	0.5753867199838115	0.0144172543306085	syntenic duplicated ortholog	S4	1.40990614599326e-27	True	True	True	Corm
7	ADP-glucose formation	GY2U003909	AGPP	yellow	0.9543069164285752	4.120154922535918e-08	syntenic duplicated ortholog	S5	4.78325923549431e-26	True	True	True	Corm
8	ADP-glucose formation	GY2U014008	ADG2	turquoise	0.8950074688722804	3.5765966020226454e-06	1:1 syntenic ortholog	S2	1.10716031970533e-06	True	False	False	Leaf
9	Starch biosynthesis	GY2U017301	GBSS1	red	0.6952956325974933	0.0020408683005257	1:1 syntenic ortholog	S4	4.91709877157829e-11	True	False	False	Leaf
10	Starch biosynthesis	GY2U009245	SS2	black	0.8446143738113688	3.606822031921348e-05	1:1 syntenic ortholog	S4	0.0025790612979441	True	False	False	Leaf
11	Starch biosynthesis	GY2U007541	SS3	red	0.4851578976331454	0.0436174100806722	syntenic duplicated ortholog	S4	8.31007767458679e-07	True	False	False	Leaf
12	Starch biosynthesis	GY2U011631	SS4	turquoise	0.8504725638124477	2.8791018273729527e-05	1:1 syntenic ortholog	S2	2.18366205252686e-08	True	False	False	Leaf
13	Starch biosynthesis	GY2U003073	SBE1	grey			1:1 syntenic ortholog	S4	3.77411783410418e-06	True	False	False	Corm
14	Starch biosynthesis	GY2U017306	SBE1	black	0.7842375729589155	0.0002563059213381	1:1 syntenic ortholog	S4	3.81982436896646e-05	True	False	False	Leaf
15	Starch biosynthesis	GY2U005453	ISA1	red	0.6237023414428937	0.0071200883636671	1:1 syntenic ortholog	S4	2.80920825656082e-06	True	True	True	Corm
16	Starch degradation	GY2U009875	BAM	yellow	0.7635738777627321	0.0004459873411833	syntenic duplicated ortholog	S5	0.0104382499247875	True	True	True	Corm
17	Starch degradation	GY2U013960	BAM9	green	0.9219658505543382	6.714717880909716e-07	syntenic duplicated ortholog	S6	0.0007996384112047	True	False	False	Leaf
18	Starch degradation	GY2U007074	AMY2	salmon	0.7668776668207845	0.0004095968530377	syntenic duplicated ortholog	S4	1.45395693049506e-07	True	True	True	Corm
19	Starch degradation	GY2U000484	PHS1	yellow	0.9307859683196412	3.58312466281604e-07	1:1 syntenic ortholog	S5	1.44368971271098e-28	True	True	True	Corm
20	Starch degradation	GY2U007361	DPE1	yellow	0.8408838070480451	4.171314304670868e-05	syntenic duplicated ortholog	S4	1.22369973619161e-40	True	True	True	Corm
