## Supplementary material for "A chromosome-scale genome and transcriptomic atlas of taro (Colocasia esculenta) corm development": Data S2: Figure4_starch_gene_module_integration.tsv

order	category	gene_id	symbol	module	kME	kME_q	developmental_responsive	strict_corm_enriched	developmental_and_strict_corm
1	Sucrose metabolism	GY2U014151	SUS2	turquoise	0.9686782846301606	6.831041376274757e-09	True	False	False
2	Sucrose metabolism	GY2U017926	SUS2	black	0.6746639784451031	0.0030213495735206	True	True	True
3	Sucrose metabolism	GY2U015920	SPS2	yellow	0.7548289328588531	0.0005550130628636	True	False	False
4	Sucrose metabolism	GY2U018833	INV	turquoise	0.8426452044374952	3.894041594873016e-05	True	False	False
5	ADP-glucose formation	GY2U018566	AGPS1	red	0.7250107681412961	0.0011088025541018	True	True	True
6	ADP-glucose formation	GY2U011651	AGPS1	yellow	0.5753867199838115	0.0144172543306085	True	True	True
7	ADP-glucose formation	GY2U003909	AGPP	yellow	0.9543069164285752	4.120154922535918e-08	True	True	True
8	ADP-glucose formation	GY2U014008	ADG2	turquoise	0.8950074688722804	3.5765966020226454e-06	True	False	False
9	Starch biosynthesis	GY2U017301	GBSS1	red	0.6952956325974933	0.0020408683005257	True	False	False
10	Starch biosynthesis	GY2U009245	SS2	black	0.8446143738113688	3.606822031921348e-05	True	False	False
11	Starch biosynthesis	GY2U007541	SS3	red	0.4851578976331454	0.0436174100806722	True	False	False
12	Starch biosynthesis	GY2U011631	SS4	turquoise	0.8504725638124477	2.8791018273729527e-05	True	False	False
13	Starch biosynthesis	GY2U003073	SBE1	grey			True	False	False
14	Starch biosynthesis	GY2U017306	SBE1	black	0.7842375729589155	0.0002563059213381	True	False	False
15	Starch biosynthesis	GY2U005453	ISA1	red	0.6237023414428937	0.0071200883636671	True	True	True
16	Starch degradation	GY2U009875	BAM	yellow	0.7635738777627321	0.0004459873411833	True	True	True
17	Starch degradation	GY2U013960	BAM9	green	0.9219658505543382	6.714717880909716e-07	True	False	False
18	Starch degradation	GY2U007074	AMY2	salmon	0.7668776668207845	0.0004095968530377	True	True	True
19	Starch degradation	GY2U000484	PHS1	yellow	0.9307859683196412	3.58312466281604e-07	True	True	True
20	Starch degradation	GY2U007361	DPE1	yellow	0.8408838070480451	4.171314304670868e-05	True	True	True
