## Supplementary material for "A chromosome-scale genome and transcriptomic atlas of taro (Colocasia esculenta) corm development": Data S2: Figure4_three_genome_starch_gene_conservation.tsv

order	category	gene_id	symbol	conservation_class
1	Sucrose metabolism	GY2U014151	SUS2	syntenic duplicated ortholog
2	Sucrose metabolism	GY2U017926	SUS2	syntenic duplicated ortholog
3	Sucrose metabolism	GY2U015920	SPS2	syntenic duplicated ortholog
4	Sucrose metabolism	GY2U018833	INV	1:1 syntenic ortholog
5	ADP-glucose formation	GY2U018566	AGPS1	syntenic duplicated ortholog
6	ADP-glucose formation	GY2U011651	AGPS1	syntenic duplicated ortholog
7	ADP-glucose formation	GY2U003909	AGPP	syntenic duplicated ortholog
8	ADP-glucose formation	GY2U014008	ADG2	1:1 syntenic ortholog
9	Starch biosynthesis	GY2U017301	GBSS1	1:1 syntenic ortholog
10	Starch biosynthesis	GY2U009245	SS2	1:1 syntenic ortholog
11	Starch biosynthesis	GY2U007541	SS3	syntenic duplicated ortholog
12	Starch biosynthesis	GY2U011631	SS4	1:1 syntenic ortholog
13	Starch biosynthesis	GY2U003073	SBE1	1:1 syntenic ortholog
14	Starch biosynthesis	GY2U017306	SBE1	1:1 syntenic ortholog
15	Starch biosynthesis	GY2U005453	ISA1	1:1 syntenic ortholog
16	Starch degradation	GY2U009875	BAM	syntenic duplicated ortholog
17	Starch degradation	GY2U013960	BAM9	syntenic duplicated ortholog
18	Starch degradation	GY2U007074	AMY2	syntenic duplicated ortholog
19	Starch degradation	GY2U000484	PHS1	1:1 syntenic ortholog
20	Starch degradation	GY2U007361	DPE1	syntenic duplicated ortholog
