## Supplementary material for "A chromosome-scale genome and transcriptomic atlas of taro (Colocasia esculenta) corm development": Data S2: Figure4_tissue_row_zscore.tsv

Corm	Leaf	Petiole	Root	gene_id
-0.5442123814537034	-0.5341907726183526	-0.6518056481657357	1.7302088022377937	GY2U014151
1.4626657649730843	-1.3555588258887445	0.03954105588983958	-0.14664799497418	GY2U017926
0.02423907270465231	1.063774421987683	0.5227429337325012	-1.6107564284248337	GY2U015920
-1.641659434772928	0.9149821902991079	0.6825031431649458	0.044174101308875176	GY2U018833
1.606783553340995	-0.07742854448757121	-0.41626104266084407	-1.1130939661925805	GY2U018566
1.664946308955072	-0.9137134290361609	-0.14013168677973314	-0.6111011931391799	GY2U011651
1.0861224337690227	0.6019925317595342	-0.1253513598779264	-1.5627636056506296	GY2U003909
-0.8961409499761059	1.417039254448481	0.4652448698305906	-0.9861431743029674	GY2U014008
0.47023969752146383	1.2247141009259297	-0.19843306078422196	-1.4965207376631704	GY2U017301
0.07765676435456362	1.5886286192919736	-0.6306889353263662	-1.035596448320171	GY2U009245
0.02629552493678974	1.4813028994328528	-0.17560211736368378	-1.3319963070059588	GY2U007541
0.4288091045080757	1.4175137753616287	-0.6969719616364485	-1.1493509182332633	GY2U011631
1.0085167606738163	0.7300921258356742	-0.18429385899058587	-1.5543150275189057	GY2U003073
-0.34773886978193846	1.7155458779058792	-0.70021321752438	-0.6675937905995547	GY2U017306
1.6290933981152549	-0.5380954082205138	-0.06520235489452501	-1.0257956350002173	GY2U005453
1.7313513758140693	-0.6234681836820928	-0.5520371671999811	-0.5558460249319963	GY2U009875
-0.6153562206384584	1.5129451363874267	0.23293158870341835	-1.1305205044523898	GY2U013960
1.5009696276631557	0.08437186566673936	-1.2842588567123283	-0.3010826366175651	GY2U007074
1.5854784776606001	-0.1846502880836293	-0.21512940533861594	-1.1856987842383548	GY2U000484
1.6067356736074716	-1.0646353439324912	-0.5337435944184664	-0.008356735256516841	GY2U007361
