## Supplementary material for "A chromosome-scale genome and transcriptomic atlas of taro (Colocasia esculenta) corm development": Data S2: focus_gene_expression.tsv

target_family	gene_id	symbol	dataset	group	sample	VST_expression
AGPase	GY2U003909	AGPP	PRJNA756190	30 d	DEV_S1_R1	12.713807543724
AGPase	GY2U003909	AGPP	PRJNA756190	30 d	DEV_S1_R2	12.6527348957049
AGPase	GY2U003909	AGPP	PRJNA756190	30 d	DEV_S1_R3	12.7020269301194
AGPase	GY2U003909	AGPP	PRJNA756190	60 d	DEV_S2_R1	12.1863027109512
AGPase	GY2U003909	AGPP	PRJNA756190	60 d	DEV_S2_R2	12.6385196391774
AGPase	GY2U003909	AGPP	PRJNA756190	60 d	DEV_S2_R3	13.7932965273201
AGPase	GY2U003909	AGPP	PRJNA756190	90 d	DEV_S3_R1	13.4722277760726
AGPase	GY2U003909	AGPP	PRJNA756190	90 d	DEV_S3_R2	13.2780201177352
AGPase	GY2U003909	AGPP	PRJNA756190	90 d	DEV_S3_R3	15.1579328616341
AGPase	GY2U003909	AGPP	PRJNA756190	120 d	DEV_S4_R1	16.0032594057363
AGPase	GY2U003909	AGPP	PRJNA756190	120 d	DEV_S4_R2	15.9108891007164
AGPase	GY2U003909	AGPP	PRJNA756190	120 d	DEV_S4_R3	16.4453626565185
AGPase	GY2U003909	AGPP	PRJNA756190	150 d	DEV_S5_R1	16.9036452975103
AGPase	GY2U003909	AGPP	PRJNA756190	150 d	DEV_S5_R2	17.0257172164708
AGPase	GY2U003909	AGPP	PRJNA756190	150 d	DEV_S5_R3	17.0361065116831
AGPase	GY2U003909	AGPP	PRJNA756190	240 d	DEV_S6_R1	15.3562354185851
AGPase	GY2U003909	AGPP	PRJNA756190	240 d	DEV_S6_R2	15.0618251944424
AGPase	GY2U003909	AGPP	PRJNA756190	240 d	DEV_S6_R3	14.4879070242194
AGPase	GY2U003909	AGPP	PRJNA1493089	Leaf	TIS_leaf_R1	14.7877122644587
AGPase	GY2U003909	AGPP	PRJNA1493089	Leaf	TIS_leaf_R2	14.3932329348889
AGPase	GY2U003909	AGPP	PRJNA1493089	Leaf	TIS_leaf_R3	14.5781696012658
AGPase	GY2U003909	AGPP	PRJNA1493089	Petiole	TIS_petiole_R1	12.9464814606559
AGPase	GY2U003909	AGPP	PRJNA1493089	Petiole	TIS_petiole_R2	13.0733277926933
AGPase	GY2U003909	AGPP	PRJNA1493089	Petiole	TIS_petiole_R3	13.1769136639485
AGPase	GY2U003909	AGPP	PRJNA1493089	Corm	TIS_corm_R1	15.7045044705102
AGPase	GY2U003909	AGPP	PRJNA1493089	Corm	TIS_corm_R2	15.3292761164154
AGPase	GY2U003909	AGPP	PRJNA1493089	Corm	TIS_corm_R3	15.7621237719611
AGPase	GY2U003909	AGPP	PRJNA1493089	Root	TIS_root_R1	9.89711257443425
AGPase	GY2U003909	AGPP	PRJNA1493089	Root	TIS_root_R2	10.3223996930349
AGPase	GY2U003909	AGPP	PRJNA1493089	Root	TIS_root_R3	9.96079071629762
SUS	GY2U017926	SUS2	PRJNA756190	30 d	DEV_S1_R1	16.1093188922903
SUS	GY2U017926	SUS2	PRJNA756190	30 d	DEV_S1_R2	16.3109364535661
SUS	GY2U017926	SUS2	PRJNA756190	30 d	DEV_S1_R3	16.0558637926619
SUS	GY2U017926	SUS2	PRJNA756190	60 d	DEV_S2_R1	15.6654897987114
SUS	GY2U017926	SUS2	PRJNA756190	60 d	DEV_S2_R2	15.5612962530332
SUS	GY2U017926	SUS2	PRJNA756190	60 d	DEV_S2_R3	14.4035938308455
SUS	GY2U017926	SUS2	PRJNA756190	90 d	DEV_S3_R1	15.917256040169
SUS	GY2U017926	SUS2	PRJNA756190	90 d	DEV_S3_R2	15.8707610817714
SUS	GY2U017926	SUS2	PRJNA756190	90 d	DEV_S3_R3	16.129410264231
SUS	GY2U017926	SUS2	PRJNA756190	120 d	DEV_S4_R1	17.0012794779549
SUS	GY2U017926	SUS2	PRJNA756190	120 d	DEV_S4_R2	17.1694766350756
SUS	GY2U017926	SUS2	PRJNA756190	120 d	DEV_S4_R3	16.6936527883604
SUS	GY2U017926	SUS2	PRJNA756190	150 d	DEV_S5_R1	13.2358631664155
SUS	GY2U017926	SUS2	PRJNA756190	150 d	DEV_S5_R2	15.1190771404739
SUS	GY2U017926	SUS2	PRJNA756190	150 d	DEV_S5_R3	16.0053194812459
SUS	GY2U017926	SUS2	PRJNA756190	240 d	DEV_S6_R1	15.4181931060795
SUS	GY2U017926	SUS2	PRJNA756190	240 d	DEV_S6_R2	15.0125187107632
SUS	GY2U017926	SUS2	PRJNA756190	240 d	DEV_S6_R3	13.8865130133192
SUS	GY2U017926	SUS2	PRJNA1493089	Leaf	TIS_leaf_R1	8.51461364194945
SUS	GY2U017926	SUS2	PRJNA1493089	Leaf	TIS_leaf_R2	8.70807433982569
SUS	GY2U017926	SUS2	PRJNA1493089	Leaf	TIS_leaf_R3	8.74238879009037
SUS	GY2U017926	SUS2	PRJNA1493089	Petiole	TIS_petiole_R1	12.3695342428778
SUS	GY2U017926	SUS2	PRJNA1493089	Petiole	TIS_petiole_R2	12.4923412889373
SUS	GY2U017926	SUS2	PRJNA1493089	Petiole	TIS_petiole_R3	11.8881786003756
SUS	GY2U017926	SUS2	PRJNA1493089	Corm	TIS_corm_R1	16.4143965865357
SUS	GY2U017926	SUS2	PRJNA1493089	Corm	TIS_corm_R2	15.9254909351655
SUS	GY2U017926	SUS2	PRJNA1493089	Corm	TIS_corm_R3	15.4117930666647
SUS	GY2U017926	SUS2	PRJNA1493089	Root	TIS_root_R1	11.6801268860044
SUS	GY2U017926	SUS2	PRJNA1493089	Root	TIS_root_R2	11.8499945926698
SUS	GY2U017926	SUS2	PRJNA1493089	Root	TIS_root_R3	11.7805771460464
SBE	GY2U003073	SBE1	PRJNA756190	30 d	DEV_S1_R1	13.3642749157822
SBE	GY2U003073	SBE1	PRJNA756190	30 d	DEV_S1_R2	13.1281980886318
SBE	GY2U003073	SBE1	PRJNA756190	30 d	DEV_S1_R3	13.5947410216994
SBE	GY2U003073	SBE1	PRJNA756190	60 d	DEV_S2_R1	12.6916467974114
SBE	GY2U003073	SBE1	PRJNA756190	60 d	DEV_S2_R2	12.8637488245869
SBE	GY2U003073	SBE1	PRJNA756190	60 d	DEV_S2_R3	13.6361077509521
SBE	GY2U003073	SBE1	PRJNA756190	90 d	DEV_S3_R1	12.9783008471634
SBE	GY2U003073	SBE1	PRJNA756190	90 d	DEV_S3_R2	12.5177588597331
SBE	GY2U003073	SBE1	PRJNA756190	90 d	DEV_S3_R3	13.4122037964607
SBE	GY2U003073	SBE1	PRJNA756190	120 d	DEV_S4_R1	14.5379225503875
SBE	GY2U003073	SBE1	PRJNA756190	120 d	DEV_S4_R2	14.5729279757044
SBE	GY2U003073	SBE1	PRJNA756190	120 d	DEV_S4_R3	14.0812567714001
SBE	GY2U003073	SBE1	PRJNA756190	150 d	DEV_S5_R1	12.4369346283389
SBE	GY2U003073	SBE1	PRJNA756190	150 d	DEV_S5_R2	13.128583241523
SBE	GY2U003073	SBE1	PRJNA756190	150 d	DEV_S5_R3	13.7509537152628
SBE	GY2U003073	SBE1	PRJNA756190	240 d	DEV_S6_R1	14.3433631753978
SBE	GY2U003073	SBE1	PRJNA756190	240 d	DEV_S6_R2	14.2587824178923
SBE	GY2U003073	SBE1	PRJNA756190	240 d	DEV_S6_R3	13.9928665893419
SBE	GY2U003073	SBE1	PRJNA1493089	Leaf	TIS_leaf_R1	13.3781526283837
SBE	GY2U003073	SBE1	PRJNA1493089	Leaf	TIS_leaf_R2	13.3558948585908
SBE	GY2U003073	SBE1	PRJNA1493089	Leaf	TIS_leaf_R3	13.3306539503486
SBE	GY2U003073	SBE1	PRJNA1493089	Petiole	TIS_petiole_R1	11.3706576480816
SBE	GY2U003073	SBE1	PRJNA1493089	Petiole	TIS_petiole_R2	11.7447800597227
SBE	GY2U003073	SBE1	PRJNA1493089	Petiole	TIS_petiole_R3	11.9032539700211
SBE	GY2U003073	SBE1	PRJNA1493089	Corm	TIS_corm_R1	13.7969609216048
SBE	GY2U003073	SBE1	PRJNA1493089	Corm	TIS_corm_R2	13.8695185429458
SBE	GY2U003073	SBE1	PRJNA1493089	Corm	TIS_corm_R3	13.934699399146
SBE	GY2U003073	SBE1	PRJNA1493089	Root	TIS_root_R1	9.09483106818844
SBE	GY2U003073	SBE1	PRJNA1493089	Root	TIS_root_R2	9.32247074630987
SBE	GY2U003073	SBE1	PRJNA1493089	Root	TIS_root_R3	9.04097194153897
BAM	GY2U009875	BAM	PRJNA756190	30 d	DEV_S1_R1	17.0534398438884
BAM	GY2U009875	BAM	PRJNA756190	30 d	DEV_S1_R2	14.8892920855112
BAM	GY2U009875	BAM	PRJNA756190	30 d	DEV_S1_R3	16.56461099083
BAM	GY2U009875	BAM	PRJNA756190	60 d	DEV_S2_R1	11.5538887620648
BAM	GY2U009875	BAM	PRJNA756190	60 d	DEV_S2_R2	13.8416875995191
BAM	GY2U009875	BAM	PRJNA756190	60 d	DEV_S2_R3	17.7676118110823
BAM	GY2U009875	BAM	PRJNA756190	90 d	DEV_S3_R1	15.8695562301158
BAM	GY2U009875	BAM	PRJNA756190	90 d	DEV_S3_R2	15.3957239087952
BAM	GY2U009875	BAM	PRJNA756190	90 d	DEV_S3_R3	18.9634297883906
BAM	GY2U009875	BAM	PRJNA756190	120 d	DEV_S4_R1	19.3448318466081
BAM	GY2U009875	BAM	PRJNA756190	120 d	DEV_S4_R2	18.8599781931919
BAM	GY2U009875	BAM	PRJNA756190	120 d	DEV_S4_R3	19.2186661367134
BAM	GY2U009875	BAM	PRJNA756190	150 d	DEV_S5_R1	18.976748492975
BAM	GY2U009875	BAM	PRJNA756190	150 d	DEV_S5_R2	19.3200472359816
BAM	GY2U009875	BAM	PRJNA756190	150 d	DEV_S5_R3	19.1771903098852
BAM	GY2U009875	BAM	PRJNA756190	240 d	DEV_S6_R1	18.9091454022855
BAM	GY2U009875	BAM	PRJNA756190	240 d	DEV_S6_R2	18.4485817941345
BAM	GY2U009875	BAM	PRJNA756190	240 d	DEV_S6_R3	17.1035405898113
BAM	GY2U009875	BAM	PRJNA1493089	Leaf	TIS_leaf_R1	8.85555999596123
BAM	GY2U009875	BAM	PRJNA1493089	Leaf	TIS_leaf_R2	8.80549414242531
BAM	GY2U009875	BAM	PRJNA1493089	Leaf	TIS_leaf_R3	8.91107792013478
BAM	GY2U009875	BAM	PRJNA1493089	Petiole	TIS_petiole_R1	9.09877099300201
BAM	GY2U009875	BAM	PRJNA1493089	Petiole	TIS_petiole_R2	9.13234982423296
BAM	GY2U009875	BAM	PRJNA1493089	Petiole	TIS_petiole_R3	9.31340469966429
BAM	GY2U009875	BAM	PRJNA1493089	Corm	TIS_corm_R1	20.0629004144571
BAM	GY2U009875	BAM	PRJNA1493089	Corm	TIS_corm_R2	19.3657235638341
BAM	GY2U009875	BAM	PRJNA1493089	Corm	TIS_corm_R3	19.1997666648735
BAM	GY2U009875	BAM	PRJNA1493089	Root	TIS_root_R1	9.71249143857782
BAM	GY2U009875	BAM	PRJNA1493089	Root	TIS_root_R2	8.78622614745171
BAM	GY2U009875	BAM	PRJNA1493089	Root	TIS_root_R3	8.9939577889439
