## Supplementary material for "A chromosome-scale genome and transcriptomic atlas of taro (Colocasia esculenta) corm development": Data S2: focus_gene_mapping.tsv

target_family	selected_gene_id	selected_symbol	annotation	selection_mode	reason
AGPase	GY2U003909	AGPP	Glucose-1-phosphate adenylyltransferase small subunit 2, chloroplastic OS=Vicia faba OX=3906 GN=AGPP PE=2 SV=1	manual_narrative_override	manually selected to represent corm-associated sucrose utilization, ADP-glucose formation, starch branching, and starch turnover in the final Figure 4 narrative
SUS	GY2U017926	SUS2	Sucrose synthase 2 OS=Tulipa gesneriana OX=13306 PE=2 SV=1	manual_narrative_override	manually selected to represent corm-associated sucrose utilization, ADP-glucose formation, starch branching, and starch turnover in the final Figure 4 narrative
SBE	GY2U003073	SBE1	1,4-alpha-glucan-branching enzyme 1, chloroplastic/amyloplastic OS=Pisum sativum OX=3888 GN=SBEI PE=1 SV=1	manual_narrative_override	manually selected to represent corm-associated sucrose utilization, ADP-glucose formation, starch branching, and starch turnover in the final Figure 4 narrative
BAM	GY2U009875	BAM	Beta-amylase OS=Glycine max OX=3847 GN=BMY1 PE=1 SV=3	manual_narrative_override	manually selected to represent corm-associated sucrose utilization, ADP-glucose formation, starch branching, and starch turnover in the final Figure 4 narrative
