## Supplementary material for "A chromosome-scale genome and transcriptomic atlas of taro (Colocasia esculenta) corm development": Data S2: tissue_mean_expression.tsv

gene_id	Corm	Leaf	Petiole	Root
GY2U014151	10.478570066444433	10.504475086490134	10.200450477389452	16.357758460633068
GY2U017926	15.917226862788633	8.655025590621836	12.250018044063566	11.770232874906867
GY2U015920	13.161907489197901	15.073068127714466	14.078394800574133	10.156007739790171
GY2U018833	8.504541229172833	14.359044779084734	13.826686472241967	12.3649643423549
GY2U018566	15.562878757194468	11.7157065783933	10.941726292937235	9.349981262640666
GY2U011651	10.5549665339211	8.249447598848336	8.941088813981326	8.5200060713627
GY2U003909	15.598634786295568	14.586371600204465	13.065574305765901	10.060100994588923
GY2U014008	10.136424649468767	14.522051512633068	12.717516347839235	9.965786766610604
GY2U017301	14.8705642154317	16.22564409568683	13.669589076757601	11.338148161322332
GY2U009245	11.384208343583632	13.155686948093766	10.553736718661467	10.079019076681533
GY2U007541	11.631061627546899	13.095028482675835	11.427920762670567	10.264405859052767
GY2U011631	10.455680169303934	10.924851645673167	9.921461630197031	9.706793580978987
GY2U003073	13.8670596212322	13.3549004791077	11.672897225941801	9.152757918679093
GY2U017306	9.903304857198235	11.116384454026099	9.696072462284869	9.71525060107888
GY2U005453	12.519513710379266	9.606065390615788	10.241796558852066	8.950428280408486
GY2U009875	19.5427968810549	8.85737735284044	9.181508505633087	9.164225124991143
GY2U013960	12.227043798012302	14.414442845098534	13.098886471834701	11.697574670067866
GY2U007074	11.886988485264268	10.297043528915358	8.760935275374104	9.864421469040566
GY2U000484	13.379067476756	10.911138644217834	10.868644395370199	9.515468174227749
GY2U007361	12.669299378891033	9.309521853967746	9.97722325391293	10.638001165222267
